# NON-AVIAN DINOSAUR EGGSHELL CALCITE CONTAINS ANCIENT, ENDOGENOUS AMINO ACIDS

**DOI:** 10.1101/2020.06.02.129999

**Authors:** Evan T. Saitta, Jakob Vinther, Molly K. Crisp, Geoffrey D. Abbott, Thomas G. Kaye, Michael Pittman, Ian Bull, Ian Fletcher, Xinqi Chen, Matthew J. Collins, Jorune Sakalauskaite, Meaghan Mackie, Federica Dal Bello, Marc R. Dickinson, Mark A. Stevenson, Paul Donohoe, Philipp R. Heck, Beatrice Demarchi, Kirsty E. H. Penkman

## Abstract

Rates of peptide bond hydrolysis and other diagenetic reactions are not favourable for Mesozoic protein survival. Proteins hydrolyse into peptide fragments and free amino acids that, in open systems such as bone, can leach from the specimen and be further degraded. However, closed systems are more likely to retain degradation products derived from endogenous proteins. Amino acid racemisation data in experimental and subfossil material suggests that mollusc shell and avian eggshell calcite crystals can demonstrate closed system behaviour, retaining endogenous amino acids. Here, high-performance liquid chromatography reveals that the intra-crystalline fraction of Late Cretaceous (estimated ~80 Ma) titanosaur sauropod eggshell is enriched in some of the most stable amino acids (Glx, Gly, Ala, and possibly Val) and those that racemise are fully racemic, despite being some of the slowest racemising amino acids. These results are consistent with degradation trends deduced from modern, thermally matured, sub-fossil, and ~3.8 Ma avian eggshell, as well as ~30 Ma calcitic mollusc opercula. Selective preservation of certain fully racemic amino acids, which do not racemise in-chain, along with similar concentrations of free versus total hydrolysable amino acids, likely suggests complete hydrolysis of original peptides. Liquid chromatography-tandem mass spectrometry supports this hypothesis by failing to detect any non-contamination peptide sequences from the Mesozoic eggshell. Pyrolysis-gas chromatography-mass spectrometry reveals pyrolysates consistent with amino acids as well as aliphatic hydrocarbon homologues that are not present in modern eggshell, suggestive of kerogen formation deriving from eggshell lipids. Raman spectroscopy yields bands consistent with various organic molecules, possibly including N-bearing molecules or geopolymers. These closed-system amino acids are possibly the most thoroughly supported non-avian dinosaur endogenous protein-derived constituents, at least those that have not undergone oxidative condensation with other classes of biomolecules. Biocrystal matrices can help preserve mobile organic molecules by trapping them (perhaps with the assistance of resistant organic polymers), but trapped organics are nevertheless prone to diagenetic degradation even if such reactions might be slowed in exceptional circumstances. The evidence for complete hydrolysis and degradation of most amino acids in the eggshell raises concern about the validity of reported polypeptide sequences from open-system non-avian dinosaur bone and other Mesozoic fossils.
