## Supplementary material for "NON-AVIAN DINOSAUR EGGSHELL CALCITE CONTAINS ANCIENT, ENDOGENOUS AMINO ACIDS": Raw Data: Ostrich_center_20 mW_20 sec_no light.txt

-115.178429090098	-0.54083251953125
-110.298194773004	-0.0966796875
-105.420732457271	0.49261474609375
-100.546039659017	0.1312255859375
-95.6741138972975	0.120849609375
-90.8049526940304	-0.7386474609375
-85.9385535740439	0.4527587890625
-81.0749140650478	-0.304931640625
-76.2140316976329	0.28826904296875
-71.3559040052714	-0.11761474609375
-66.5005285243023	-0.32257080078125
-61.6479027939495	0.12335205078125
-56.7980243562997	0.12017822265625
-51.950890756274	0.01275634765625
-47.1064995416891	-0.04583740234375
-42.2648482632067	0.54644775390625
-37.4259344743077	0.689697265625
-32.5897557313619	0.333740234375
-27.7563095935438	-0.3211669921875
-22.9255936228801	-0.08251953125
-18.0976053842423	0.05706787109375
-13.2723424452961	-0.50244140625
-8.44980237657001	1.88897705078125
-3.62998275138307	13.6812744140625
1.18711885410812	66.0745239257812
6.00150486095663	33.8116455078125
10.8131776873925	1.64935302734375
15.622139748848	-0.51202392578125
20.4283934579435	0.1776123046875
25.2319412245306	-0.03192138671875
30.0327854556417	0.1094970703125
34.8309285555442	-1.13677978515625
39.6263729257007	0.463134765625
44.4191209648197	-0.63970947265625
49.2091750688087	0.59619140625
53.9965376308319	-0.29754638671875
58.7812110412597	-0.95458984375
63.5631976877121	-3.04736328125
68.3424999550552	-1.31243896484375
73.1191202253976	1.6539306640625
77.8930608780793	0.82269287109375
82.6643242897226	11.9392700195313
87.432912834196	26.0965576171875
92.1988288826178	34.0816650390625
96.9620748033703	30.1450805664063
101.722652962133	28.1273193359375
106.480565721831	27.3358764648438
111.23581544268	26.848876953125
115.988404482167	24.7534790039062
120.73833519507	23.541015625
125.485609933461	25.8556518554687
130.230231046695	27.8931884765625
134.972200881431	28.1002807617187
139.711521781606	31.2244262695313
144.448196088517	43.4136352539063
149.182226140714	85.3162231445313
153.913614274064	171.730834960938
158.642362821793	203.00634765625
163.368474114417	103.341857910156
168.09195047976	44.1865234375
172.812794243011	25.7396240234375
177.531007726662	20.3505249023438
182.246593250562	15.6187133789062
186.959553131874	12.4436645507813
191.669889685138	13.7250366210938
196.377605222209	10.3624877929688
201.08270205231	12.405517578125
205.785182482032	10.203857421875
210.485048815284	11.75732421875
215.182303353376	9.96551513671875
219.876948394973	11.0784301757813
224.568986236103	12.6956787109375
229.258419170164	11.51708984375
233.945249487962	13.3924560546875
238.629479477651	14.021728515625
243.31111142478	16.2047119140625
247.990147612298	21.4911499023438
252.666590320532	27.4310913085938
257.340441827211	37.5242919921875
262.011704407472	50.7706298828125
266.680380333852	78.820068359375
271.346471876284	130.722473144531
276.009981302122	236.927795410156
280.670910876146	404.73583984375
285.329262860538	412.546569824219
289.985039514904	242.210021972656
294.638243096288	110.525939941406
299.288875859158	57.4443969726562
303.936940055413	37.0652465820313
308.582437934398	26.1884155273438
313.225371742879	18.1638793945313
317.865743725095	14.2416381835938
322.503556122716	11.021484375
327.138811174857	7.5035400390625
331.771511118113	6.18768310546875
336.401658186518	3.82379150390625
341.029254611585	3.61199951171875
345.654302622268	3.30206298828125
350.276804445009	2.39404296875
354.896762303739	1.087890625
359.514178419846	2.53363037109375
364.129055012196	-0.368896484375
368.741394297154	1.83038330078125
373.351198488559	1.23138427734375
377.958469797759	1.68402099609375
382.563210433578	3.33843994140625
387.165422602357	-1.5555419921875
391.765108507942	-0.5479736328125
396.362270351645	0.9613037109375
400.956910332348	0.2220458984375
405.549030646409	-0.46563720703125
410.138633487702	-0.45184326171875
414.725721047635	-1.08648681640625
419.310295515134	-1.5196533203125
423.892359076657	-0.05145263671875
428.471913916186	-0.13177490234375
433.048962215245	1.289306640625
437.623506152882	0.66180419921875
442.195547905711	-0.91436767578125
446.765089647874	-0.9017333984375
451.332133551045	0.5482177734375
455.896681784488	1.1383056640625
460.458736515011	-0.8197021484375
465.018299906955	-0.376708984375
469.575374122247	1.1031494140625
474.129961320385	0.78521728515625
478.682063658416	-1.1806640625
483.231683290967	-0.7445068359375
487.778822370259	-0.86859130859375
492.323483046071	-0.8953857421875
496.865667465765	0.63006591796875
501.405377774303	-0.39215087890625
505.942616114244	1.68768310546875
510.477384625705	0.4197998046875
515.009685446435	-0.09613037109375
519.539520711765	0.03997802734375
524.066892554645	0.878173828125
528.591803105606	0.00665283203125
533.114254492808	-0.1678466796875
537.634248842031	-0.34014892578125
542.15178827666	-0.6292724609375
546.666874917701	-0.31585693359375
551.179510883787	0.545166015625
555.689698291175	-0.60845947265625
560.197439253759	-0.009033203125
564.70273588306	-1.6566162109375
569.205590288242	0.19866943359375
573.706004576106	1.79510498046875
578.203980851093	0.58160400390625
582.699521215305	-0.6285400390625
587.19262776848	-0.8353271484375
591.683302608009	0.26104736328125
596.171547828948	1.510498046875
600.657365524024	0.3629150390625
605.1407577836	1.46820068359375
609.621726695728	-0.0238037109375
614.100274346125	-0.81298828125
618.576402818177	-0.4495849609375
623.050114192956	-1.03363037109375
627.521410549187	-0.16522216796875
631.990293963328	0.55560302734375
636.456766509476	-0.17120361328125
640.920830259453	1.154296875
645.382487282739	-0.86798095703125
649.841739646537	-0.64703369140625
654.29858941575	1.266357421875
658.753038652962	0.7322998046875
663.205089418483	-0.1492919921875
667.654743770327	1.62158203125
672.102003764216	-0.55523681640625
676.546871453593	-0.27978515625
680.98934888962	2.24798583984375
685.429438121173	1.6778564453125
689.86714119486	-0.29010009765625
694.302460155024	1.093994140625
698.735397043711	4.5301513671875
703.165953900749	9.3182373046875
707.594132763661	34.1583862304687
712.019935667733	116.000366210938
716.443364645987	92.59423828125
720.864421729206	23.7899169921875
725.283108945889	5.1722412109375
729.699428322325	2.1063232421875
734.113381882558	0.092529296875
738.524971648367	0.93060302734375
742.934199639316	-0.779296875
747.34106787272	-1.13726806640625
751.745578363676	-0.3433837890625
756.147733125035	-0.34771728515625
760.547534167454	1.09979248046875
764.944983499347	1.19903564453125
769.340083126899	0.25006103515625
773.732835054106	-0.99725341796875
778.123241282741	0.4071044921875
782.511303812364	0.213134765625
786.897024640333	1.02069091796875
791.280405761798	-1.62005615234375
795.661449169718	0.04071044921875
800.040156854844	0.302978515625
804.416530805742	0.01690673828125
808.790573008788	0.38214111328125
813.162285448161	-0.051025390625
817.531670105862	-0.395751953125
821.898728961718	-1.78765869140625
826.263463993357	-0.02691650390625
830.625877176251	0.0364990234375
834.985970483693	-0.6475830078125
839.343745886792	-1.7291259765625
843.699205354515	0.19171142578125
848.052350853654	2.6649169921875
852.403184348834	1.89044189453125
856.751707802534	2.6680908203125
861.097923175068	1.197998046875
865.441832424604	-1.0699462890625
869.783437507165	0.00335693359375
874.122740376632	3.17181396484375
878.459742984709	1.5426025390625
882.794447281005	1.66583251953125
887.126855212977	-0.2586669921875
891.456968725932	0.56903076171875
895.784789763067	-0.00103759765625
900.110320265445	-0.218994140625
904.433562171998	0.215087890625
908.754517419529	-0.748779296875
913.073187942751	-2.31060791015625
917.389575674231	-1.03240966796875
921.70368254443	-0.33380126953125
926.015510481713	-1.0391845703125
930.325061412324	3.1639404296875
934.632337260402	2.97479248046875
938.937339947985	2.09307861328125
943.240071395023	0.6180419921875
947.54053351935	1.04937744140625
951.838728236722	1.23675537109375
956.13465746081	-0.8201904296875
960.428323103173	0.47821044921875
964.719727073305	0.7315673828125
969.008871278627	0.4898681640625
973.295757624459	1.40277099609375
977.580388014048	-0.73004150390625
981.862764348589	0.09136962890625
986.142888527189	2.716796875
990.420762446876	1.29608154296875
994.696388002652	0.8790283203125
998.969767087408	2.71551513671875
1003.24090159202	5.75543212890625
1007.50979340529	6.49853515625
1011.77644441395	5.9449462890625
1016.04085650271	5.79443359375
1020.30303155422	3.34686279296875
1024.56297144908	5.70208740234375
1028.82067806587	5.86016845703125
1033.07615328108	4.8209228515625
1037.32939896922	2.48431396484375
1041.58041700274	5.20025634765625
1045.82920925207	5.21868896484375
1050.07577758559	5.78955078125
1054.32012386968	7.562744140625
1058.56224996868	7.438232421875
1062.80215774492	9.7159423828125
1067.0398490587	23.1458740234375
1071.27532576833	31.577880859375
1075.50858973008	64.261962890625
1079.73964279823	213.798156738281
1083.96848682504	1096.28637695312
1088.19512366079	1691.37622070313
1092.41955515373	460.618408203125
1096.64178315013	65.9122314453125
1100.86180949426	22.3079223632813
1105.0796360284	10.1054077148438
1109.29526459285	7.254638671875
1113.50869702587	4.50567626953125
1117.71993516383	3.50836181640625
1121.92898084102	2.6627197265625
1126.13583588982	2.66876220703125
1130.34050214061	3.1763916015625
1134.54298142178	-0.21441650390625
1138.74327555977	1.19635009765625
1142.94138637905	1.0086669921875
1147.13731570213	0.77252197265625
1151.33106534952	-0.462158203125
1155.52263713982	-1.84539794921875
1159.71203288964	0.222900390625
1163.89925441365	-1.357421875
1168.08430352454	-0.18634033203125
1172.26718203311	2.03607177734375
1176.44789174814	-1.2900390625
1180.62643447652	-0.91485595703125
1184.80281202316	0.255615234375
1188.97702619107	-0.93206787109375
1193.14907878129	-4.80029296875
1197.31897159294	-0.12255859375
1201.48670642321	1.35736083984375
1205.65228506735	1.03936767578125
1209.8157093187	2.22344970703125
1213.97698096867	-0.2403564453125
1218.13610180673	-1.10223388671875
1222.29307362048	-0.8121337890625
1226.44789819554	1.77984619140625
1230.60057731566	-1.02630615234375
1234.75111276268	2.56939697265625
1238.89950631651	3.41693115234375
1243.04575975517	0.7161865234375
1247.18987485477	2.6171875
1251.33185338951	-1.2801513671875
1255.47169713173	2.87420654296875
1259.60940785183	-1.56976318359375
1263.74498731834	0.03790283203125
1267.8784372979	-1.20294189453125
1272.00975955524	-1.94207763671875
1276.13895585325	-1.1392822265625
1280.26602795289	3.46173095703125
1284.39097761326	-0.3355712890625
1288.5138065916	0.1187744140625
1292.63451664324	-3.12518310546875
1296.75310952166	0.87579345703125
1300.86958697846	0.67803955078125
1304.9839507634	0.02557373046875
1309.09620262432	-2.525146484375
1313.20634430725	0.62579345703125
1317.31437755633	-0.271484375
1321.42030411386	-0.16717529296875
1325.52412572028	-0.61114501953125
1329.62584411416	1.0465087890625
1333.72546103224	1.40570068359375
1337.82297820941	0.86651611328125
1341.91839737871	1.77880859375
1346.01172027134	1.1676025390625
1350.10294861666	0.5579833984375
1354.19208414219	0.4747314453125
1358.27912857361	0.3179931640625
1362.36408363477	0.16265869140625
1366.44695104771	1.2337646484375
1370.52773253261	1.15618896484375
1374.60642980785	1.98004150390625
1378.68304458996	0.0052490234375
1382.75757859366	0.88177490234375
1386.83003353189	2.10968017578125
1390.90041111571	-0.66119384765625
1394.96871305441	-0.13079833984375
1399.03494105545	0.10101318359375
1403.09909682449	0.28399658203125
1407.16118206538	2.414794921875
1411.22119848018	1.7952880859375
1415.27914776912	2.5770263671875
1419.33503163066	1.510009765625
1423.38885176144	2.39422607421875
1427.44060985632	5.5797119140625
1431.49030760837	14.016357421875
1435.53794670886	29.904296875
1439.58352884728	24.2933959960938
1443.62705571133	6.28369140625
1447.66852898694	1.8751220703125
1451.70795035824	1.01776123046875
1455.74532150759	1.36151123046875
1459.78064411561	1.181396484375
1463.81391986107	1.00244140625
1467.84515042104	2.6995849609375
1471.8743374708	1.29791259765625
1475.90148268385	-0.002685546875
1479.92658773193	1.94775390625
1483.94965428505	-0.40069580078125
1487.97068401141	0.9019775390625
1491.98967857749	0.60565185546875
1496.00663964803	1.61041259765625
1500.02156888595	0.06622314453125
1504.0344679525	0.5731201171875
1508.04533850713	0.73101806640625
1512.05418220758	-2.1600341796875
1516.0610007098	1.3499755859375
1520.06579566804	-2.5390625
1524.06856873482	-1.52703857421875
1528.06932156089	-1.0838623046875
1532.06805579527	-0.50482177734375
1536.06477308528	-0.55206298828125
1540.05947507649	-0.2510986328125
1544.05216341273	-1.1983642578125
1548.04283973614	0.10595703125
1552.0315056871	0.511962890625
1556.0181629043	0.319580078125
1560.00281302469	2.37884521484375
1563.98545768352	-0.26043701171875
1567.96609851434	-0.4481201171875
1571.94473714894	1.16571044921875
1575.92137521745	0.0810546875
1579.89601434828	1.84783935546875
1583.86865616812	0.51605224609375
1587.83930230199	1.18572998046875
1591.80795437317	-0.2431640625
1595.77461400326	2.37933349609375
1599.7392828122	1.80316162109375
1603.70196241817	-1.42169189453125
1607.66265443771	2.1048583984375
1611.62136048565	2.582763671875
1615.57808217516	1.661865234375
1619.53282111768	0.24237060546875
1623.48557892301	1.174072265625
1627.43635719924	2.80706787109375
1631.3851575528	1.39129638671875
1635.33198158845	-0.4232177734375
1639.27683090926	-1.78656005859375
1643.21970711664	-0.64862060546875
1647.16061181033	1.29046630859375
1651.09954658839	-1.51922607421875
1655.03651304725	2.5721435546875
1658.97151278163	1.7647705078125
1662.90454738463	1.75860595703125
1666.83561844767	3.053466796875
1670.76472756052	-0.30047607421875
1674.6918763113	3.646728515625
1678.61706628649	2.79498291015625
1682.54029907088	1.744384765625
1686.46157624766	0.74310302734375
1690.38089939835	1.4857177734375
1694.29827010284	0.679443359375
1698.21368993936	-0.7255859375
1702.12716048451	-0.9295654296875
1706.03868331325	-0.3323974609375
1709.94825999895	0.01580810546875
1713.85589211327	1.01519775390625
1717.76158122629	-1.18426513671875
1721.66532890646	-2.332763671875
1725.56713672059	-0.54864501953125
1729.46700623388	1.38751220703125
1733.36493900989	1.4256591796875
1737.26093661058	1.5157470703125
1741.15500059629	5.457763671875
1745.04713252571	16.901611328125
1748.93733395598	32.1472778320313
1752.82560644257	22.9948120117187
1756.71195153938	9.24407958984375
1760.59637079867	4.49505615234375
1764.47886577114	-1.35223388671875
1768.35943800584	0.9521484375
1772.23808905025	3.40814208984375
1776.11482045025	2.01580810546875
1779.98963375009	1.17498779296875
1783.86253049246	-0.0142822265625
1787.73351221846	0.09808349609375
1791.60258046758	-0.5380859375
1795.46973677772	-1.22283935546875
1799.33498268522	-0.5560302734375
1803.19831972482	-1.0377197265625
1807.05974942965	1.0255126953125
1810.91927333131	-1.31524658203125
1814.7768929598	-2.2044677734375
1818.63260984352	-0.8421630859375
1822.48642550934	1.3216552734375
1826.33834148253	2.13702392578125
1830.1883592868	-0.54620361328125
1834.03648044427	1.7220458984375
1837.88270647554	0.19171142578125
1841.7270388996	-0.23724365234375
1845.5694792339	-0.81475830078125
1849.41002899433	1.15911865234375
1853.24868969522	1.184326171875
1857.08546284933	1.25537109375
1860.9203499679	-2.02789306640625
1864.75335256059	-0.30963134765625
1868.58447213551	0.25738525390625
1872.41371019923	-2.2333984375
1876.24106825678	1.37738037109375
1880.06654781164	0.58966064453125
1883.89015036573	-2.00433349609375
1887.71187741947	0.338623046875
1891.53173047172	-1.688232421875
1895.34971101979	-1.6639404296875
1899.16582055947	2.29412841796875
1902.98006058503	0.304931640625
1906.79243258919	-0.1817626953125
1910.60293806315	-1.61578369140625
1914.41157849658	0.3526611328125
1918.21835537764	2.7235107421875
1922.02327019295	-1.103271484375
1925.8263244276	0.87213134765625
1929.62751956521	0.9998779296875
1933.42685708782	0.67974853515625
1937.22433847602	-2.4881591796875
1941.01996520881	0.79595947265625
1944.81373876377	0.93212890625
1948.6056606169	2.97021484375
1952.39573224272	-2.189697265625
1956.18395511424	0.20233154296875
1959.97033070299	0.2462158203125
1963.75486047896	0.7918701171875
1967.53754591065	-1.5606689453125
1971.31838846512	1.03863525390625
1975.09738960783	1.2896728515625
1978.87455080284	-0.3076171875
1982.64987351268	0.79669189453125
1986.42335919838	0.552734375
1990.1950093195	0.76031494140625
1993.9648253341	-2.03045654296875
1997.73280869879	-0.919677734375
2001.49896086867	-2.00970458984375
2005.26328329734	0.24078369140625
2009.02577743696	0.97894287109375
2012.78644473821	-0.08660888671875
2016.54528665026	0.0888671875
2020.30230462085	1.71661376953125
2024.05750009623	-1.053466796875
2027.81087452118	-0.974853515625
2031.562429339	1.14111328125
2035.31216599156	0.9095458984375
2039.06008591923	1.38037109375
2042.80619056096	-2.096435546875
2046.5504813542	-2.3709716796875
2050.29295973495	-0.293212890625
2054.03362713777	-1.0133056640625
2057.77248499576	2.46868896484375
2061.50953474056	-1.2471923828125
2065.24477780237	-0.61102294921875
2068.97821560994	2.66583251953125
2072.70984959056	0.68902587890625
2076.43968117008	1.21453857421875
2080.16771177293	2.19219970703125
2083.89394282207	-1.72784423828125
2087.61837573904	-0.0958251953125
2091.34101194392	0.0882568359375
2095.06185285538	1.97442626953125
2098.78089989063	0.0125732421875
2102.49815446548	-3.04736328125
2106.21361799427	1.6446533203125
2109.92729188995	-2.11151123046875
2113.63917756402	-0.1007080078125
2117.34927642657	-1.0872802734375
2121.05758988624	0.0277099609375
2124.76411935027	0.7740478515625
2128.4688662245	-0.70452880859375
2132.1718319133	0.9208984375
2135.87301781967	0.20013427734375
2139.57242534517	2.48309326171875
2143.27005588997	0.76959228515625
2146.96591085279	0.45947265625
2150.65999163099	0.8526611328125
2154.3522996205	1.2490234375
2158.04283621584	0.24847412109375
2161.73160281012	1.3009033203125
2165.41860079506	4.55615234375
2169.103831561	1.21429443359375
2172.78729649684	3.62506103515625
2176.46899699011	2.38836669921875
2180.14893442694	1.3543701171875
2183.82711019208	0.372802734375
2187.50352566885	2.24359130859375
2191.17818223922	0.1168212890625
2194.85108128375	1.5423583984375
2198.52222418163	1.02001953125
2202.19161231065	0.449951171875
2205.85924704723	0.3819580078125
2209.5251297664	-0.783935546875
2213.18926184181	-1.3477783203125
2216.85164464574	1.640380859375
2220.5122795491	-0.26953125
2224.17116792141	0.6724853515625
2227.82831113082	-1.93365478515625
2231.48371054413	-0.88800048828125
2235.13736752673	-3.29071044921875
2238.78928344269	0.784912109375
2242.43945965469	0.8033447265625
2246.08789752404	0.47418212890625
2249.7345984107	1.1473388671875
2253.37956367328	-0.3780517578125
2257.022794669	-0.3199462890625
2260.66429275375	-0.623291015625
2264.30405928205	1.31658935546875
2267.94209560708	0.009765625
2271.57840308066	0.30615234375
2275.21298305326	-0.3944091796875
2278.845836874	1.48291015625
2282.47696589064	-0.43780517578125
2286.10637144964	-1.50482177734375
2289.73405489606	0.4815673828125
2293.36001757366	-0.67852783203125
2296.98426082484	-1.03533935546875
2300.60678599067	-0.73895263671875
2304.22759441086	-0.3394775390625
2307.84668742382	-0.3870849609375
2311.46406636661	2.3681640625
2315.07973257496	0.12628173828125
2318.69368738326	1.0870361328125
2322.30593212458	1.75048828125
2325.91646813067	1.06640625
2329.52529673195	3.98486328125
2333.1324192575	0.5556640625
2336.7378370351	-0.87115478515625
2340.3415513912	-0.1456298828125
2343.94356365093	1.28204345703125
2347.54387513812	-1.63800048828125
2351.14248717525	1.54400634765625
2354.73940108352	-3.12188720703125
2358.3346181828	-0.7857666015625
2361.92813979165	-0.297607421875
2365.51996722732	0.59246826171875
2369.11010180577	1.38446044921875
2372.69854484165	-1.37164306640625
2376.28529764827	-0.97991943359375
2379.87036153768	-1.60736083984375
2383.45373782062	0.7086181640625
2387.03542780651	-0.78594970703125
2390.6154328035	1.11346435546875
2394.19375411842	-1.0574951171875
2397.77039305683	1.27178955078125
2401.34535092297	-0.54522705078125
2404.9186290198	0.24127197265625
2408.49022864901	2.23114013671875
2412.06015111097	0.02435302734375
2415.62839770478	0.82073974609375
2419.19496972826	-0.12982177734375
2422.75986847794	0.45037841796875
2426.32309524905	-0.42041015625
2429.88465133557	-2.5374755859375
2433.44453803019	1.29901123046875
2437.00275662432	-1.66107177734375
2440.5593084081	-2.2178955078125
2444.11419467038	1.478515625
2447.66741669876	0.52789306640625
2451.21897577956	-0.43426513671875
2454.76887319782	0.04498291015625
2458.31711023733	1.32794189453125
2461.86368818061	1.8643798828125
2465.4086083089	-0.1956787109375
2468.9518719022	1.64752197265625
2472.49348023922	-4.256103515625
2476.03343459744	2.7933349609375
2479.57173625306	0.19573974609375
2483.10838648105	3.051025390625
2486.64338655508	-1.24090576171875
2490.17673774761	1.16986083984375
2493.70844132983	0.4332275390625
2497.23849857166	1.899169921875
2500.76691074182	-1.2823486328125
2504.29367910772	0.23846435546875
2507.81880493558	1.461669921875
2511.34228949035	-1.06280517578125
2514.86413403572	1.56488037109375
2518.38433983417	-1.90521240234375
2521.90290814693	0.07684326171875
2525.41984023398	-0.0390625
2528.93513735408	-0.95294189453125
2532.44880076473	-0.164794921875
2535.96083172223	-1.33978271484375
2539.47123148162	-0.37310791015625
2542.98000129671	1.08502197265625
2546.4871424201	-0.30426025390625
2549.99265610315	0.50909423828125
2553.49654359599	2.12506103515625
2556.99880614753	2.6934814453125
2560.49944500545	-1.9356689453125
2563.99846141621	0.1829833984375
2567.49585662507	-2.76171875
2570.99163187603	-1.67877197265625
2574.48578841191	-0.9677734375
2577.97832747431	-1.1094970703125
2581.46925030358	0.5533447265625
2584.9585581389	3.27056884765625
2588.4462522182	1.59197998046875
2591.93233377823	-1.1826171875
2595.41680405453	1.1966552734375
2598.89966428142	-1.03668212890625
2602.38091569201	-0.9832763671875
2605.86055951821	-0.92498779296875
2609.33859699074	-1.11212158203125
2612.8150293391	-0.84490966796875
2616.28985779161	1.92657470703125
2619.76308357537	0.20196533203125
2623.2347079163	2.6312255859375
2626.7047320391	-2.0858154296875
2630.17315716731	1.44769287109375
2633.63998452326	-0.64410400390625
2637.10521532808	1.71875
2640.56885080172	-0.06396484375
2644.03089216295	0.107421875
2647.49134062933	-0.317138671875
2650.95019741725	1.0120849609375
2654.40746374192	-0.60491943359375
2657.86314081736	-0.0684814453125
2661.31722985641	0.07147216796875
2664.76973207071	-1.9853515625
2668.22064867077	-0.5540771484375
2671.66998086587	-1.38262939453125
2675.11772986416	0.892822265625
2678.56389687257	-1.62799072265625
2682.0084830969	2.10504150390625
2685.45148974175	1.49151611328125
2688.89291801056	1.13140869140625
2692.33276910561	1.5745849609375
2695.77104422799	2.3209228515625
2699.20774457764	0.92041015625
2702.64287135334	1.57275390625
2706.07642575271	-1.07196044921875
2709.50840897218	-0.663818359375
2712.93882220705	-0.5030517578125
2716.36766665144	-0.5396728515625
2719.79494349834	-0.82366943359375
2723.22065393955	1.5947265625
2726.64479916574	2.0655517578125
2730.06738036641	-3.86126708984375
2733.48839872993	0.16424560546875
2736.9078554435	-1.1759033203125
2740.32575169317	-4.02142333984375
2743.74208866386	0.70404052734375
2747.15686753934	1.6796875
2750.5700895022	1.7469482421875
2753.98175573394	-1.08160400390625
2757.39186741489	-0.75616455078125
2760.80042572423	0.52301025390625
2764.20743184002	-0.39404296875
2767.61288693917	2.44244384765625
2771.01679219746	0.38238525390625
2774.41914878952	-0.4244384765625
2777.81995788888	3.67193603515625
2781.21922066789	-2.37860107421875
2784.61693829781	0.623779296875
2788.01311194874	0.62908935546875
2791.40774278968	-0.86285400390625
2794.80083198848	-0.60205078125
2798.19238071187	1.86126708984375
2801.58239012545	0.42724609375
2804.97086139371	0.24566650390625
2808.35779568002	2.26654052734375
2811.7431941466	-1.1102294921875
2815.12705795459	-1.18475341796875
2818.50938826399	-2.257080078125
2821.89018623367	2.7227783203125
2825.26945302142	2.0048828125
2828.6471897839	-0.4110107421875
2832.02339767663	-1.3839111328125
2835.39807785406	-2.51824951171875
2838.77123146953	0.0567626953125
2842.14285967522	2.38427734375
2845.51296362225	0.559326171875
2848.88154446063	0.49066162109375
2852.24860333926	-0.1719970703125
2855.61414140591	4.62103271484375
2858.97815980729	3.3194580078125
2862.34065968899	0.47283935546875
2865.70164219549	4.3311767578125
2869.06110847017	4.79400634765625
2872.41905965536	6.3612060546875
2875.77549689224	8.0826416015625
2879.13042132091	7.4080810546875
2882.48383408039	9.537353515625
2885.8357363086	7.6202392578125
2889.18612914236	8.40673828125
2892.53501371743	8.6466064453125
2895.88239116844	4.58984375
2899.22826262897	6.63623046875
2902.57262923151	8.4356689453125
2905.91549210743	10.1380615234375
2909.25685238707	8.693359375
2912.59671119965	9.80145263671875
2915.93506967333	13.4622192382812
2919.27192893517	10.275634765625
2922.60729011118	13.04150390625
2925.94115432626	16.2099609375
2929.27352270428	10.7808227539062
2932.60439636799	14.1539916992187
2935.93377643911	17.6795043945313
2939.26166403824	14.5072021484375
2942.58806028495	15.287109375
2945.91296629773	13.4691162109375
2949.236383194	11.0032348632813
2952.55831209011	10.8394165039062
2955.87875410135	9.12750244140625
2959.19771034194	12.1176147460938
2962.51518192504	9.80963134765625
2965.83116996277	10.7534790039062
2969.14567556617	10.399169921875
2972.4586998452	6.8466796875
2975.77024390879	4.49591064453125
2979.08030886483	9.54693603515625
2982.38889582011	5.649658203125
2985.6960058804	3.7039794921875
2989.00164015041	3.510009765625
2992.30579973379	0.2176513671875
2995.60848573314	1.92681884765625
2998.90969925004	2.28759765625
3002.20944138498	-0.75006103515625
3005.50771323741	1.96380615234375
3008.80451590578	-1.52093505859375
3012.09985048743	0.495849609375
3015.39371807872	0.6141357421875
3018.68611977492	-3.11614990234375
3021.97705667028	1.75482177734375
3025.26652985802	-0.27264404296875
3028.55454043031	-0.1988525390625
3031.84108947828	2.4263916015625
3035.12617809202	0.5029296875
3038.40980736061	-1.1192626953125
3041.69197837208	0.0599365234375
3044.97269221343	4.7403564453125
3048.25194997061	0.02215576171875
3051.52975272859	2.005126953125
3054.80610157127	1.73931884765625
3058.08099758153	1.69976806640625
3061.35444184123	1.6614990234375
3064.62643543121	3.54937744140625
3067.89697943127	0.4384765625
3071.16607492021	1.978759765625
3074.4337229758	1.92022705078125
3077.69992467477	1.712890625
3080.96468109287	1.4066162109375
3084.22799330479	-1.34844970703125
3087.48986238424	3.74761962890625
3090.7502894039	0.29473876953125
3094.00927543542	0.04296875
3097.26682154946	-0.4576416015625
3100.52292881567	3.74285888671875
3103.77759830267	0.49444580078125
3107.03083107809	-3.05291748046875
3110.28262820854	0.9508056640625
3113.53299075963	1.45550537109375
3116.78191979594	-0.9385986328125
3120.0294163811	3.51824951171875
3123.27548157768	-1.3739013671875
3126.52011644727	-4.36492919921875
3129.76332205046	-2.2049560546875
3133.00509944684	-0.12042236328125
3136.24544969501	1.15997314453125
3139.48437385256	0.99176025390625
3142.72187297607	1.4747314453125
3145.95794812115	0.908935546875
3149.19260034241	-1.95556640625
3152.42583069346	-1.69384765625
3155.65764022693	2.896240234375
3158.88802999443	-1.4117431640625
3162.11700104662	0.46875
3165.34455443314	-0.85137939453125
3168.57069120267	-1.33905029296875
3171.79541240288	-1.4468994140625
3175.01871908046	0.78607177734375
3178.24061228112	1.77252197265625
3181.46109304959	0.012451171875
3184.68016242962	0.70562744140625
3187.89782146397	-3.2979736328125
3191.11407119443	-0.59857177734375
3194.3289126618	1.30389404296875
3197.54234690591	-0.3408203125
3200.75437496562	1.6171875
3203.96499787881	0.32513427734375
3207.17421668238	-0.07244873046875
3210.38203241227	0.63287353515625
3213.58844610343	-1.45904541015625
3216.79345878985	1.8017578125
3219.99707150457	2.26507568359375
3223.19928527962	0.98101806640625
3226.4001011461	0.19952392578125
3229.59952013413	-0.8297119140625
3232.79754327286	0.69354248046875
3235.99417159048	-1.281005859375
3239.18940611423	-0.353271484375
3242.38324787036	-0.17333984375
3245.57569788419	-0.09130859375
3248.76675718006	-2.95721435546875
3251.95642678137	1.72894287109375
3255.14470771053	-1.08294677734375
3258.33160098903	-0.4097900390625
3261.51710763741	-1.68426513671875
3264.70122867519	0.74346923828125
3267.88396512103	1.5233154296875
3271.06531799257	-0.29461669921875
3274.24528830652	1.3895263671875
3277.42387707865	0.025634765625
3280.60108532377	5.11383056640625
3283.77691405576	1.55389404296875
3286.95136428751	0.3458251953125
3290.12443703102	3.63970947265625
3293.29613329732	4.93548583984375
3296.46645409648	23.8329467773438
3299.63540043766	1.8822021484375
3302.80297332907	-0.716796875
3305.96917377796	0.3858642578125
3309.13400279066	-1.5596923828125
3312.29746137257	-0.15374755859375
3315.45955052813	0.3538818359375
3318.62027126086	0.76312255859375
3321.77962457334	2.32391357421875
3324.93761146722	2.38616943359375
3328.09423294322	3.1500244140625
3331.24949000112	0.81536865234375
3334.40338363977	0.53216552734375
3337.55591485711	-1.69964599609375
3340.70708465013	-0.429931640625
3343.85689401489	0.44110107421875
3347.00534394655	-0.1864013671875
3350.15243543932	0.83746337890625
3353.29816948649	3.8126220703125
3356.44254708045	1.5391845703125
3359.58556921263	5.1170654296875
3362.72723687358	-0.65380859375
3365.86755105288	3.02667236328125
3369.00651273926	5.40838623046875
3372.14412292047	2.94134521484375
3375.28038258336	2.4755859375
3378.4152927139	5.31103515625
3381.54885429708	-0.35223388671875
3384.68106831704	-1.51434326171875
3387.81193575697	-0.7752685546875
3390.94145759916	4.2650146484375
3394.069634825	0.2564697265625
3397.19646841494	3.6990966796875
3400.32195934856	1.24285888671875
3403.4461086045	-0.51220703125
3406.56891716051	1.433837890625
3409.69038599344	-2.31903076171875
3412.81051607922	-1.6207275390625
3415.92930839288	1.7786865234375
3419.04676390857	1.2291259765625
3422.16288359951	-0.26934814453125
3425.27766843803	3.13330078125
3428.39111939556	1.63702392578125
3431.50323744263	-0.0582275390625
3434.61402354889	2.1475830078125
3437.72347868307	1.35443115234375
3440.83160381303	-1.08758544921875
3443.93839990569	5.27130126953125
3447.04386792714	-0.668701171875
3450.14800884253	3.34228515625
3453.25082361613	-0.9456787109375
3456.35231321133	3.1173095703125
3459.45247859063	-1.418701171875
3462.55132071564	3.0963134765625
3465.64884054707	-0.18768310546875
3468.74503904475	2.9793701171875
3471.83991716764	1.94732666015625
3474.9334758738	0.5662841796875
3478.02571612042	-1.11376953125
3481.11663886378	-1.0428466796875
3484.20624505931	0.02899169921875
3487.29453566155	4.80181884765625
3490.38151162415	3.77557373046875
3493.4671738999	0.850341796875
3496.5515234407	0.22601318359375
3499.63456119757	1.25262451171875
3502.71628812067	0.53021240234375
3505.79670515927	1.10870361328125
3508.87581326179	1.088134765625
3511.95361337574	2.5185546875
3515.03010644779	-0.70013427734375
3518.10529342373	1.23211669921875
3521.17917524849	2.06524658203125
3524.2517528661	-0.65069580078125
3527.32302721976	2.2843017578125
3530.39299925179	0.97027587890625
3533.46166990363	-0.04290771484375
3536.52904011587	0.34490966796875
3539.59511082825	3.133544921875
3542.65988297962	0.87310791015625
3545.72335750798	-1.4364013671875
3548.78553535046	1.20501708984375
3551.84641744335	3.34735107421875
3554.90600472207	3.54052734375
3557.96429812119	3.83465576171875
3561.0212985744	1.62969970703125
3564.07700701456	0.2255859375
3567.13142437366	0.07244873046875
3570.18455158284	1.47015380859375
3573.23638957239	2.96881103515625
3576.28693927174	1.31842041015625
3579.33620160949	0.26885986328125
3582.38417751335	-1.27984619140625
3585.43086791023	2.32244873046875
3588.47627372614	0.42559814453125
3591.52039588629	1.52972412109375
3594.56323531501	0.08465576171875
3597.6047929358	1.3905029296875
3600.64506967132	0.3973388671875
3603.68406644336	2.155029296875
3606.7217841729	1.7635498046875
3609.75822378007	-0.9769287109375
3612.79338618413	-0.866455078125
3615.82727230354	-2.35516357421875
3618.8598830559	0.20709228515625
3621.89121935797	0.1702880859375
3624.92128212568	2.33428955078125
3627.95007227414	2.24932861328125
3630.97759071758	-3.53472900390625
3634.00383836944	3.08209228515625
3637.02881614231	-1.10015869140625
3640.05252494792	0.41851806640625
3643.07496569723	0.63818359375
3646.09613930032	0.0079345703125
3649.11604666644	-0.72802734375
3652.13468870404	-0.9630126953125
3655.15206632074	-2.547119140625
3658.1681804233	0.81976318359375
3661.18303191767	1.0374755859375
3664.196621709	-1.7938232421875
3667.20895070157	1.67578125
3670.22001979889	0.1463623046875
3673.22982990359	-0.232177734375
3676.23838191752	-2.459716796875
3679.2456767417	3.763671875
3682.25171527633	0.23797607421875
3685.25649842076	-0.88677978515625
3688.26002707358	1.48944091796875
3691.26230213252	3.1666259765625
3694.2633244945	1.2447509765625
3697.26309505565	-1.07611083984375
3700.26161471124	-0.498291015625
3703.25888435578	0.97509765625
3706.25490488291	-1.10064697265625
3709.24967718551	3.17462158203125
3712.24320215563	-2.04913330078125
3715.2354806845	0.72802734375
3718.22651366254	-5.643798828125
3721.21630197938	0.82769775390625
3724.20484652384	1.10015869140625
3727.1921481839	-2.476806640625
3730.17820784679	-1.46844482421875
3733.1630263989	0.93475341796875
3736.14660472581	0.33880615234375
3739.12894371231	-0.15625
3742.11004424241	2.04962158203125
3745.08990719926	3.0064697265625
3748.06853346528	0.51416015625
3751.04592392203	2.522705078125
3754.02207945033	-0.9677734375
3756.99700093014	-1.85736083984375
3759.97068924066	-1.4105224609375
3762.9431452603	0.2872314453125
3765.91436986665	0.1358642578125
3768.88436393653	-1.06451416015625
