## Supplementary material for "NON-AVIAN DINOSAUR EGGSHELL CALCITE CONTAINS ANCIENT, ENDOGENOUS AMINO ACIDS": Raw Data: Ostrich_internal cone_20 mW_20 sec.txt

-115.178429090098	-0.0755615234375
-110.298194773004	0.22515869140625
-105.420732457271	0.52716064453125
-100.546039659017	0.3804931640625
-95.6741138972975	0.0352783203125
-90.8049526940304	0.69140625
-85.9385535740439	-0.50115966796875
-81.0749140650478	-0.2923583984375
-76.2140316976329	0.0677490234375
-71.3559040052714	0.279296875
-66.5005285243023	0.1422119140625
-61.6479027939495	0.00640869140625
-56.7980243562997	-0.02801513671875
-51.950890756274	0.38897705078125
-47.1064995416891	-0.292724609375
-42.2648482632067	0.2769775390625
-37.4259344743077	-0.45196533203125
-32.5897557313619	-0.2294921875
-27.7563095935438	0.2705078125
-22.9255936228801	-0.284423828125
-18.0976053842423	-0.02227783203125
-13.2723424452961	0.52996826171875
-8.44980237657001	-0.1165771484375
-3.62998275138307	7.48846435546875
1.18711885410812	33.6948852539063
6.00150486095663	16.9027099609375
10.8131776873925	1.01202392578125
15.622139748848	0.77276611328125
20.4283934579435	0.3848876953125
25.2319412245306	-0.45147705078125
30.0327854556417	0.11346435546875
34.8309285555442	0.12994384765625
39.6263729257007	0.64776611328125
44.4191209648197	-0.18304443359375
49.2091750688087	0.487548828125
53.9965376308319	-0.801513671875
58.7812110412597	-1.506103515625
63.5631976877121	-1.83123779296875
68.3424999550552	0.5633544921875
73.1191202253976	-0.28741455078125
77.8930608780793	1.26556396484375
82.6643242897226	19.8073120117187
87.432912834196	36.2125244140625
92.1988288826178	43.259521484375
96.9620748033703	39.6844482421875
101.722652962133	37.4736328125
106.480565721831	36.994384765625
111.23581544268	33.3773193359375
115.988404482167	32.6597290039063
120.73833519507	28.03271484375
125.485609933461	24.7899169921875
130.230231046695	26.2764282226562
134.972200881431	25.1884155273438
139.711521781606	26.0230102539062
144.448196088517	35.3776245117188
149.182226140714	62.3502197265625
153.913614274064	109.239318847656
158.642362821793	122.34326171875
163.368474114417	74.0608520507812
168.09195047976	36.14111328125
172.812794243011	22.0830688476562
177.531007726662	15.8359375
182.246593250562	14.6490478515625
186.959553131874	12.1216430664062
191.669889685138	9.65325927734375
196.377605222209	8.94329833984375
201.08270205231	9.69134521484375
205.785182482032	8.3470458984375
210.485048815284	7.0599365234375
215.182303353376	7.9296875
219.876948394973	9.0059814453125
224.568986236103	7.238525390625
229.258419170164	6.527099609375
233.945249487962	10.1214599609375
238.629479477651	12.1712646484375
243.31111142478	11.0264282226562
247.990147612298	13.836669921875
252.666590320532	15.5518798828125
257.340441827211	23.1718139648438
262.011704407472	32.29638671875
266.680380333852	47.7753295898438
271.346471876284	76.5086669921875
276.009981302122	131.196105957031
280.670910876146	211.737609863281
285.329262860538	220.033020019531
289.985039514904	136.832275390625
294.638243096288	66.2852783203125
299.288875859158	35.4918212890625
303.936940055413	22.8019409179687
308.582437934398	17.16552734375
313.225371742879	12.6323852539062
317.865743725095	7.0526123046875
322.503556122716	5.77587890625
327.138811174857	5.40234375
331.771511118113	4.681884765625
336.401658186518	1.41436767578125
341.029254611585	2.84979248046875
345.654302622268	2.238037109375
350.276804445009	2.0791015625
354.896762303739	2.22296142578125
359.514178419846	1.66943359375
364.129055012196	-0.83135986328125
368.741394297154	0.07037353515625
373.351198488559	2.0745849609375
377.958469797759	2.03143310546875
382.563210433578	1.5906982421875
387.165422602357	0.952392578125
391.765108507942	-0.88360595703125
396.362270351645	-1.2672119140625
400.956910332348	1.801513671875
405.549030646409	-0.3775634765625
410.138633487702	-0.80438232421875
414.725721047635	0.87103271484375
419.310295515134	1.0986328125
423.892359076657	-1.0716552734375
428.471913916186	0.8101806640625
433.048962215245	0.29400634765625
437.623506152882	0.08001708984375
442.195547905711	0.968017578125
446.765089647874	-1.092041015625
451.332133551045	-1.30010986328125
455.896681784488	2.59381103515625
460.458736515011	0.78973388671875
465.018299906955	-0.76251220703125
469.575374122247	0.678955078125
474.129961320385	0.074462890625
478.682063658416	1.22149658203125
483.231683290967	4.44146728515625
487.778822370259	21.6160278320313
492.323483046071	11.9949951171875
496.865667465765	1.92828369140625
501.405377774303	-1.78424072265625
505.942616114244	1.60723876953125
510.477384625705	0.05267333984375
515.009685446435	0.4019775390625
519.539520711765	0.5048828125
524.066892554645	-1.0384521484375
528.591803105606	0.42156982421875
533.114254492808	0.28515625
537.634248842031	-1.5479736328125
542.15178827666	-0.3778076171875
546.666874917701	-0.25445556640625
551.179510883787	1.37200927734375
555.689698291175	-0.49847412109375
560.197439253759	-0.56597900390625
564.70273588306	-0.83056640625
569.205590288242	-0.184814453125
573.706004576106	0.40264892578125
578.203980851093	-0.80584716796875
582.699521215305	0.23956298828125
587.19262776848	0.38885498046875
591.683302608009	-0.2581787109375
596.171547828948	-1.80157470703125
600.657365524024	0.70849609375
605.1407577836	0.32208251953125
609.621726695728	0.13897705078125
614.100274346125	1.859130859375
618.576402818177	1.83245849609375
623.050114192956	0.05889892578125
627.521410549187	0.7884521484375
631.990293963328	1.3209228515625
636.456766509476	-1.24365234375
640.920830259453	3.8446044921875
645.382487282739	1.53570556640625
649.841739646537	-1.9205322265625
654.29858941575	0.1259765625
658.753038652962	0.6751708984375
663.205089418483	1.2269287109375
667.654743770327	-1.86883544921875
672.102003764216	-0.16204833984375
676.546871453593	1.94720458984375
680.98934888962	-0.246337890625
685.429438121173	1.197509765625
689.86714119486	-1.6468505859375
694.302460155024	0.86834716796875
698.735397043711	-0.2357177734375
703.165953900749	3.546875
707.594132763661	12.7854614257813
712.019935667733	43.979736328125
716.443364645987	39.9295654296875
720.864421729206	7.334716796875
725.283108945889	0.344970703125
729.699428322325	2.5601806640625
734.113381882558	-2.16986083984375
738.524971648367	-1.89532470703125
742.934199639316	-0.71636962890625
747.34106787272	-1.48309326171875
751.745578363676	0.45440673828125
756.147733125035	-0.76422119140625
760.547534167454	3.0460205078125
764.944983499347	-0.28875732421875
769.340083126899	2.3311767578125
773.732835054106	-1.394287109375
778.123241282741	2.38470458984375
782.511303812364	0.96795654296875
786.897024640333	-0.89453125
791.280405761798	1.096923828125
795.661449169718	0.242431640625
800.040156854844	-0.85833740234375
804.416530805742	-0.455322265625
808.790573008788	1.501220703125
813.162285448161	0.2613525390625
817.531670105862	0.27490234375
821.898728961718	-0.60821533203125
826.263463993357	2.01190185546875
830.625877176251	2.08526611328125
834.985970483693	2.811767578125
839.343745886792	3.69122314453125
843.699205354515	3.42376708984375
848.052350853654	3.7091064453125
852.403184348834	4.347412109375
856.751707802534	4.23846435546875
861.097923175068	0.2823486328125
865.441832424604	-0.8211669921875
869.783437507165	0.07794189453125
874.122740376632	1.7796630859375
878.459742984709	1.2340087890625
882.794447281005	1.5908203125
887.126855212977	6.103515625E-5
891.456968725932	-0.288330078125
895.784789763067	-0.12420654296875
900.110320265445	-0.4078369140625
904.433562171998	-0.939208984375
908.754517419529	0.53179931640625
913.073187942751	-0.4949951171875
917.389575674231	-1.91961669921875
921.70368254443	0.8243408203125
926.015510481713	-1.84735107421875
930.325061412324	-0.85589599609375
934.632337260402	0.114013671875
938.937339947985	-0.270751953125
943.240071395023	-2.09320068359375
947.54053351935	0.66253662109375
951.838728236722	1.775390625
956.13465746081	-1.0048828125
960.428323103173	0.57147216796875
964.719727073305	0.654052734375
969.008871278627	0.2926025390625
973.295757624459	0.23687744140625
977.580388014048	1.73675537109375
981.862764348589	-1.30810546875
986.142888527189	1.40216064453125
990.420762446876	-0.4326171875
994.696388002652	0.83734130859375
998.969767087408	-0.43817138671875
1003.24090159202	4.09075927734375
1007.50979340529	2.67413330078125
1011.77644441395	2.06158447265625
1016.04085650271	2.00311279296875
1020.30303155422	1.0985107421875
1024.56297144908	-0.85223388671875
1028.82067806587	0.55072021484375
1033.07615328108	2.25738525390625
1037.32939896922	-0.08258056640625
1041.58041700274	3.73101806640625
1045.82920925207	1.7978515625
1050.07577758559	0.31805419921875
1054.32012386968	2.24139404296875
1058.56224996868	4.06781005859375
1062.80215774492	2.9473876953125
1067.0398490587	7.27984619140625
1071.27532576833	10.2652587890625
1075.50858973008	26.1535034179687
1079.73964279823	80.5946044921875
1083.96848682504	358.788513183594
1088.19512366079	563.084899902344
1092.41955515373	174.484069824219
1096.64178315013	28.98583984375
1100.86180949426	8.0401611328125
1105.0796360284	7.4468994140625
1109.29526459285	2.75616455078125
1113.50869702587	6.21783447265625
1117.71993516383	2.68182373046875
1121.92898084102	1.39825439453125
1126.13583588982	-2.4830322265625
1130.34050214061	-1.112060546875
1134.54298142178	0.7099609375
1138.74327555977	-2.319091796875
1142.94138637905	-0.19586181640625
1147.13731570213	-0.8704833984375
1151.33106534952	-2.51263427734375
1155.52263713982	0.83868408203125
1159.71203288964	0.87127685546875
1163.89925441365	-0.940185546875
1168.08430352454	0.4041748046875
1172.26718203311	-1.0460205078125
1176.44789174814	0.10919189453125
1180.62643447652	3.21942138671875
1184.80281202316	-0.21539306640625
1188.97702619107	3.5545654296875
1193.14907878129	-1.4208984375
1197.31897159294	-0.84197998046875
1201.48670642321	2.69134521484375
1205.65228506735	0.1248779296875
1209.8157093187	1.20819091796875
1213.97698096867	-0.85430908203125
1218.13610180673	-0.0128173828125
1222.29307362048	3.2825927734375
1226.44789819554	3.6318359375
1230.60057731566	1.78485107421875
1234.75111276268	1.94140625
1238.89950631651	3.90155029296875
1243.04575975517	1.5650634765625
1247.18987485477	2.531982421875
1251.33185338951	2.60211181640625
1255.47169713173	0.67547607421875
1259.60940785183	2.6019287109375
1263.74498731834	1.7314453125
1267.8784372979	1.6138916015625
1272.00975955524	0.9493408203125
1276.13895585325	2.587646484375
1280.26602795289	-0.77130126953125
1284.39097761326	-1.97747802734375
1288.5138065916	1.5689697265625
1292.63451664324	0.81817626953125
1296.75310952166	0.86993408203125
1300.86958697846	-1.42584228515625
1304.9839507634	-1.468994140625
1309.09620262432	0.5902099609375
1313.20634430725	-1.24810791015625
1317.31437755633	0.06591796875
1321.42030411386	1.2823486328125
1325.52412572028	1.4510498046875
1329.62584411416	0.62200927734375
1333.72546103224	2.14520263671875
1337.82297820941	0.9205322265625
1341.91839737871	3.54815673828125
1346.01172027134	-0.172119140625
1350.10294861666	0.40966796875
1354.19208414219	2.24359130859375
1358.27912857361	0.22955322265625
1362.36408363477	2.6175537109375
1366.44695104771	1.90753173828125
1370.52773253261	2.0994873046875
1374.60642980785	1.19342041015625
1378.68304458996	0.43927001953125
1382.75757859366	-0.81298828125
1386.83003353189	-2.0133056640625
1390.90041111571	2.9881591796875
1394.96871305441	2.2415771484375
1399.03494105545	0.64678955078125
1403.09909682449	-1.646240234375
1407.16118206538	-1.83740234375
1411.22119848018	-0.53570556640625
1415.27914776912	1.11865234375
1419.33503163066	0.42535400390625
1423.38885176144	1.3846435546875
1427.44060985632	4.64630126953125
1431.49030760837	6.91033935546875
1435.53794670886	9.4267578125
1439.58352884728	13.4454345703125
1443.62705571133	3.51641845703125
1447.66852898694	5.089599609375
1451.70795035824	3.9150390625
1455.74532150759	5.84259033203125
1459.78064411561	5.61138916015625
1463.81391986107	4.7755126953125
1467.84515042104	6.5418701171875
1471.8743374708	4.2606201171875
1475.90148268385	2.781494140625
1479.92658773193	2.40472412109375
1483.94965428505	1.7301025390625
1487.97068401141	0.7576904296875
1491.98967857749	1.03741455078125
1496.00663964803	-1.580810546875
1500.02156888595	-1.14691162109375
1504.0344679525	-0.96087646484375
1508.04533850713	0.62701416015625
1512.05418220758	-0.23297119140625
1516.0610007098	-2.79388427734375
1520.06579566804	-2.9091796875
1524.06856873482	-0.2423095703125
1528.06932156089	1.6278076171875
1532.06805579527	0.251220703125
1536.06477308528	2.02386474609375
1540.05947507649	-0.02313232421875
1544.05216341273	0.33343505859375
1548.04283973614	-0.2064208984375
1552.0315056871	-1.04290771484375
1556.0181629043	0.073974609375
1560.00281302469	1.0941162109375
1563.98545768352	2.01751708984375
1567.96609851434	-0.4691162109375
1571.94473714894	-1.26611328125
1575.92137521745	0.39044189453125
1579.89601434828	0.9505615234375
1583.86865616812	-0.035888671875
1587.83930230199	1.63104248046875
1591.80795437317	2.5511474609375
1595.77461400326	0.0245361328125
1599.7392828122	5.9010009765625
1603.70196241817	2.1304931640625
1607.66265443771	4.6629638671875
1611.62136048565	6.59844970703125
1615.57808217516	0.9866943359375
1619.53282111768	4.27777099609375
1623.48557892301	0.52154541015625
1627.43635719924	1.01806640625
1631.3851575528	0.7171630859375
1635.33198158845	0.5189208984375
1639.27683090926	1.52325439453125
1643.21970711664	-0.719970703125
1647.16061181033	-0.710693359375
1651.09954658839	-1.6490478515625
1655.03651304725	-0.2349853515625
1658.97151278163	0.98138427734375
1662.90454738463	0.40008544921875
1666.83561844767	2.9210205078125
1670.76472756052	1.14422607421875
1674.6918763113	0.26959228515625
1678.61706628649	-0.36175537109375
1682.54029907088	0.84991455078125
1686.46157624766	1.41400146484375
1690.38089939835	-1.61962890625
1694.29827010284	0.94903564453125
1698.21368993936	1.66998291015625
1702.12716048451	-0.1568603515625
1706.03868331325	-0.13140869140625
1709.94825999895	0.99615478515625
1713.85589211327	0.52587890625
1717.76158122629	-1.59228515625
1721.66532890646	0.3916015625
1725.56713672059	1.42755126953125
1729.46700623388	-0.38446044921875
1733.36493900989	0.98974609375
1737.26093661058	-0.60015869140625
1741.15500059629	-0.486572265625
1745.04713252571	4.4302978515625
1748.93733395598	15.0004272460938
1752.82560644257	9.17376708984375
1756.71195153938	5.20025634765625
1760.59637079867	-3.270263671875
1764.47886577114	1.01226806640625
1768.35943800584	-0.65234375
1772.23808905025	-1.56402587890625
1776.11482045025	0.67694091796875
1779.98963375009	-1.82916259765625
1783.86253049246	-0.982666015625
1787.73351221846	3.2164306640625
1791.60258046758	1.96820068359375
1795.46973677772	-0.87750244140625
1799.33498268522	0.1793212890625
1803.19831972482	-0.8614501953125
1807.05974942965	0.9501953125
1810.91927333131	-0.93572998046875
1814.7768929598	2.63067626953125
1818.63260984352	-0.3035888671875
1822.48642550934	2.59814453125
1826.33834148253	-1.39752197265625
1830.1883592868	0.10919189453125
1834.03648044427	-0.83154296875
1837.88270647554	-0.26983642578125
1841.7270388996	0.1942138671875
1845.5694792339	0.46063232421875
1849.41002899433	-1.07147216796875
1853.24868969522	0.2802734375
1857.08546284933	-2.3160400390625
1860.9203499679	-1.130615234375
1864.75335256059	-0.6654052734375
1868.58447213551	-1.4034423828125
1872.41371019923	1.8880615234375
1876.24106825678	-0.4664306640625
1880.06654781164	-0.0172119140625
1883.89015036573	2.185791015625
1887.71187741947	1.24237060546875
1891.53173047172	-0.8475341796875
1895.34971101979	0.86602783203125
1899.16582055947	1.4727783203125
1902.98006058503	-0.43572998046875
1906.79243258919	-0.34027099609375
1910.60293806315	-2.1409912109375
1914.41157849658	-1.68798828125
1918.21835537764	0.96856689453125
1922.02327019295	0.0286865234375
1925.8263244276	0.44219970703125
1929.62751956521	1.65911865234375
1933.42685708782	1.979248046875
1937.22433847602	1.85260009765625
1941.01996520881	-2.8209228515625
1944.81373876377	4.35858154296875
1948.6056606169	2.89105224609375
1952.39573224272	-0.7735595703125
1956.18395511424	3.36474609375
1959.97033070299	-1.99420166015625
1963.75486047896	1.29962158203125
1967.53754591065	-0.703857421875
1971.31838846512	3.84527587890625
1975.09738960783	0.197021484375
1978.87455080284	1.80133056640625
1982.64987351268	2.2081298828125
1986.42335919838	-0.6826171875
1990.1950093195	-1.02099609375
1993.9648253341	-1.50689697265625
1997.73280869879	-0.8905029296875
2001.49896086867	-1.421875
2005.26328329734	-1.5509033203125
2009.02577743696	0.934814453125
2012.78644473821	-1.07659912109375
2016.54528665026	4.0177001953125
2020.30230462085	0.967529296875
2024.05750009623	1.57269287109375
2027.81087452118	-0.56707763671875
2031.562429339	1.24810791015625
2035.31216599156	-0.325439453125
2039.06008591923	0.80712890625
2042.80619056096	4.9456787109375
2046.5504813542	0.59002685546875
2050.29295973495	2.4398193359375
2054.03362713777	4.6949462890625
2057.77248499576	1.35528564453125
2061.50953474056	-1.779541015625
2065.24477780237	1.84039306640625
2068.97821560994	1.1649169921875
2072.70984959056	1.94390869140625
2076.43968117008	0.5272216796875
2080.16771177293	-1.73529052734375
2083.89394282207	0.55621337890625
2087.61837573904	-1.848388671875
2091.34101194392	0.15087890625
2095.06185285538	2.25384521484375
2098.78089989063	-0.839599609375
2102.49815446548	0.570556640625
2106.21361799427	-1.36590576171875
2109.92729188995	-0.4896240234375
2113.63917756402	1.94293212890625
2117.34927642657	0.83154296875
2121.05758988624	1.475830078125
2124.76411935027	0.9757080078125
2128.4688662245	1.005859375
2132.1718319133	1.0411376953125
2135.87301781967	0.30633544921875
2139.57242534517	0.97625732421875
2143.27005588997	0.85076904296875
2146.96591085279	3.3797607421875
2150.65999163099	2.6630859375
2154.3522996205	4.25054931640625
2158.04283621584	1.79205322265625
2161.73160281012	1.03338623046875
2165.41860079506	2.56671142578125
2169.103831561	3.35418701171875
2172.78729649684	3.39569091796875
2176.46899699011	0.4910888671875
2180.14893442694	0.9903564453125
2183.82711019208	3.2933349609375
2187.50352566885	0.0999755859375
2191.17818223922	-1.19000244140625
2194.85108128375	0.12353515625
2198.52222418163	0.04046630859375
2202.19161231065	0.66064453125
2205.85924704723	-0.01605224609375
2209.5251297664	1.76043701171875
2213.18926184181	1.7899169921875
2216.85164464574	-1.37762451171875
2220.5122795491	0.20782470703125
2224.17116792141	-3.05389404296875
2227.82831113082	1.43719482421875
2231.48371054413	1.3809814453125
2235.13736752673	0.50323486328125
2238.78928344269	-1.84747314453125
2242.43945965469	1.2724609375
2246.08789752404	-0.4530029296875
2249.7345984107	0.22601318359375
2253.37956367328	1.3370361328125
2257.022794669	-3.463134765625
2260.66429275375	4.39202880859375
2264.30405928205	3.102294921875
2267.94209560708	-0.08251953125
2271.57840308066	1.58746337890625
2275.21298305326	-1.68804931640625
2278.845836874	-1.50909423828125
2282.47696589064	-0.0257568359375
2286.10637144964	0.1617431640625
2289.73405489606	0.25323486328125
2293.36001757366	1.14862060546875
2296.98426082484	0.081298828125
2300.60678599067	0.05126953125
2304.22759441086	0.0758056640625
2307.84668742382	-0.2452392578125
2311.46406636661	1.6380615234375
2315.07973257496	3.57550048828125
2318.69368738326	-2.9329833984375
2322.30593212458	0.91241455078125
2325.91646813067	3.1116943359375
2329.52529673195	0.814697265625
2333.1324192575	-0.0286865234375
2336.7378370351	3.28143310546875
2340.3415513912	-0.205078125
2343.94356365093	-1.38818359375
2347.54387513812	-0.66802978515625
2351.14248717525	0.40533447265625
2354.73940108352	-0.6181640625
2358.3346181828	0.811279296875
2361.92813979165	-1.30621337890625
2365.51996722732	-0.4708251953125
2369.11010180577	-0.85723876953125
2372.69854484165	1.65960693359375
2376.28529764827	0.703125
2379.87036153768	-0.40142822265625
2383.45373782062	-0.152099609375
2387.03542780651	0.7508544921875
2390.6154328035	2.2574462890625
2394.19375411842	3.16748046875
2397.77039305683	-1.26898193359375
2401.34535092297	-0.902099609375
2404.9186290198	-1.38189697265625
2408.49022864901	-0.83087158203125
2412.06015111097	2.118408203125
2415.62839770478	-3.2286376953125
2419.19496972826	0.32794189453125
2422.75986847794	2.27667236328125
2426.32309524905	-0.239990234375
2429.88465133557	0.74737548828125
2433.44453803019	1.23895263671875
2437.00275662432	1.0843505859375
2440.5593084081	0.68365478515625
2444.11419467038	0.6365966796875
2447.66741669876	0.793212890625
2451.21897577956	-0.69671630859375
2454.76887319782	-1.3331298828125
2458.31711023733	-2.735107421875
2461.86368818061	2.17059326171875
2465.4086083089	2.28350830078125
2468.9518719022	1.75323486328125
2472.49348023922	-1.92047119140625
2476.03343459744	3.61212158203125
2479.57173625306	1.6007080078125
2483.10838648105	3.23162841796875
2486.64338655508	2.10791015625
2490.17673774761	3.5904541015625
2493.70844132983	3.1790771484375
2497.23849857166	1.1234130859375
2500.76691074182	2.62322998046875
2504.29367910772	-0.0716552734375
2507.81880493558	0.58856201171875
2511.34228949035	-2.44622802734375
2514.86413403572	-0.12628173828125
2518.38433983417	1.44830322265625
2521.90290814693	-1.57275390625
2525.41984023398	-1.2393798828125
2528.93513735408	0.49798583984375
2532.44880076473	1.68951416015625
2535.96083172223	0.78497314453125
2539.47123148162	2.834228515625
2542.98000129671	0.63720703125
2546.4871424201	0.7437744140625
2549.99265610315	0.9039306640625
2553.49654359599	1.5174560546875
2556.99880614753	0.5843505859375
2560.49944500545	-1.6455078125
2563.99846141621	-3.22216796875
2567.49585662507	1.8770751953125
2570.99163187603	1.33172607421875
2574.48578841191	-2.1956787109375
2577.97832747431	0.89337158203125
2581.46925030358	-0.1527099609375
2584.9585581389	0.76495361328125
2588.4462522182	-0.8048095703125
2591.93233377823	2.337158203125
2595.41680405453	2.7900390625
2598.89966428142	1.5531005859375
2602.38091569201	-1.82427978515625
2605.86055951821	-0.2200927734375
2609.33859699074	0.2828369140625
2612.8150293391	0.74591064453125
2616.28985779161	-0.8814697265625
2619.76308357537	2.55010986328125
2623.2347079163	-2.00982666015625
2626.7047320391	0.38824462890625
2630.17315716731	2.09393310546875
2633.63998452326	-0.24322509765625
2637.10521532808	2.27655029296875
2640.56885080172	-3.54718017578125
2644.03089216295	-0.714599609375
2647.49134062933	0.15045166015625
2650.95019741725	1.22027587890625
2654.40746374192	-1.16790771484375
2657.86314081736	0.73779296875
2661.31722985641	-0.29937744140625
2664.76973207071	0.0704345703125
2668.22064867077	0.34674072265625
2671.66998086587	-3.970703125
2675.11772986416	0.9178466796875
2678.56389687257	0.96221923828125
2682.0084830969	2.4119873046875
2685.45148974175	-0.9827880859375
2688.89291801056	2.62744140625
2692.33276910561	0.14263916015625
2695.77104422799	0.2486572265625
2699.20774457764	-1.01873779296875
2702.64287135334	0.9197998046875
2706.07642575271	1.26416015625
2709.50840897218	1.61395263671875
2712.93882220705	1.76910400390625
2716.36766665144	-0.52056884765625
2719.79494349834	-3.15545654296875
2723.22065393955	-3.08551025390625
2726.64479916574	-0.2109375
2730.06738036641	3.3680419921875
2733.48839872993	1.95135498046875
2736.9078554435	-1.01123046875
2740.32575169317	-1.4793701171875
2743.74208866386	-0.9691162109375
2747.15686753934	-0.45391845703125
2750.5700895022	-1.63397216796875
2753.98175573394	0.04058837890625
2757.39186741489	2.319580078125
2760.80042572423	2.15283203125
2764.20743184002	-0.00970458984375
2767.61288693917	1.93182373046875
2771.01679219746	-3.42279052734375
2774.41914878952	-0.45001220703125
2777.81995788888	2.26995849609375
2781.21922066789	1.094482421875
2784.61693829781	-0.3265380859375
2788.01311194874	0.30682373046875
2791.40774278968	-1.97418212890625
2794.80083198848	0.65887451171875
2798.19238071187	1.41607666015625
2801.58239012545	0.20257568359375
2804.97086139371	-0.8853759765625
2808.35779568002	0.53759765625
2811.7431941466	1.39483642578125
2815.12705795459	-1.96868896484375
2818.50938826399	3.693359375
2821.89018623367	3.327880859375
2825.26945302142	0.83251953125
2828.6471897839	1.255126953125
2832.02339767663	1.49420166015625
2835.39807785406	0.29815673828125
2838.77123146953	1.36578369140625
2842.14285967522	-0.30401611328125
2845.51296362225	2.83795166015625
2848.88154446063	5.7408447265625
2852.24860333926	6.4039306640625
2855.61414140591	9.9765625
2858.97815980729	8.10760498046875
2862.34065968899	8.7891845703125
2865.70164219549	10.5792236328125
2869.06110847017	9.82733154296875
2872.41905965536	17.5830078125
2875.77549689224	12.5458984375
2879.13042132091	13.6656494140625
2882.48383408039	18.991943359375
2885.8357363086	10.37451171875
2889.18612914236	16.5131225585938
2892.53501371743	13.3074340820312
2895.88239116844	16.4072265625
2899.22826262897	16.8123779296875
2902.57262923151	15.522705078125
2905.91549210743	22.4878540039062
2909.25685238707	20.0578002929687
2912.59671119965	20.9822998046875
2915.93506967333	20.5112915039062
2919.27192893517	21.3446655273438
2922.60729011118	21.2820434570313
2925.94115432626	21.8235473632813
2929.27352270428	24.1690063476562
2932.60439636799	18.9182739257813
2935.93377643911	22.0712890625
2939.26166403824	21.3278198242187
2942.58806028495	18.137939453125
2945.91296629773	19.1514892578125
2949.236383194	18.2183837890625
2952.55831209011	17.3385009765625
2955.87875410135	13.411865234375
2959.19771034194	12.58837890625
2962.51518192504	16.367919921875
2965.83116996277	16.5003662109375
2969.14567556617	10.4357299804688
2972.4586998452	11.2240600585938
2975.77024390879	11.3151245117187
2979.08030886483	7.70892333984375
2982.38889582011	4.90545654296875
2985.6960058804	3.75457763671875
2989.00164015041	1.00634765625
2992.30579973379	-2.389404296875
2995.60848573314	-0.5325927734375
2998.90969925004	1.02667236328125
3002.20944138498	0.93829345703125
3005.50771323741	0.452392578125
3008.80451590578	1.31878662109375
3012.09985048743	1.98748779296875
3015.39371807872	0.40838623046875
3018.68611977492	0.23162841796875
3021.97705667028	0.406982421875
3025.26652985802	-1.91546630859375
3028.55454043031	0.3642578125
3031.84108947828	1.3961181640625
3035.12617809202	4.33001708984375
3038.40980736061	3.06597900390625
3041.69197837208	0.60394287109375
3044.97269221343	5.24395751953125
3048.25194997061	5.6859130859375
3051.52975272859	9.12982177734375
3054.80610157127	8.57568359375
3058.08099758153	9.573486328125
3061.35444184123	10.72314453125
3064.62643543121	14.974609375
3067.89697943127	11.5280151367187
3071.16607492021	10.1332397460938
3074.4337229758	9.24017333984375
3077.69992467477	10.8989868164062
3080.96468109287	3.359619140625
3084.22799330479	-0.6781005859375
3087.48986238424	2.88592529296875
3090.7502894039	4.601806640625
3094.00927543542	2.31927490234375
3097.26682154946	0.138427734375
3100.52292881567	2.2093505859375
3103.77759830267	-2.26812744140625
3107.03083107809	0.3560791015625
3110.28262820854	0.93194580078125
3113.53299075963	2.15936279296875
3116.78191979594	0.48846435546875
3120.0294163811	-3.830810546875
3123.27548157768	0.00140380859375
3126.52011644727	-0.16473388671875
3129.76332205046	-2.08526611328125
3133.00509944684	0.922119140625
3136.24544969501	-0.5867919921875
3139.48437385256	-2.6580810546875
3142.72187297607	-0.497802734375
3145.95794812115	-0.1826171875
3149.19260034241	1.8873291015625
3152.42583069346	-0.1881103515625
3155.65764022693	0.2408447265625
3158.88802999443	3.27410888671875
3162.11700104662	3.111572265625
3165.34455443314	2.85308837890625
3168.57069120267	-2.051513671875
3171.79541240288	2.84783935546875
3175.01871908046	1.600830078125
3178.24061228112	-1.0235595703125
3181.46109304959	2.35540771484375
3184.68016242962	-1.51123046875
3187.89782146397	1.62615966796875
3191.11407119443	1.417724609375
3194.3289126618	-3.68682861328125
3197.54234690591	1.0623779296875
3200.75437496562	-0.3846435546875
3203.96499787881	-2.22802734375
3207.17421668238	-1.117919921875
3210.38203241227	0.24560546875
3213.58844610343	0.99774169921875
3216.79345878985	3.58929443359375
3219.99707150457	0.13470458984375
3223.19928527962	-5.3160400390625
3226.4001011461	2.386962890625
3229.59952013413	-0.7564697265625
3232.79754327286	-0.04632568359375
3235.99417159048	-2.0328369140625
3239.18940611423	0.5841064453125
3242.38324787036	1.85418701171875
3245.57569788419	1.6275634765625
3248.76675718006	-0.095947265625
3251.95642678137	-2.26641845703125
3255.14470771053	3.11602783203125
3258.33160098903	2.051513671875
3261.51710763741	0.93975830078125
3264.70122867519	2.53082275390625
3267.88396512103	-0.025390625
3271.06531799257	1.5211181640625
3274.24528830652	-1.52972412109375
3277.42387707865	1.1719970703125
3280.60108532377	-0.37371826171875
3283.77691405576	1.63311767578125
3286.95136428751	0.7923583984375
3290.12443703102	-0.59600830078125
3293.29613329732	1.6680908203125
3296.46645409648	0.91595458984375
3299.63540043766	3.06512451171875
3302.80297332907	-2.7830810546875
3305.96917377796	-2.328857421875
3309.13400279066	-0.42205810546875
3312.29746137257	-0.2127685546875
3315.45955052813	1.598876953125
3318.62027126086	-1.83709716796875
3321.77962457334	0.37933349609375
3324.93761146722	4.29803466796875
3328.09423294322	0.76898193359375
3331.24949000112	-1.95782470703125
3334.40338363977	0.06756591796875
3337.55591485711	-0.1048583984375
3340.70708465013	6.1248779296875
3343.85689401489	0.65667724609375
3347.00534394655	2.04052734375
3350.15243543932	-1.4234619140625
3353.29816948649	6.56451416015625
3356.44254708045	3.00445556640625
3359.58556921263	-0.5035400390625
3362.72723687358	-4.40960693359375
3365.86755105288	1.18621826171875
3369.00651273926	2.18402099609375
3372.14412292047	1.6336669921875
3375.28038258336	1.78515625
3378.4152927139	-3.761474609375
3381.54885429708	0.4937744140625
3384.68106831704	0.250732421875
3387.81193575697	-1.1904296875
3390.94145759916	-2.32989501953125
3394.069634825	-1.21759033203125
3397.19646841494	-0.20343017578125
3400.32195934856	-0.18768310546875
3403.4461086045	0.1798095703125
3406.56891716051	0.549072265625
3409.69038599344	1.0198974609375
3412.81051607922	3.6424560546875
3415.92930839288	1.066650390625
3419.04676390857	-4.40753173828125
3422.16288359951	1.0699462890625
3425.27766843803	0.69903564453125
3428.39111939556	1.5797119140625
3431.50323744263	2.06195068359375
3434.61402354889	-0.7042236328125
3437.72347868307	0.68121337890625
3440.83160381303	0.56817626953125
3443.93839990569	1.10675048828125
3447.04386792714	1.64678955078125
3450.14800884253	0.4383544921875
3453.25082361613	0.531494140625
3456.35231321133	-0.3739013671875
3459.45247859063	4.1221923828125
3462.55132071564	3.2198486328125
3465.64884054707	3.71893310546875
3468.74503904475	1.6195068359375
3471.83991716764	1.821533203125
3474.9334758738	1.87506103515625
3478.02571612042	2.030029296875
3481.11663886378	3.18646240234375
3484.20624505931	-2.6556396484375
3487.29453566155	2.45361328125
3490.38151162415	2.6143798828125
3493.4671738999	3.67657470703125
3496.5515234407	2.94012451171875
3499.63456119757	1.30511474609375
3502.71628812067	2.771484375
3505.79670515927	3.98931884765625
3508.87581326179	0.9085693359375
3511.95361337574	2.32916259765625
3515.03010644779	-0.1488037109375
3518.10529342373	4.37457275390625
3521.17917524849	2.19940185546875
3524.2517528661	1.175537109375
3527.32302721976	-0.3968505859375
3530.39299925179	2.23199462890625
3533.46166990363	1.91229248046875
3536.52904011587	0.64398193359375
3539.59511082825	-0.27301025390625
3542.65988297962	1.71136474609375
3545.72335750798	1.89715576171875
3548.78553535046	1.68426513671875
3551.84641744335	4.72283935546875
3554.90600472207	0.61260986328125
3557.96429812119	1.90380859375
3561.0212985744	4.59637451171875
3564.07700701456	4.6402587890625
3567.13142437366	3.235595703125
3570.18455158284	5.732177734375
3573.23638957239	0.98016357421875
3576.28693927174	4.92950439453125
3579.33620160949	-0.26983642578125
3582.38417751335	-2.017822265625
3585.43086791023	1.0855712890625
3588.47627372614	0.1903076171875
3591.52039588629	-2.70361328125
3594.56323531501	1.453857421875
3597.6047929358	0.91259765625
3600.64506967132	1.62274169921875
3603.68406644336	0.93426513671875
3606.7217841729	-0.2528076171875
3609.75822378007	1.86138916015625
3612.79338618413	5.97698974609375
3615.82727230354	0.74395751953125
3618.8598830559	1.06231689453125
3621.89121935797	-1.3179931640625
3624.92128212568	0.403076171875
3627.95007227414	0.22552490234375
3630.97759071758	0.849365234375
3634.00383836944	-2.87542724609375
3637.02881614231	2.001220703125
3640.05252494792	0.2791748046875
3643.07496569723	1.95855712890625
3646.09613930032	-3.71063232421875
3649.11604666644	0.87152099609375
3652.13468870404	2.30511474609375
3655.15206632074	-2.55987548828125
3658.1681804233	-0.32342529296875
3661.18303191767	0.46441650390625
3664.196621709	1.55364990234375
3667.20895070157	2.04437255859375
3670.22001979889	1.58648681640625
3673.22982990359	5.38006591796875
3676.23838191752	-1.77490234375
3679.2456767417	2.52154541015625
3682.25171527633	-1.83050537109375
3685.25649842076	1.21893310546875
3688.26002707358	-0.48016357421875
3691.26230213252	0.3721923828125
3694.2633244945	-0.17388916015625
3697.26309505565	0.1314697265625
3700.26161471124	-2.11163330078125
3703.25888435578	1.59674072265625
3706.25490488291	-2.1549072265625
3709.24967718551	-3.40545654296875
3712.24320215563	0.6431884765625
3715.2354806845	1.0833740234375
3718.22651366254	-2.9359130859375
3721.21630197938	-2.00372314453125
3724.20484652384	-1.33026123046875
3727.1921481839	1.14349365234375
3730.17820784679	1.26873779296875
3733.1630263989	4.245361328125
3736.14660472581	2.37335205078125
3739.12894371231	3.002685546875
3742.11004424241	0.7335205078125
3745.08990719926	0.2156982421875
3748.06853346528	1.69927978515625
3751.04592392203	-1.415771484375
3754.02207945033	-1.1793212890625
3756.99700093014	-4.94146728515625
3759.97068924066	1.72259521484375
3762.9431452603	1.9300537109375
3765.91436986665	-2.5634765625
3768.88436393653	-0.31414794921875
