## Supplementary material for "NON-AVIAN DINOSAUR EGGSHELL CALCITE CONTAINS ANCIENT, ENDOGENOUS AMINO ACIDS": Raw Data: Ostrich_outer_20 mW_20 sec.txt

-115.178429090098	0.49896240234375
-110.298194773004	0.50030517578125
-105.420732457271	-0.69970703125
-100.546039659017	-0.0997314453125
-95.6741138972975	0.35028076171875
-90.8049526940304	-0.52069091796875
-85.9385535740439	0.05780029296875
-81.0749140650478	0.35064697265625
-76.2140316976329	-0.79217529296875
-71.3559040052714	-0.1207275390625
-66.5005285243023	-0.5045166015625
-61.6479027939495	-0.16888427734375
-56.7980243562997	-0.468994140625
-51.950890756274	0.1951904296875
-47.1064995416891	0.9237060546875
-42.2648482632067	-0.18341064453125
-37.4259344743077	0.4737548828125
-32.5897557313619	-0.2945556640625
-27.7563095935438	-0.17327880859375
-22.9255936228801	-0.1376953125
-18.0976053842423	0.91217041015625
-13.2723424452961	0.27642822265625
-8.44980237657001	-0.0450439453125
-3.62998275138307	8.6478271484375
1.18711885410812	40.6549682617188
6.00150486095663	20.076416015625
10.8131776873925	2.2945556640625
15.622139748848	-0.41986083984375
20.4283934579435	-0.86993408203125
25.2319412245306	-0.40570068359375
30.0327854556417	0.2227783203125
34.8309285555442	-0.8343505859375
39.6263729257007	0.122802734375
44.4191209648197	-0.05572509765625
49.2091750688087	-0.596435546875
53.9965376308319	-3.644287109375
58.7812110412597	-3.2080078125
63.5631976877121	-3.71197509765625
68.3424999550552	-15.2542724609375
73.1191202253976	27.487548828125
77.8930608780793	0
82.6643242897226	0.0001220703125
87.432912834196	97.0537109375
92.1988288826178	165.898803710938
96.9620748033703	164.817260742187
101.722652962133	167.6015625
106.480565721831	175.71728515625
111.23581544268	160.79150390625
115.988404482167	139.178955078125
120.73833519507	121.7734375
125.485609933461	114.591186523438
130.230231046695	109.688354492187
134.972200881431	114.697265625
139.711521781606	113.316284179688
144.448196088517	124.55517578125
149.182226140714	141.932373046875
153.913614274064	175.57177734375
158.642362821793	204.501953125
163.368474114417	169.355102539062
168.09195047976	103.466186523438
172.812794243011	66.371826171875
177.531007726662	42.1612548828125
182.246593250562	37.724609375
186.959553131874	21.703125
191.669889685138	16.939453125
196.377605222209	16.27685546875
201.08270205231	6.1590576171875
205.785182482032	2.881103515625
210.485048815284	16.337646484375
215.182303353376	10.0745849609375
219.876948394973	2.137939453125
224.568986236103	3.52392578125
229.258419170164	-5.870849609375
233.945249487962	-5.0347900390625
238.629479477651	7.620361328125
243.31111142478	13.7919921875
247.990147612298	12.2269287109375
252.666590320532	25.22265625
257.340441827211	50.6268310546875
262.011704407472	73.0345458984375
266.680380333852	116.5947265625
271.346471876284	185.259033203125
276.009981302122	281.925659179687
280.670910876146	386.742431640625
285.329262860538	412.557739257812
289.985039514904	334.420043945313
294.638243096288	218.978149414062
299.288875859158	139.780151367188
303.936940055413	95.3751220703125
308.582437934398	66.361572265625
313.225371742879	38.4384765625
317.865743725095	27.8544921875
322.503556122716	18.308837890625
327.138811174857	16.300537109375
331.771511118113	16.1285400390625
336.401658186518	4.5916748046875
341.029254611585	0.5894775390625
345.654302622268	0.6712646484375
350.276804445009	1.2857666015625
354.896762303739	-5.41748046875
359.514178419846	4.61083984375
364.129055012196	-2.1800537109375
368.741394297154	-1.090576171875
373.351198488559	1.4725341796875
377.958469797759	-2.2093505859375
382.563210433578	0.6551513671875
387.165422602357	6.527099609375
391.765108507942	13.3836669921875
396.362270351645	4.5706787109375
400.956910332348	6.48388671875
405.549030646409	0.4698486328125
410.138633487702	-1.4747314453125
414.725721047635	1.396728515625
419.310295515134	-1.8682861328125
423.892359076657	2.52734375
428.471913916186	3.181640625
433.048962215245	5.991943359375
437.623506152882	-0.94384765625
442.195547905711	-4.2835693359375
446.765089647874	13.6307373046875
451.332133551045	14.04736328125
455.896681784488	17.8262939453125
460.458736515011	23.392822265625
465.018299906955	21.5594482421875
469.575374122247	23.0748291015625
474.129961320385	24.537353515625
478.682063658416	14.3955078125
483.231683290967	28.197265625
487.778822370259	15.7423095703125
492.323483046071	24.6287841796875
496.865667465765	14.35546875
501.405377774303	18.6217041015625
505.942616114244	17.5262451171875
510.477384625705	25.4676513671875
515.009685446435	21.8455810546875
519.539520711765	20.808837890625
524.066892554645	20.356689453125
528.591803105606	23.6884765625
533.114254492808	36.90283203125
537.634248842031	41.2996826171875
542.15178827666	56.42822265625
546.666874917701	57.337158203125
551.179510883787	72.0267333984375
555.689698291175	67.7957763671875
560.197439253759	78.6937255859375
564.70273588306	79.42041015625
569.205590288242	90.8748779296875
573.706004576106	77.95703125
578.203980851093	70.565673828125
582.699521215305	77.60107421875
587.19262776848	74.0626220703125
591.683302608009	77.7493896484375
596.171547828948	61.861572265625
600.657365524024	59.998291015625
605.1407577836	58.159423828125
609.621726695728	55.44482421875
614.100274346125	55.853515625
618.576402818177	49.3856201171875
623.050114192956	50.6407470703125
627.521410549187	38.2686767578125
631.990293963328	41.66845703125
636.456766509476	43.840576171875
640.920830259453	40.3843994140625
645.382487282739	34.349609375
649.841739646537	23.0360107421875
654.29858941575	25.6934814453125
658.753038652962	26.571533203125
663.205089418483	19.6199951171875
667.654743770327	27.038818359375
672.102003764216	24.87744140625
676.546871453593	19.73583984375
680.98934888962	3.36376953125
685.429438121173	14.1112060546875
689.86714119486	8.5775146484375
694.302460155024	13.06298828125
698.735397043711	20.067138671875
703.165953900749	30.1397705078125
707.594132763661	54.7811279296875
712.019935667733	102.340454101562
716.443364645987	124.117919921875
720.864421729206	59.163330078125
725.283108945889	20.9765625
729.699428322325	7.357177734375
734.113381882558	2.2554931640625
738.524971648367	2.720947265625
742.934199639316	-4.2462158203125
747.34106787272	-6.146484375
751.745578363676	-3.791015625
756.147733125035	5.6805419921875
760.547534167454	9.16552734375
764.944983499347	19.267333984375
769.340083126899	9.522705078125
773.732835054106	15.994384765625
778.123241282741	10.6292724609375
782.511303812364	15.9249267578125
786.897024640333	21.928955078125
791.280405761798	13.33935546875
795.661449169718	10.40380859375
800.040156854844	14.6702880859375
804.416530805742	6.636962890625
808.790573008788	2.552490234375
813.162285448161	6.3148193359375
817.531670105862	8.2728271484375
821.898728961718	-2.3251953125
826.263463993357	7.2197265625
830.625877176251	3.3062744140625
834.985970483693	3.883056640625
839.343745886792	12.8492431640625
843.699205354515	11.2535400390625
848.052350853654	15.6451416015625
852.403184348834	-2.1268310546875
856.751707802534	12.236328125
861.097923175068	8.2342529296875
865.441832424604	11.765869140625
869.783437507165	0.2803955078125
874.122740376632	12.1771240234375
878.459742984709	1.655517578125
882.794447281005	8.7147216796875
887.126855212977	8.5042724609375
891.456968725932	3.2232666015625
895.784789763067	5.0712890625
900.110320265445	-5.3521728515625
904.433562171998	-0.6156005859375
908.754517419529	4.4288330078125
913.073187942751	-5.526611328125
917.389575674231	7.9912109375
921.70368254443	8.83837890625
926.015510481713	18.997314453125
930.325061412324	15.4661865234375
934.632337260402	9.55517578125
938.937339947985	15.8824462890625
943.240071395023	14.3717041015625
947.54053351935	30.8018798828125
951.838728236722	27.9552001953125
956.13465746081	24.1661376953125
960.428323103173	16.8218994140625
964.719727073305	27.6112060546875
969.008871278627	28.6746826171875
973.295757624459	33.35302734375
977.580388014048	21.5894775390625
981.862764348589	36.27685546875
986.142888527189	32.6591796875
990.420762446876	35.5809326171875
994.696388002652	30.837646484375
998.969767087408	29.424560546875
1003.24090159202	43.68798828125
1007.50979340529	33.123779296875
1011.77644441395	30.8291015625
1016.04085650271	31.900634765625
1020.30303155422	36.585693359375
1024.56297144908	36.88134765625
1028.82067806587	50.535400390625
1033.07615328108	49.995849609375
1037.32939896922	58.26025390625
1041.58041700274	56.876708984375
1045.82920925207	61.943603515625
1050.07577758559	75.308837890625
1054.32012386968	91.12109375
1058.56224996868	100.67919921875
1062.80215774492	127.13134765625
1067.0398490587	144.626220703125
1071.27532576833	211.362548828125
1075.50858973008	351.33935546875
1079.73964279823	691.255615234375
1083.96848682504	1600.65991210938
1088.19512366079	2406.25146484375
1092.41955515373	1506.07958984375
1096.64178315013	531.442626953125
1100.86180949426	236.890625
1105.0796360284	183.522216796875
1109.29526459285	152.836669921875
1113.50869702587	135.533447265625
1117.71993516383	113.362060546875
1121.92898084102	102.87109375
1126.13583588982	92.460693359375
1130.34050214061	59.4794921875
1134.54298142178	53.57763671875
1138.74327555977	33.604248046875
1142.94138637905	46.958984375
1147.13731570213	28.3408203125
1151.33106534952	25.74951171875
1155.52263713982	22.585205078125
1159.71203288964	19.996337890625
1163.89925441365	12.583251953125
1168.08430352454	10.04541015625
1172.26718203311	10.0322265625
1176.44789174814	-3.056640625
1180.62643447652	-0.97119140625
1184.80281202316	-2.212646484375
1188.97702619107	-3.23046875
1193.14907878129	-2.50048828125
1197.31897159294	-1.74755859375
1201.48670642321	-8.59765625
1205.65228506735	6.22900390625
1209.8157093187	6.833740234375
1213.97698096867	0.265380859375
1218.13610180673	-2.075439453125
1222.29307362048	1.90966796875
1226.44789819554	13.62109375
1230.60057731566	8.508056640625
1234.75111276268	23.570068359375
1238.89950631651	10.0068359375
1243.04575975517	17.71826171875
1247.18987485477	14.503173828125
1251.33185338951	15.76220703125
1255.47169713173	4.244384765625
1259.60940785183	-4.45068359375
1263.74498731834	9.81005859375
1267.8784372979	13.272216796875
1272.00975955524	2.0087890625
1276.13895585325	-0.579833984375
1280.26602795289	-1.14453125
1284.39097761326	-0.3857421875
1288.5138065916	-3.853759765625
1292.63451664324	11.201416015625
1296.75310952166	-2.82080078125
1300.86958697846	-2.1728515625
1304.9839507634	5.258544921875
1309.09620262432	-6.626708984375
1313.20634430725	7.52001953125
1317.31437755633	6.194580078125
1321.42030411386	9.68603515625
1325.52412572028	10.9638671875
1329.62584411416	4.27734375
1333.72546103224	3.475341796875
1337.82297820941	5.806884765625
1341.91839737871	15.571533203125
1346.01172027134	20.6181640625
1350.10294861666	18.5966796875
1354.19208414219	13.65576171875
1358.27912857361	21.29541015625
1362.36408363477	17.6142578125
1366.44695104771	17.762451171875
1370.52773253261	13.888916015625
1374.60642980785	14.3935546875
1378.68304458996	8.425537109375
1382.75757859366	6.084228515625
1386.83003353189	6.469482421875
1390.90041111571	14.131103515625
1394.96871305441	2.31787109375
1399.03494105545	2.030029296875
1403.09909682449	10.366943359375
1407.16118206538	4.27783203125
1411.22119848018	-0.38671875
1415.27914776912	-1.27783203125
1419.33503163066	5.454345703125
1423.38885176144	-9.49951171875
1427.44060985632	-0.18603515625
1431.49030760837	7.36181640625
1435.53794670886	26.193115234375
1439.58352884728	43.907958984375
1443.62705571133	38.154541015625
1447.66852898694	40.032958984375
1451.70795035824	40.7919921875
1455.74532150759	30.881591796875
1459.78064411561	36.900634765625
1463.81391986107	31.748779296875
1467.84515042104	31.475341796875
1471.8743374708	40.829833984375
1475.90148268385	20.86181640625
1479.92658773193	13.770751953125
1483.94965428505	15.506103515625
1487.97068401141	14.667236328125
1491.98967857749	9.454345703125
1496.00663964803	12.16650390625
1500.02156888595	7.997314453125
1504.0344679525	12.40185546875
1508.04533850713	6.53369140625
1512.05418220758	10.24267578125
1516.0610007098	0.3779296875
1520.06579566804	-0.86083984375
1524.06856873482	0.626220703125
1528.06932156089	7.888427734375
1532.06805579527	2.10009765625
1536.06477308528	-3.66357421875
1540.05947507649	-4.96923828125
1544.05216341273	5.6025390625
1548.04283973614	5.487548828125
1552.0315056871	6.20263671875
1556.0181629043	7.658203125
1560.00281302469	2.629638671875
1563.98545768352	9.61474609375
1567.96609851434	10.46044921875
1571.94473714894	4.514404296875
1575.92137521745	-1.17529296875
1579.89601434828	15.689208984375
1583.86865616812	10.755615234375
1587.83930230199	8.322265625
1591.80795437317	10.337890625
1595.77461400326	14.000244140625
1599.7392828122	26.358154296875
1603.70196241817	29.56005859375
1607.66265443771	28.605224609375
1611.62136048565	34.54150390625
1615.57808217516	23.66845703125
1619.53282111768	34.834716796875
1623.48557892301	22.93896484375
1627.43635719924	14.680419921875
1631.3851575528	-5.49169921875
1635.33198158845	5.82177734375
1639.27683090926	8.169677734375
1643.21970711664	7.851318359375
1647.16061181033	-1.634033203125
1651.09954658839	1.7626953125
1655.03651304725	9.140869140625
1658.97151278163	3.64990234375
1662.90454738463	-2.910400390625
1666.83561844767	-3.641357421875
1670.76472756052	4.006591796875
1674.6918763113	-0.916748046875
1678.61706628649	13.122802734375
1682.54029907088	5.141845703125
1686.46157624766	-9.91015625
1690.38089939835	-0.4609375
1694.29827010284	1.503662109375
1698.21368993936	-2.149658203125
1702.12716048451	-0.321044921875
1706.03868331325	9.78857421875
1709.94825999895	3.06640625
1713.85589211327	7.47998046875
1717.76158122629	14.627685546875
1721.66532890646	13.359375
1725.56713672059	13.77392578125
1729.46700623388	12.020751953125
1733.36493900989	-6.15087890625
1737.26093661058	5.05810546875
1741.15500059629	8.147705078125
1745.04713252571	21.566650390625
1748.93733395598	43.06494140625
1752.82560644257	38.94140625
1756.71195153938	7.2958984375
1760.59637079867	-4.122314453125
1764.47886577114	-7.463134765625
1768.35943800584	4.172119140625
1772.23808905025	-4.666748046875
1776.11482045025	-1.7294921875
1779.98963375009	-11.527099609375
1783.86253049246	-1.650634765625
1787.73351221846	-1.995849609375
1791.60258046758	5.78564453125
1795.46973677772	0.444580078125
1799.33498268522	8.429931640625
1803.19831972482	10.341552734375
1807.05974942965	13.678466796875
1810.91927333131	13.990478515625
1814.7768929598	10.077392578125
1818.63260984352	9.588623046875
1822.48642550934	17.4736328125
1826.33834148253	21.632568359375
1830.1883592868	13.61474609375
1834.03648044427	17.81982421875
1837.88270647554	12.1474609375
1841.7270388996	0.297607421875
1845.5694792339	2.469482421875
1849.41002899433	12.46337890625
1853.24868969522	4.32861328125
1857.08546284933	1.965087890625
1860.9203499679	7.922607421875
1864.75335256059	-9.90185546875
1868.58447213551	9.926025390625
1872.41371019923	-4.02392578125
1876.24106825678	-3.501708984375
1880.06654781164	3.841796875
1883.89015036573	-8.0625
1887.71187741947	3.5029296875
1891.53173047172	2.96533203125
1895.34971101979	10.473388671875
1899.16582055947	0.625244140625
1902.98006058503	16.42041015625
1906.79243258919	5.656494140625
1910.60293806315	12.033447265625
1914.41157849658	10.19970703125
1918.21835537764	6.504150390625
1922.02327019295	15.618896484375
1925.8263244276	31.126953125
1929.62751956521	10.6787109375
1933.42685708782	15.773681640625
1937.22433847602	12.960205078125
1941.01996520881	13.3369140625
1944.81373876377	19.703125
1948.6056606169	14.757568359375
1952.39573224272	14.19921875
1956.18395511424	19.126953125
1959.97033070299	17.440185546875
1963.75486047896	18.838134765625
1967.53754591065	3.36962890625
1971.31838846512	11.38427734375
1975.09738960783	15.781005859375
1978.87455080284	3.259521484375
1982.64987351268	7.668701171875
1986.42335919838	4.80810546875
1990.1950093195	5.47705078125
1993.9648253341	-10.074951171875
1997.73280869879	2.501953125
2001.49896086867	4.556396484375
2005.26328329734	1.08837890625
2009.02577743696	-0.052978515625
2012.78644473821	-0.6845703125
2016.54528665026	-0.475830078125
2020.30230462085	12.576171875
2024.05750009623	5.470947265625
2027.81087452118	4.95751953125
2031.562429339	15.734375
2035.31216599156	22.400634765625
2039.06008591923	35.85498046875
2042.80619056096	30.696533203125
2046.5504813542	30.50439453125
2050.29295973495	33.40673828125
2054.03362713777	23.00146484375
2057.77248499576	15.037841796875
2061.50953474056	19.414794921875
2065.24477780237	17.23095703125
2068.97821560994	19.08544921875
2072.70984959056	20.97705078125
2076.43968117008	12.354736328125
2080.16771177293	14.6181640625
2083.89394282207	11.76611328125
2087.61837573904	14.84765625
2091.34101194392	-4.587890625
2095.06185285538	-1.541015625
2098.78089989063	-5.36279296875
2102.49815446548	6.9462890625
2106.21361799427	12.385986328125
2109.92729188995	-4.445068359375
2113.63917756402	-0.64697265625
2117.34927642657	5.929443359375
2121.05758988624	-10.943359375
2124.76411935027	5.0224609375
2128.4688662245	14.876953125
2132.1718319133	16.61865234375
2135.87301781967	1.646484375
2139.57242534517	10.759765625
2143.27005588997	26.70751953125
2146.96591085279	25.939208984375
2150.65999163099	25.503662109375
2154.3522996205	9.75048828125
2158.04283621584	16.72900390625
2161.73160281012	22.088134765625
2165.41860079506	20.52734375
2169.103831561	12.996337890625
2172.78729649684	16.944580078125
2176.46899699011	33.871337890625
2180.14893442694	21.37548828125
2183.82711019208	14.15771484375
2187.50352566885	12.891357421875
2191.17818223922	11.65185546875
2194.85108128375	10.26318359375
2198.52222418163	-2.0498046875
2202.19161231065	1.562255859375
2205.85924704723	9.34912109375
2209.5251297664	7.954345703125
2213.18926184181	7.1865234375
2216.85164464574	14.9453125
2220.5122795491	4.630859375
2224.17116792141	1.14208984375
2227.82831113082	-4.220703125
2231.48371054413	-5.35888671875
2235.13736752673	6.97802734375
2238.78928344269	-0.210693359375
2242.43945965469	6.824462890625
2246.08789752404	4.533203125
2249.7345984107	6.865234375
2253.37956367328	-10.4296875
2257.022794669	-0.351806640625
2260.66429275375	9.748291015625
2264.30405928205	2.820068359375
2267.94209560708	-0.385986328125
2271.57840308066	-8.813232421875
2275.21298305326	5.3955078125
2278.845836874	-1.622314453125
2282.47696589064	7.932861328125
2286.10637144964	10.310546875
2289.73405489606	5.7607421875
2293.36001757366	-0.179931640625
2296.98426082484	4.731201171875
2300.60678599067	7.616455078125
2304.22759441086	12.775390625
2307.84668742382	-1.24267578125
2311.46406636661	6.5625
2315.07973257496	17.18994140625
2318.69368738326	4.990234375
2322.30593212458	1.6123046875
2325.91646813067	-12.194091796875
2329.52529673195	7.021240234375
2333.1324192575	-2.792236328125
2336.7378370351	-3.73486328125
2340.3415513912	2.492919921875
2343.94356365093	-13.90478515625
2347.54387513812	4.239990234375
2351.14248717525	1.37646484375
2354.73940108352	5.603515625
2358.3346181828	13.919677734375
2361.92813979165	6.47412109375
2365.51996722732	5.720947265625
2369.11010180577	13.779052734375
2372.69854484165	15.98095703125
2376.28529764827	23.3759765625
2379.87036153768	19.96240234375
2383.45373782062	18.039306640625
2387.03542780651	5.005615234375
2390.6154328035	29.510009765625
2394.19375411842	25.851318359375
2397.77039305683	13.629150390625
2401.34535092297	22.442626953125
2404.9186290198	19.29052734375
2408.49022864901	29.22216796875
2412.06015111097	13.936767578125
2415.62839770478	16.08349609375
2419.19496972826	21.11181640625
2422.75986847794	20.020751953125
2426.32309524905	11.810302734375
2429.88465133557	15.7294921875
2433.44453803019	30.177490234375
2437.00275662432	17.2041015625
2440.5593084081	12.95849609375
2444.11419467038	12.540771484375
2447.66741669876	15.549560546875
2451.21897577956	22.934814453125
2454.76887319782	27.29638671875
2458.31711023733	15.283203125
2461.86368818061	14.645263671875
2465.4086083089	13.482177734375
2468.9518719022	12.34326171875
2472.49348023922	20.478515625
2476.03343459744	23.43701171875
2479.57173625306	20.16943359375
2483.10838648105	13.724609375
2486.64338655508	0.7021484375
2490.17673774761	4.802001953125
2493.70844132983	4.57421875
2497.23849857166	5.6181640625
2500.76691074182	4.183349609375
2504.29367910772	-5.330078125
2507.81880493558	1.327392578125
2511.34228949035	6.455322265625
2514.86413403572	-6.696044921875
2518.38433983417	5.172607421875
2521.90290814693	1.1611328125
2525.41984023398	-9.330322265625
2528.93513735408	3.43310546875
2532.44880076473	-3.218994140625
2535.96083172223	4.21240234375
2539.47123148162	-2.372802734375
2542.98000129671	9.923828125
2546.4871424201	9.752197265625
2549.99265610315	-0.48876953125
2553.49654359599	24.400634765625
2556.99880614753	5.119873046875
2560.49944500545	-2.982177734375
2563.99846141621	-0.0556640625
2567.49585662507	12.799072265625
2570.99163187603	10.231201171875
2574.48578841191	8.589599609375
2577.97832747431	17.42529296875
2581.46925030358	2.586669921875
2584.9585581389	4.823486328125
2588.4462522182	17.235595703125
2591.93233377823	6.722412109375
2595.41680405453	5.18359375
2598.89966428142	9.018798828125
2602.38091569201	12.327392578125
2605.86055951821	8.759765625
2609.33859699074	2.0146484375
2612.8150293391	11.9423828125
2616.28985779161	1.142578125
2619.76308357537	1.014404296875
2623.2347079163	-14.991455078125
2626.7047320391	-6.776123046875
2630.17315716731	4.8603515625
2633.63998452326	4.517578125
2637.10521532808	-3.204345703125
2640.56885080172	4.697509765625
2644.03089216295	-8.1162109375
2647.49134062933	7.391357421875
2650.95019741725	2.069091796875
2654.40746374192	-1.282470703125
2657.86314081736	4.286376953125
2661.31722985641	-3.824951171875
2664.76973207071	-2.866455078125
2668.22064867077	6.761474609375
2671.66998086587	3.2587890625
2675.11772986416	11.025146484375
2678.56389687257	16.060546875
2682.0084830969	13.014892578125
2685.45148974175	7.78759765625
2688.89291801056	16.1787109375
2692.33276910561	14.738037109375
2695.77104422799	17.11572265625
2699.20774457764	6.510986328125
2702.64287135334	-4.075927734375
2706.07642575271	12.954833984375
2709.50840897218	-6.296875
2712.93882220705	15.96875
2716.36766665144	10.3515625
2719.79494349834	-0.99853515625
2723.22065393955	12.268310546875
2726.64479916574	6.101806640625
2730.06738036641	3.751953125
2733.48839872993	6.06884765625
2736.9078554435	-7.047607421875
2740.32575169317	3.001953125
2743.74208866386	1.0546875
2747.15686753934	0.4716796875
2750.5700895022	2.7548828125
2753.98175573394	6.5048828125
2757.39186741489	6.870849609375
2760.80042572423	10.253173828125
2764.20743184002	2.851318359375
2767.61288693917	2.615478515625
2771.01679219746	13.795654296875
2774.41914878952	13.8916015625
2777.81995788888	4.703369140625
2781.21922066789	5.83056640625
2784.61693829781	-4.57666015625
2788.01311194874	17.081787109375
2791.40774278968	13.305419921875
2794.80083198848	8.19482421875
2798.19238071187	5.14892578125
2801.58239012545	11.318603515625
2804.97086139371	1.903564453125
2808.35779568002	12.05322265625
2811.7431941466	13.218017578125
2815.12705795459	11.197998046875
2818.50938826399	-6.607421875
2821.89018623367	-1.497802734375
2825.26945302142	-8.5732421875
2828.6471897839	-14.584228515625
2832.02339767663	-2.70654296875
2835.39807785406	-1.011474609375
2838.77123146953	18.701904296875
2842.14285967522	12.78271484375
2845.51296362225	18.231201171875
2848.88154446063	26.646484375
2852.24860333926	29.029052734375
2855.61414140591	25.17919921875
2858.97815980729	39.745849609375
2862.34065968899	37.179443359375
2865.70164219549	61.780029296875
2869.06110847017	58.49658203125
2872.41905965536	79.5302734375
2875.77549689224	76.07958984375
2879.13042132091	83.296142578125
2882.48383408039	84.078125
2885.8357363086	99.37646484375
2889.18612914236	91.8408203125
2892.53501371743	88.62060546875
2895.88239116844	87.966796875
2899.22826262897	104.078369140625
2902.57262923151	99.605712890625
2905.91549210743	104.298583984375
2909.25685238707	107.60693359375
2912.59671119965	125.73046875
2915.93506967333	129.81982421875
2919.27192893517	143.274169921875
2922.60729011118	160.59375
2925.94115432626	181.878662109375
2929.27352270428	185.678466796875
2932.60439636799	193.443115234375
2935.93377643911	178.372802734375
2939.26166403824	166.717529296875
2942.58806028495	163.77734375
2945.91296629773	169.051513671875
2949.236383194	165.240966796875
2952.55831209011	157.344970703125
2955.87875410135	140.763427734375
2959.19771034194	146.7470703125
2962.51518192504	145.44482421875
2965.83116996277	122.857666015625
2969.14567556617	110.83447265625
2972.4586998452	99.17626953125
2975.77024390879	84.482177734375
2979.08030886483	70.3525390625
2982.38889582011	71.287841796875
2985.6960058804	43.726806640625
2989.00164015041	46.824462890625
2992.30579973379	27.187255859375
2995.60848573314	23.1142578125
2998.90969925004	7.005859375
3002.20944138498	3.01171875
3005.50771323741	0.38232421875
3008.80451590578	12.71728515625
3012.09985048743	3.666748046875
3015.39371807872	4.6806640625
3018.68611977492	1.55908203125
3021.97705667028	-16.3486328125
3025.26652985802	-14.3916015625
3028.55454043031	10.6796875
3031.84108947828	15.915283203125
3035.12617809202	0.06494140625
3038.40980736061	4.479248046875
3041.69197837208	7.4580078125
3044.97269221343	21.30078125
3048.25194997061	19.258056640625
3051.52975272859	16.279541015625
3054.80610157127	30.81494140625
3058.08099758153	39.9150390625
3061.35444184123	29.629638671875
3064.62643543121	40.408447265625
3067.89697943127	40.351318359375
3071.16607492021	24.009033203125
3074.4337229758	15.6806640625
3077.69992467477	17.466796875
3080.96468109287	4.96728515625
3084.22799330479	3.1826171875
3087.48986238424	8.961669921875
3090.7502894039	6.505859375
3094.00927543542	4.9140625
3097.26682154946	-0.2626953125
3100.52292881567	-6.325439453125
3103.77759830267	6.6767578125
3107.03083107809	-4.956787109375
3110.28262820854	-3.825439453125
3113.53299075963	10.62060546875
3116.78191979594	3.6318359375
3120.0294163811	12.1572265625
3123.27548157768	-1.1025390625
3126.52011644727	-1.447265625
3129.76332205046	-2.777099609375
3133.00509944684	10.7080078125
3136.24544969501	10.408203125
3139.48437385256	0.87353515625
3142.72187297607	-3.74609375
3145.95794812115	-3.550537109375
3149.19260034241	8.141845703125
3152.42583069346	-13.152587890625
3155.65764022693	-2.19091796875
3158.88802999443	-14.255859375
3162.11700104662	-8.054443359375
3165.34455443314	-17.70263671875
3168.57069120267	-3.258056640625
3171.79541240288	4.918212890625
3175.01871908046	0.941650390625
3178.24061228112	-1.16943359375
3181.46109304959	7.635009765625
3184.68016242962	2.65478515625
3187.89782146397	-2.310546875
3191.11407119443	-1.61083984375
3194.3289126618	4.75390625
3197.54234690591	3.433837890625
3200.75437496562	-1.67138671875
3203.96499787881	9.38818359375
3207.17421668238	-2.2373046875
3210.38203241227	-0.498046875
3213.58844610343	14.755615234375
3216.79345878985	8.574462890625
3219.99707150457	9.957763671875
3223.19928527962	7.505615234375
3226.4001011461	-6.83154296875
3229.59952013413	-10.95458984375
3232.79754327286	-2.6630859375
3235.99417159048	3.793212890625
3239.18940611423	-4.88623046875
3242.38324787036	-5.4013671875
3245.57569788419	20.898193359375
3248.76675718006	4.961669921875
3251.95642678137	10.040283203125
3255.14470771053	7.632568359375
3258.33160098903	21.189697265625
3261.51710763741	15.760986328125
3264.70122867519	16.446533203125
3267.88396512103	18.496337890625
3271.06531799257	13.060546875
3274.24528830652	8.388916015625
3277.42387707865	15.08203125
3280.60108532377	19.489013671875
3283.77691405576	20.110595703125
3286.95136428751	2.396484375
3290.12443703102	20.696533203125
3293.29613329732	22.9609375
3296.46645409648	4.639404296875
3299.63540043766	10.1328125
3302.80297332907	-3.659912109375
3305.96917377796	-4.23828125
3309.13400279066	9.09814453125
3312.29746137257	11.298583984375
3315.45955052813	4.463623046875
3318.62027126086	9.543212890625
3321.77962457334	14.386962890625
3324.93761146722	10.695556640625
3328.09423294322	9.118408203125
3331.24949000112	17.656005859375
3334.40338363977	13.807861328125
3337.55591485711	10.974365234375
3340.70708465013	15.805908203125
3343.85689401489	10.7021484375
3347.00534394655	10.112548828125
3350.15243543932	9.738037109375
3353.29816948649	36.778564453125
3356.44254708045	26.93408203125
3359.58556921263	21.654052734375
3362.72723687358	20.83935546875
3365.86755105288	16.139404296875
3369.00651273926	8.604736328125
3372.14412292047	19.485107421875
3375.28038258336	25.78076171875
3378.4152927139	25.79150390625
3381.54885429708	16.06787109375
3384.68106831704	14.459716796875
3387.81193575697	11.716796875
3390.94145759916	16.08935546875
3394.069634825	-3.572265625
3397.19646841494	5.326904296875
3400.32195934856	4.922607421875
3403.4461086045	3.283447265625
3406.56891716051	-1.09033203125
3409.69038599344	0.951171875
3412.81051607922	1.30859375
3415.92930839288	1.38134765625
3419.04676390857	7.919677734375
3422.16288359951	-17.62646484375
3425.27766843803	-8.2626953125
3428.39111939556	-3.7841796875
3431.50323744263	-4.341796875
3434.61402354889	18.715087890625
3437.72347868307	7.236328125
3440.83160381303	0.971923828125
3443.93839990569	4.621826171875
3447.04386792714	21.68603515625
3450.14800884253	17.16455078125
3453.25082361613	6.107421875
3456.35231321133	13.5146484375
3459.45247859063	13.18603515625
3462.55132071564	12.771728515625
3465.64884054707	14.322021484375
3468.74503904475	13.786376953125
3471.83991716764	14.31494140625
3474.9334758738	0.75830078125
3478.02571612042	8.8154296875
3481.11663886378	12.937255859375
3484.20624505931	16.823486328125
3487.29453566155	2.473876953125
3490.38151162415	-1.010986328125
3493.4671738999	-3.181640625
3496.5515234407	-0.1875
3499.63456119757	8.520751953125
3502.71628812067	13.643798828125
3505.79670515927	9.93115234375
3508.87581326179	-8.0166015625
3511.95361337574	8.300048828125
3515.03010644779	14.531494140625
3518.10529342373	6.27734375
3521.17917524849	10.088134765625
3524.2517528661	9.563720703125
3527.32302721976	9.85400390625
3530.39299925179	-0.140625
3533.46166990363	12.4794921875
3536.52904011587	11.664794921875
3539.59511082825	21.664794921875
3542.65988297962	9.580322265625
3545.72335750798	6.2607421875
3548.78553535046	7.506103515625
3551.84641744335	-1.932861328125
3554.90600472207	0.8935546875
3557.96429812119	-0.153076171875
3561.0212985744	7.5322265625
3564.07700701456	19.182373046875
3567.13142437366	8.3974609375
3570.18455158284	4.927978515625
3573.23638957239	1.923583984375
3576.28693927174	-5.5654296875
3579.33620160949	-1.83935546875
3582.38417751335	5.602294921875
3585.43086791023	6.109375
3588.47627372614	-1.267578125
3591.52039588629	-4.17919921875
3594.56323531501	0.624755859375
3597.6047929358	5.64453125
3600.64506967132	3.83056640625
3603.68406644336	-9.468017578125
3606.7217841729	4.94970703125
3609.75822378007	7.983642578125
3612.79338618413	5.384033203125
3615.82727230354	4.8505859375
3618.8598830559	3.483642578125
3621.89121935797	13.133544921875
3624.92128212568	-2.2001953125
3627.95007227414	-0.516845703125
3630.97759071758	6.133056640625
3634.00383836944	5.00048828125
3637.02881614231	-0.715087890625
3640.05252494792	-4.16357421875
3643.07496569723	-1.944091796875
3646.09613930032	-10.75732421875
3649.11604666644	0.447265625
3652.13468870404	3.919677734375
3655.15206632074	-1.689697265625
3658.1681804233	2.527587890625
3661.18303191767	-0.887939453125
3664.196621709	-0.736083984375
3667.20895070157	10.532958984375
3670.22001979889	-2.730224609375
3673.22982990359	1.776611328125
3676.23838191752	-0.140380859375
3679.2456767417	14.8095703125
3682.25171527633	-1.02294921875
3685.25649842076	-7.28857421875
3688.26002707358	-2.43701171875
3691.26230213252	1.632568359375
3694.2633244945	-10.380859375
3697.26309505565	2.52392578125
3700.26161471124	-7.503662109375
3703.25888435578	2.936767578125
3706.25490488291	3.346435546875
3709.24967718551	-0.569091796875
3712.24320215563	-2.41748046875
3715.2354806845	4.101806640625
3718.22651366254	7.238525390625
3721.21630197938	-5.406982421875
3724.20484652384	-1.834228515625
3727.1921481839	11.706298828125
3730.17820784679	1.264892578125
3733.1630263989	1.215576171875
3736.14660472581	-6.6982421875
3739.12894371231	-2.644287109375
3742.11004424241	0.758056640625
3745.08990719926	-9.881103515625
3748.06853346528	-2.359375
3751.04592392203	-21.689208984375
3754.02207945033	-1.9033203125
3756.99700093014	0.8466796875
3759.97068924066	5.9111328125
3762.9431452603	8.48974609375
3765.91436986665	-3.337646484375
3768.88436393653	6.755615234375
