## Supplementary material for "NON-AVIAN DINOSAUR EGGSHELL CALCITE CONTAINS ANCIENT, ENDOGENOUS AMINO ACIDS": Raw Data: Titanosaur A_center dark 1_outer_20 mW_20 sec.txt

-115.574846515698	-0.329833984375
-110.694402384142	0.170166015625
-105.816730425009	0.2701416015625
-100.941828154213	-0.17987060546875
-96.0696930906124	0.170166015625
-91.2003227559071	0.0201416015625
-86.3337146747399	-1.52362060546875
-81.4698663746094	-0.1187744140625
-76.608775385921	0.97637939453125
-71.7504392419178	0.82012939453125
-66.8948554787785	-0.3798828125
-62.0420216354869	0.420166015625
-57.1919352539589	-0.329833984375
-52.3445938789046	0.347900390625
-47.499995057944	0.2618408203125
-42.6581363415316	-0.683349609375
-37.8190152829738	0.661865234375
-32.982629438422	0.64788818359375
-28.1489763668651	0.47015380859375
-23.3180536301224	0.09405517578125
-18.4898587928692	-0.773193359375
-13.6643894225854	-0.69952392578125
-8.84164308959953	0.7144775390625
-4.02161736702692	6.46929931640625
0.795690169161389	40.7144775390625
5.61028194022583	24.9004516601562
10.422160364571	2.52685546875
15.231327857844	0.7872314453125
20.0377868328433	-0.179931640625
24.8415396996279	-1.30633544921875
29.642588865423	-0.34234619140625
34.4409367346743	0.1624755859375
39.236585709059	0.107666015625
44.029538187453	-0.434326171875
48.8197965659747	-0.43768310546875
53.6073632379739	-7.64996337890625
58.3922405940139	-9.4710693359375
63.1744310219001	-11.2655029296875
67.9539369066988	33.971923828125
72.7307606307004	0
77.5049045734486	0
82.2763711117477	0.00048828125
87.0451626196445	0.0009765625
91.811281468461	150.775390625
96.5747300267722	10.4521484375
101.335510660432	11.499755859375
106.09362573257	73.78955078125
110.849077603561	86.34228515625
115.601868631114	71.19677734375
120.352001170184	103.91552734375
125.099477573014	224.8955078125
129.844300189168	345.13671875
134.586471365474	318.54833984375
139.325993446088	192.84912109375
144.062868772438	121.6640625
148.797099683299	53.03759765625
153.528688514725	7.81982421875
158.257637600109	10.94482421875
162.983949270147	-6.3212890625
167.707625852876	-1.29248046875
172.428669673653	-13.14794921875
177.147083055152	-3.7734375
181.862868317396	9.00830078125
186.576027777763	31.93359375
191.286563750939	102.91748046875
195.99447854899	145.59619140625
200.699774481309	215.52392578125
205.402453854658	255.5185546875
210.102518973144	278.35986328125
214.799972138262	263.6845703125
219.494815648839	229.439453125
224.187051801109	206.7265625
228.876682888633	147.55322265625
233.563711202405	98.88134765625
238.248139030744	40.6767578125
242.929968659402	19.908203125
247.609202371477	11.39892578125
252.285842447513	-24.53955078125
256.959891165396	-28.2939453125
261.631350800442	-2.66259765625
266.300223625363	32.92822265625
270.966511910283	8.8017578125
275.630217922724	-15.064453125
280.291343927649	10.65771484375
284.949892187411	-2.5498046875
289.605864961792	34.72314453125
294.259264508019	25.5068359375
298.910093080747	26.47998046875
303.558352932025	35.63037109375
308.204046311384	17.158203125
312.847175465777	9.103515625
317.487742639605	2.68505859375
322.125750074716	9.576171875
326.761200010405	24.59912109375
331.394094683437	17.4326171875
336.024436328018	22.35546875
340.652227175829	-0.751953125
345.277469456018	13.94091796875
349.900165395193	11.61865234375
354.520317217452	32.86376953125
359.137927144347	10.65478515625
363.752997394924	18.1796875
368.365530185729	16.4345703125
372.975527730767	34.57177734375
377.582992241551	26.333984375
382.18792592709	31.95849609375
386.790330993888	34.26416015625
391.390209645946	51.80029296875
395.98756408479	50.9775390625
400.582396509424	67.60546875
405.174709116396	45.10107421875
409.764504099759	6.6328125
414.351783651084	0.12255859375
418.936549959461	10.34619140625
423.518805211519	5.19580078125
428.098551591407	-6.79541015625
432.675791280824	5.71875
437.250526458974	3.14306640625
441.822759302664	25.52490234375
446.39249198616	88.14990234375
450.959726681354	136.833984375
455.52446555765	314.6123046875
460.086710782012	681.39013671875
464.64646451897	1127.43505859375
469.20372893061	948.826171875
473.758506176589	483.65087890625
478.310798414132	251.62255859375
482.860607798022	156.96728515625
487.407936480649	132.908203125
491.952786611946	117.7333984375
496.495160339466	147.63818359375
501.03505980831	292.97509765625
505.572487161204	364.15185546875
510.107444538447	190.9296875
514.639934077932	83.875
519.169957915165	30.60693359375
523.697518183249	7.74755859375
528.222617012889	-27.228515625
532.745256532406	9.70458984375
537.265438867737	3.02685546875
541.783166142432	16.81884765625
546.298440477651	11.962890625
550.811263992211	16.79150390625
555.321638802499	24.439453125
559.829567022603	48.24365234375
564.335050764177	30.193359375
568.838092136564	39.2724609375
573.338693246711	-11.4794921875
577.836856199236	12.32373046875
582.33258309638	15.86767578125
586.825876038052	-9.40380859375
591.316737121815	41.0439453125
595.805168442868	24.34814453125
600.291172094094	17.89404296875
604.774750166027	32.2197265625
609.255904746864	54.16455078125
613.734637922495	44.216796875
618.210951776451	53.9921875
622.684848389974	73.21875
627.156329841946	38.5126953125
631.625398208966	28.91455078125
636.092055565306	0.1142578125
640.556303982925	17.80322265625
645.018145531478	21.57080078125
649.477582278319	-2.34033203125
653.934616288501	19.61181640625
658.389249624768	25.66943359375
662.841484347595	4.7255859375
667.291322515135	15.173828125
671.738766183273	-8.84228515625
676.18381740561	16.5966796875
680.626478233447	28.1142578125
685.066750715832	36.00341796875
689.504636899521	45.205078125
693.940138829002	45.36279296875
698.373258546504	54.0185546875
702.803998091975	53.3173828125
707.232359503112	15.80126953125
711.65834481534	13.765625
716.081956061837	-0.44677734375
720.50319527353	-9.18994140625
724.922064479109	21.0810546875
729.338565704969	15.06005859375
733.752700975325	-7.45654296875
738.16447231211	18.6396484375
742.573881735028	11.912109375
746.980931261554	-1.30615234375
751.385622906946	-12.41162109375
755.787958684188	12.57958984375
760.187940604093	23.8037109375
764.585570675219	16.859375
768.980850903918	28.79638671875
773.373783294319	40.9228515625
777.764369848355	54.95068359375
782.152612565722	75.39599609375
786.538513443946	85.328125
790.922074478312	79.6640625
795.303297661929	82.9423828125
799.682184985701	79.2373046875
804.058738438343	39.9189453125
808.432960006368	66.0595703125
812.804851674122	15.93310546875
817.174415423735	10.81689453125
821.541653235185	15.03955078125
825.906567086258	7.931640625
830.269158952557	10.62841796875
834.629430807527	7.2119140625
838.987384622433	-2.365234375
843.343022366385	13.27587890625
847.696346006305	13.41943359375
852.047357506981	19.84814453125
856.396058831029	27.59716796875
860.742451938913	60.73681640625
865.086538788957	62.1796875
869.428321337295	62.50830078125
873.767801537979	56.556640625
878.104981342858	36.91015625
882.439862701678	33.75634765625
886.772447562034	41.93310546875
891.102737869394	50.17724609375
895.430735567086	33.87841796875
899.756442596314	18.85400390625
904.079860896152	4.11767578125
908.400992403571	6.08447265625
912.719839053389	11.42431640625
917.03640277834	17.533203125
921.350685509027	-17.5634765625
925.662689173943	-19.75537109375
929.972415699485	11.25830078125
934.279867009926	2.63134765625
938.585045027448	14.01416015625
942.88795167215	38.08935546875
947.188588861998	45.92333984375
951.486958512898	36.75244140625
955.783062538645	61.77978515625
960.07690285096	69.224609375
964.368481359459	67.865234375
968.657799971712	51.2900390625
972.944860593172	73.8955078125
977.229665127237	92.6826171875
981.512215475228	82.6591796875
985.792513536395	95.9375
990.070561207918	100.8828125
994.346360384909	59.5009765625
998.619912960436	44.69140625
1002.89122082549	28.6162109375
1007.16028586899	19.4716796875
1011.42710997785	12.708984375
1015.6916950369	8.78515625
1019.95404292892	2.9140625
1024.21415553465	-8.953125
1028.4720347328	-2.87890625
1032.72768240003	-9.5947265625
1036.98110041094	35.634765625
1041.23229063816	15.4111328125
1045.48125495222	7.95703125
1049.72799522166	50.1982421875
1053.97251331298	80.5234375
1058.21481109067	78.0849609375
1062.45489041718	117.6796875
1066.69275315296	125.419921875
1070.92840115644	110.4453125
1075.16183628406	125.5
1079.39306039018	150.7880859375
1083.62207532724	170.7138671875
1087.84888294563	162.5419921875
1092.07348509374	124.7373046875
1096.29588361799	146.46875
1100.51608036275	126.859375
1104.73407717047	105.1328125
1108.94987588154	108.6669921875
1113.16347833441	95.8896484375
1117.37488636553	85.83203125
1121.58410180936	57.724609375
1125.79112649839	61.3525390625
1129.99596226313	15.90234375
1134.19861093212	32.755859375
1138.39907433193	5.1513671875
1142.59735428715	31.728515625
1146.79345262042	-9.1279296875
1150.98737115241	-11.6171875
1155.17911170181	18.7119140625
1159.36867608539	26.8154296875
1163.55606611794	4.9111328125
1167.74128361229	5.7509765625
1171.92433037935	46.576171875
1176.10520822805	15.880859375
1180.28391896539	-10.58203125
1184.46046439645	-6.705078125
1188.63484632432	-19.1162109375
1192.80706655021	3.267578125
1196.97712687334	2.15234375
1201.14502909104	27.8857421875
1205.31077499869	-15.2841796875
1209.47436638977	-1.2578125
1213.63580505579	1.7890625
1217.79509278639	0.177734375
1221.95223136924	5.703125
1226.10722259014	14.5078125
1230.26006823296	2.93359375
1234.41077007965	30.2880859375
1238.55932991025	25.625
1242.70574950292	25.4521484375
1246.85003063388	7.8798828125
1250.99217507748	-7.5234375
1255.13218460617	12.40625
1259.27006099047	-1.802734375
1263.40580599904	7.2705078125
1267.53942139867	55.455078125
1271.67090895419	35.677734375
1275.80027042863	21.4697265625
1279.92750758306	5.36328125
1284.05262217674	-2.30859375
1288.17561596698	6.98828125
1292.29649070928	17.2841796875
1296.41524815724	-10.22265625
1300.53189006258	28.5673828125
1304.64641817515	-21.35546875
1308.75883424297	-7.1328125
1312.86914001216	1.8623046875
1316.977337227	10.802734375
1321.08342762991	11.9775390625
1325.18741296143	26.2314453125
1329.28929496029	17.919921875
1333.38907536334	46.146484375
1337.48675590559	62.1748046875
1341.58233832021	92.51953125
1345.67582433851	122.3515625
1349.76721568999	95.341796875
1353.85651410227	128.3154296875
1357.94372130117	145.1494140625
1362.02883901066	167.2216796875
1366.11186895289	162.9482421875
1370.19281284818	168.2724609375
1374.27167241501	165.107421875
1378.34844937006	139.029296875
1382.42314542815	130.021484375
1386.49576230235	155.46484375
1390.56630170383	128.193359375
1394.63476534201	90.041015625
1398.70115492447	55.994140625
1402.765472157	33.2412109375
1406.82771874356	48.466796875
1410.88789638631	19.76171875
1414.94600678564	9.1640625
1419.0020516401	13.3134765625
1423.05603264646	8.9013671875
1427.10795149971	-4.779296875
1431.15780989302	-12.8779296875
1435.20560951779	4.845703125
1439.25135206362	28.8779296875
1443.29503921835	12.103515625
1447.336672668	8.9873046875
1451.37625409684	40.8154296875
1455.41378518735	42.04296875
1459.44926762023	46.1376953125
1463.48270307442	37.3291015625
1467.51409322708	59.2041015625
1471.54343975361	107.4091796875
1475.57074432763	115.9970703125
1479.59600862101	124.72265625
1483.61923430385	102.623046875
1487.64042304449	107.8271484375
1491.65957650954	89.7646484375
1495.67669636379	96.541015625
1499.69178427036	59.3193359375
1503.70484189056	75.763671875
1507.71587088397	68.7958984375
1511.72487290845	35.6865234375
1515.73184962008	42.2099609375
1519.73680267321	33.7451171875
1523.73973372048	26.6162109375
1527.74064441274	44.9580078125
1531.73953639916	34.7529296875
1535.73641132714	-9.7197265625
1539.73127084237	24.328125
1543.72411658882	13.0322265625
1547.71495020872	32.578125
1551.70377334258	-14.376953125
1555.69058762919	3.94140625
1559.67539470562	-3.41796875
1563.65819620725	39.658203125
1567.63899376769	64.662109375
1571.61778901892	72.099609375
1575.59458359114	107.3759765625
1579.56937911288	88.1044921875
1583.54217721094	70.548828125
1587.51297951045	99.630859375
1591.48178763481	127.0703125
1595.44860320574	159.5947265625
1599.41342784327	132.978515625
1603.37626316572	165.201171875
1607.33711078972	188.7431640625
1611.29597233024	138.2373046875
1615.25284940052	148.3154296875
1619.20774361214	134.1630859375
1623.16065657501	134.4169921875
1627.11158989733	137.6630859375
1631.06054518564	79.0390625
1635.00752404481	78.7333984375
1638.95252807803	121.0859375
1642.8955588868	61.185546875
1646.83661807099	1.57421875
1650.77570722876	22.6416015625
1654.71282795666	13.53125
1658.64798184951	14.1328125
1662.58117050053	3.4892578125
1666.51239550124	8.396484375
1670.44165844153	-4.5048828125
1674.36896090964	22.0234375
1678.29430449212	19.4677734375
1682.21769077392	34.6494140625
1686.13912133829	34.990234375
1690.0585977669	64.4140625
1693.97612163971	33.7470703125
1697.89169453509	54.919921875
1701.80531802974	52.162109375
1705.71699369875	74.6064453125
1709.62672311554	78.8583984375
1713.53450785194	73.3896484375
1717.4403494781	39.1796875
1721.34424956261	56.802734375
1725.24620967235	58.9873046875
1729.14623137266	43.9599609375
1733.04431622719	49.1025390625
1736.940465798	40.044921875
1740.83468164554	22.224609375
1744.72696532864	5.47265625
1748.61731840452	3.9755859375
1752.50574242875	-23.328125
1756.39223895535	21.548828125
1760.27680953669	31.54296875
1764.15945572357	20.0947265625
1768.04017906513	1.4443359375
1771.91898110899	-12.3671875
1775.79586340109	29.5322265625
1779.67082748584	41.4853515625
1783.543874906	48.2158203125
1787.4150072028	38.048828125
1791.2842259158	54.421875
1795.15153258304	75.064453125
1799.01692874094	79.0576171875
1802.88041592435	113.7353515625
1806.74199566653	142.1845703125
1810.60166949916	120.8369140625
1814.45943895233	127.384765625
1818.3153055546	143.3603515625
1822.16927083288	157.955078125
1826.02133631259	122.2568359375
1829.87150351751	135.0068359375
1833.7197739699	121.6455078125
1837.56614919043	133.6630859375
1841.41063069822	119.7021484375
1845.25322001081	93.953125
1849.09391864419	119.0615234375
1852.9327281128	73.2177734375
1856.76964992951	69.0654296875
1860.60468560564	9.349609375
1864.43783665097	31.8134765625
1868.26910457371	19.8515625
1872.09849088054	15.05859375
1875.92599707658	-32.521484375
1879.75162466542	-6.1416015625
1883.57537514908	32.1806640625
1887.39725002809	31.9736328125
1891.21725080139	19.3662109375
1895.03537896641	29.2451171875
1898.85163601904	20.4443359375
1902.66602345365	44.5478515625
1906.47854276305	63.8935546875
1910.28919543856	56.9697265625
1914.09798296994	55.6279296875
1917.90490684544	106.4814453125
1921.7099685518	175.626953125
1925.51316957422	153.4033203125
1929.31451139639	127.798828125
1933.11399550048	122.3994140625
1936.91162336713	143.2998046875
1940.70739647553	151.48828125
1944.50131630326	149.005859375
1948.29338432649	109.294921875
1952.08360201981	113.9970703125
1955.87197085634	130.154296875
1959.65849230769	102.4111328125
1963.44316784398	118.359375
1967.22599893379	37.193359375
1971.00698704427	82.95703125
1974.786133641	41.4462890625
1978.56344018814	10.3515625
1982.33890814829	6.0224609375
1986.1125389826	-2.0986328125
1989.88433415074	27.8359375
1993.65429511086	-0.931640625
1997.42242331965	-9.353515625
2001.18872023232	21.666015625
2004.95318730258	11.57421875
2008.71582598267	-7.6689453125
2012.47663772336	19.21484375
2016.23562397396	33.5146484375
2019.99278618226	47.1826171875
2023.74812579463	33.62109375
2027.50164425594	61.1220703125
2031.25334300961	86.4306640625
2035.00322349758	77.4365234375
2038.75128716033	133.0859375
2042.49753543689	165.919921875
2046.24196976481	128.1826171875
2049.98459158021	192.9716796875
2053.72540231773	139.9287109375
2057.46440341057	156.1484375
2061.20159629046	150.578125
2064.9369823877	160.2119140625
2068.67056313113	154.4951171875
2072.40233994814	108.2236328125
2076.1323142647	86.193359375
2079.8604875053	59.3505859375
2083.586861093	66.390625
2087.31143644944	44.462890625
2091.03421499481	33.26171875
2094.75519814786	16.2333984375
2098.4743873259	-21.3740234375
2102.19178394482	42.63671875
2105.90738941909	40.7109375
2109.62120516172	0.798828125
2113.33323258432	-17.9560546875
2117.04347309706	-3.453125
2120.75192810869	10.0771484375
2124.45859902655	30.16015625
2128.16348725654	18.4931640625
2131.86659420317	81.8203125
2135.5679212695	10.6904296875
2139.2674698572	37.498046875
2142.96524136651	92.8388671875
2146.66123719628	140.2607421875
2150.35545874394	105.609375
2154.04790740551	107.9814453125
2157.73858457561	111.875
2161.42749164745	94.484375
2165.11463001283	121.609375
2168.8000010622	133.84765625
2172.48360618453	150.29296875
2176.16544676746	156.4951171875
2179.8455241972	165.802734375
2183.52383985859	72.361328125
2187.20039513506	96.6201171875
2190.87519140866	79.7255859375
2194.54823006004	76.427734375
2198.21951246849	107.171875
2201.88904001188	84.5576171875
2205.55681406673	59.283203125
2209.22283600815	21.646484375
2212.88710720992	52.5966796875
2216.54962904436	59.6796875
2220.2104028825	35.6953125
2223.86943009393	34.1923828125
2227.52671204692	31.0673828125
2231.18225010834	4.271484375
2234.83604564368	24.552734375
2238.4881000171	54.90625
2242.13841459135	21.8544921875
2245.78699072786	26.1376953125
2249.43382978667	28.103515625
2253.07893312646	55.2998046875
2256.72230210457	37.2763671875
2260.36393807696	95.4306640625
2264.00384239825	45.9111328125
2267.64201642171	24.416015625
2271.27846149923	26.8955078125
2274.91317898139	41.1962890625
2278.5461702174	80.0693359375
2282.1774365551	135.861328125
2285.80697934104	110.7236328125
2289.43479992037	63.203125
2293.06089963694	40.3994140625
2296.68527983324	35.609375
2300.30794185042	73.986328125
2303.92888702829	63.7255859375
2307.54811670534	49.076171875
2311.16563221873	21.990234375
2314.78143490427	19.7138671875
2318.39552609643	12.296875
2322.00790712838	-16.310546875
2325.61857933195	19.841796875
2329.22754403764	9.5986328125
2332.83480257464	4.3125
2336.4403562708	9.6328125
2340.04420645267	-17.841796875
2343.64635444546	-13.8095703125
2347.24680157309	3.2451171875
2350.84554915812	13.4755859375
2354.44259852184	39.73046875
2358.0379509842	-10.58984375
2361.63160786386	57.1123046875
2365.22357047817	12.083984375
2368.81384014315	38.626953125
2372.40241817352	26.888671875
2375.98930588273	64.1181640625
2379.57450458287	14.5634765625
2383.15801558479	35.1240234375
2386.73984019798	9.0498046875
2390.31997973069	-2.9404296875
2393.89843548983	10.931640625
2397.47520878105	22.9248046875
2401.05030090866	-10.0634765625
2404.62371317573	-13.734375
2408.19544688402	26.6611328125
2411.76550333398	-7.626953125
2415.33388382481	20.4482421875
2418.9005896544	34.63671875
2422.46562211937	18.4384765625
2426.02898251505	8.1513671875
2429.59067213549	12.7265625
2433.15069227346	-22.041015625
2436.70904422046	15.052734375
2440.26572926671	31.9521484375
2443.82074870116	-21.4892578125
2447.37410381148	-20.025390625
2450.92579588407	8.49609375
2454.47582620408	-0.4912109375
2458.02419605535	17.583984375
2461.57090672051	21.6171875
2465.11595948086	8.458984375
2468.6593556165	6.7841796875
2472.20109640623	5.2177734375
2475.7411831276	70.83203125
2479.27961705689	62.001953125
2482.81639946916	52.0263671875
2486.35153163817	46.4560546875
2489.88501483645	51.9384765625
2493.41685033527	57.525390625
2496.94703940467	33.3642578125
2500.47558331339	24.6044921875
2504.00248332898	28.9951171875
2507.52774071771	23.3876953125
2511.05135674461	-3.3193359375
2514.57333267348	-20.6787109375
2518.09366976686	7.01171875
2521.61236928607	-21.2998046875
2525.12943249117	-0.5615234375
2528.64486064099	-22.6650390625
2532.15865499314	-8.7333984375
2535.67081680398	34.232421875
2539.18134732863	6.37890625
2542.69024782099	17.654296875
2546.19751953374	19.7587890625
2549.70316371832	31.5390625
2553.20718162494	60.595703125
2556.70957450259	41.6748046875
2560.21034359904	36.5263671875
2563.70949016083	40.0986328125
2567.20701543329	74.791015625
2570.7029206605	73.3037109375
2574.19720708538	65.5322265625
2577.68987594957	66.2275390625
2581.18092849355	62.5888671875
2584.67036595654	97.4150390625
2588.15818957659	87.953125
2591.6444005905	79.806640625
2595.1290002339	27.119140625
2598.61198974117	43.5927734375
2602.09337034554	40.92578125
2605.57314327896	51.9189453125
2609.05130977225	40.3701171875
2612.527871055	45.02734375
2616.00282835558	60.6923828125
2619.47618290119	42.26171875
2622.94793591782	48.8857421875
2626.41808863026	36.916015625
2629.88664226213	60.650390625
2633.35359803582	30.185546875
2636.81895717255	28.6748046875
2640.28272089235	26.5146484375
2643.74489041407	43.2548828125
2647.20546695534	14.1474609375
2650.66445173264	63.3408203125
2654.12184596125	77.3818359375
2657.57765085527	118.720703125
2661.03186762762	105.6611328125
2664.48449749003	56.0986328125
2667.93554165305	93.7333984375
2671.38500132609	63.5654296875
2674.83287771733	116.4931640625
2678.27917203381	112.318359375
2681.72388548139	162.33984375
2685.16701926476	92.205078125
2688.60857458743	123.8662109375
2692.04855265176	75.5732421875
2695.48695465891	90.173828125
2698.92378180892	112.9189453125
2702.35903530062	82.3583984375
2705.79271633171	79.58984375
2709.22482609871	84.265625
2712.65536579699	43.833984375
2716.08433662075	59.4951171875
2719.51173976305	73.2001953125
2722.93757641577	75.3466796875
2726.36184776965	77.03515625
2729.7845550143	84.1640625
2733.20569933812	104.5380859375
2736.62528192841	39.9521484375
2740.0433039713	58.505859375
2743.45976665177	77.1025390625
2746.87467115366	72.44140625
2750.28801865967	58.12109375
2753.69981035135	84.4892578125
2757.1100474091	79.6005859375
2760.5187310122	86.462890625
2763.92586233877	85.9912109375
2767.33144256579	76.7109375
2770.73547286912	97.572265625
2774.13795442349	124.72265625
2777.53888840246	69.716796875
2780.93827597848	128.1484375
2784.3361183229	75.3232421875
2787.73241660587	110.8369140625
2791.12717199646	141.7421875
2794.52038566261	142.5869140625
2797.91205877113	86.173828125
2801.30219248768	87.6484375
2804.69078797684	90.916015625
2808.07784640203	65.875
2811.46336892558	103.5234375
2814.84735670866	61.7119140625
2818.22981091137	43.79296875
2821.61073269266	29.0126953125
2824.99012321039	2.1748046875
2828.36798362127	9.328125
2831.74431508093	-20.927734375
2835.11911874387	-14.962890625
2838.49239576349	-11.5771484375
2841.86414729209	22.3486328125
2845.23437448083	-20.818359375
2848.60307847979	-0.78515625
2851.97026043795	-29.50390625
2855.33592150317	2.2841796875
2858.70006282221	-3.736328125
2862.06268554074	-29.4677734375
2865.42379080331	-8.056640625
2868.7833797534	31.845703125
2872.14145353337	21.3876953125
2875.49801328449	34.3701171875
2878.85306014694	67.5439453125
2882.20659525981	78.8583984375
2885.55861976108	70.1123046875
2888.90913478766	55.3583984375
2892.25814147537	62.244140625
2895.60564095892	74.3701171875
2898.95163437197	102.037109375
2902.29612284704	78.595703125
2905.63910751562	93.744140625
2908.9805895081	103.2822265625
2912.32056995377	77.212890625
2915.65904998086	113.333984375
2918.99603071653	104.7958984375
2922.33151328681	76.7490234375
2925.66549881673	143.044921875
2928.99798843018	102.380859375
2932.32898325002	65.0087890625
2935.658484398	73.0283203125
2938.98649299484	55.08984375
2942.31301016015	28.4423828125
2945.63803701249	61.888671875
2948.96157466935	30.77734375
2952.28362424716	48.408203125
2955.60418686129	22.8330078125
2958.92326362601	59.7509765625
2962.24085565457	51.3125
2965.55696405914	82.3662109375
2968.87158995084	74.4775390625
2972.1847344397	50.7236328125
2975.49639863472	48.912109375
2978.80658364386	26.34375
2982.11529057399	0.267578125
2985.42252053093	3.884765625
2988.72827461946	3.169921875
2992.03255394332	2.55078125
2995.33535960518	8.6005859375
2998.63669270665	-19.955078125
3001.93655434833	-47.6640625
3005.23494562974	-24.0693359375
3008.53186764937	15.267578125
3011.82732150466	-8.10546875
3015.121308292	26.763671875
3018.41382910678	2.3251953125
3021.70488504328	4.6279296875
3024.9944771948	8.474609375
3028.28260665357	28.5634765625
3031.56927451081	55.39453125
3034.85448185667	84.119140625
3038.13822978029	74.6865234375
3041.42051936977	60.1982421875
3044.70135171219	68.001953125
3047.98072789357	69.8525390625
3051.25864899893	116.8955078125
3054.53511611224	87.333984375
3057.81013031646	91.3671875
3061.08369269352	130.5966796875
3064.35580432431	96.7734375
3067.62646628872	91.4443359375
3070.8956796656	117.111328125
3074.16344553279	64.2783203125
3077.4297649671	98.490234375
3080.69463904434	90.6513671875
3083.95806883926	65.8095703125
3087.22005542564	80.6689453125
3090.48059987623	72.626953125
3093.73970326276	58.5341796875
3096.99736665595	79.5927734375
3100.25359112551	44.40234375
3103.50837774012	42.1650390625
3106.7617275675	68.3271484375
3110.0136416743	72.0947265625
3113.26412112621	34.716796875
3116.51316698789	27.4404296875
3119.76078032301	39.154296875
3123.00696219422	70.6630859375
3126.25171366318	45.47265625
3129.49503579055	27.984375
3132.73692963598	61.1474609375
3135.97739625812	27.9658203125
3139.21643671465	-13.46484375
3142.4540520622	29.310546875
3145.69024335647	65.1904296875
3148.9250116521	51.4765625
3152.1583580028	25.517578125
3155.39028346123	39.8671875
3158.62078907911	62.9248046875
3161.84987590713	3.3408203125
3165.07754499502	36.6669921875
3168.3037973915	6.1533203125
3171.52863414431	36.8037109375
3174.75205630023	23.513671875
3177.97406490501	39.5380859375
3181.19466100346	24.8271484375
3184.41384563938	34.9306640625
3187.63161985562	21.8505859375
3190.847984694	-5.7099609375
3194.06294119541	-2.5029296875
3197.27649039975	-12.525390625
3200.48863334592	-7.6640625
3203.69937107188	5.009765625
3206.90870461459	8.748046875
3210.11663501006	19.4892578125
3213.3231632933	5.599609375
3216.52829049837	-0.42578125
3219.73201765836	27.0634765625
3222.93434580538	-12.2822265625
3226.1352759706	-14.0107421875
3229.33480918417	3.7763671875
3232.53294647534	0.083984375
3235.72968887234	19.1611328125
3238.92503740249	45.259765625
3242.1189930921	-1.919921875
3245.31155696654	11.0751953125
3248.50273005023	15.34375
3251.69251336662	35.689453125
3254.88090793821	34.7646484375
3258.06791478653	65.6181640625
3261.25353493217	68.1025390625
3264.43776939476	50.0185546875
3267.62061919297	35.4287109375
3270.80208534453	-7.3173828125
3273.98216886622	-22.18359375
3277.16087077387	12.8837890625
3280.33819208233	19.6845703125
3283.51413380555	41.6708984375
3286.68869695652	-24.1552734375
3289.86188254727	5.009765625
3293.03369158888	3.8642578125
3296.20412509151	14.7138671875
3299.37318406437	-10.04296875
3302.54086951573	-15.80078125
3305.70718245291	5.33984375
3308.8721238823	14.482421875
3312.03569480935	14.830078125
3315.19789623859	3.984375
3318.35872917358	4.396484375
3321.51819461696	50.771484375
3324.67629357045	2.3115234375
3327.83302703485	56.619140625
3330.98839600996	46.146484375
3334.14240149472	67.8984375
3337.29504448712	50.2265625
3340.44632598422	53.53515625
3343.59624698214	88.5283203125
3346.74480847611	70.708984375
3349.89201146037	62.5302734375
3353.03785692831	67.2470703125
3356.18234587235	77.1640625
3359.32547928401	74.3837890625
3362.46725815387	59.263671875
3365.6076834716	82.8564453125
3368.74675622596	30.96875
3371.88447740479	36.10546875
3375.02084799499	58.720703125
3378.15586898258	23.0234375
3381.28954135263	30.357421875
3384.42186608933	31.1943359375
3387.55284417593	-7.7392578125
3390.68247659478	23.662109375
3393.81076432733	-21.3955078125
3396.93770835409	27.4853515625
3400.0633096547	19.357421875
3403.18756920788	9.7744140625
3406.3104879914	24.08984375
3409.4320669822	23.16015625
3412.55230715627	-6.1123046875
3415.6712094887	-0.6025390625
3418.78877495367	15.4521484375
3421.90500452449	-3.89453125
3425.01989917353	-25.1630859375
3428.1334598723	28.384765625
3431.24568759139	9.955078125
3434.35658330049	-12.798828125
3437.4661479684	-2.98046875
3440.57438256303	21.1162109375
3443.68128805138	9.0390625
3446.78686539958	-19.3564453125
3449.89111557284	-8.421875
3452.99403953551	3.9267578125
3456.09563825102	3
3459.19591268193	-26.8955078125
3462.2948637899	24.6884765625
3465.39249253573	21.0048828125
3468.48879987928	6.505859375
3471.58378677958	-9.107421875
3474.67745419474	-29.1318359375
3477.76980308201	31.53125
3480.86083439774	-3.5634765625
3483.95054909742	-11.115234375
3487.03894813562	16.728515625
3490.12603246609	15.37109375
3493.21180304163	-30.587890625
3496.29626081424	22.75390625
3499.37940673498	45.6015625
3502.46124175407	28.255859375
3505.54176682084	-19.9306640625
3508.62098288376	15.5439453125
3511.69889089041	24.033203125
3514.77549178751	15.0419921875
3517.8507865209	35.66796875
3520.92477603558	9.1201171875
3523.99746127564	-2.8515625
3527.06884318433	26.0576171875
3530.13892270402	17.2998046875
3533.20770077622	53.2294921875
3536.27517834158	30.8017578125
3539.34135633988	67.46875
3542.40623571004	60.1357421875
3545.46981739011	25.033203125
3548.5321023173	5.8046875
3551.59309142792	42.3212890625
3554.65278565747	15.837890625
3557.71118594057	37.1083984375
3560.76829321097	18.2880859375
3563.82410840158	40.28125
3566.87863244445	-9.45703125
3569.93186627079	11.279296875
3572.98381081093	27.9951171875
3576.03446699436	24.09765625
3579.08383574973	54.08984375
3582.13191800483	-7.1669921875
3585.17871468659	50.5810546875
3588.22422672111	-4.857421875
3591.26845503364	22.724609375
3594.31140054857	17.9365234375
3597.35306418945	-1.513671875
3600.393446879	12.6025390625
3603.43254953907	17.8701171875
3606.47037309068	-6.1103515625
3609.50691845402	1.9697265625
3612.54218654843	33.7119140625
3615.57617829241	10.3251953125
3618.6088946036	14.4111328125
3621.64033639884	1.77734375
3624.6705045941	40.828125
3627.69940010454	14.421875
3630.72702384447	13.1142578125
3633.75337672736	-0.4873046875
3636.77845966586	15.0234375
3639.80227357178	-5.2724609375
3642.8248193561	27.96484375
3645.84609792897	3.6806640625
3648.86611019971	32.1328125
3651.8848570768	48.826171875
3654.90233946791	17.716796875
3657.91855827988	28.4658203125
3660.93351441871	22.126953125
3663.94720878959	-0.4404296875
3666.95964229687	46.3212890625
3669.9708158441	59.220703125
3672.98073033397	25.0693359375
3675.9893866684	47.224609375
3678.99678574843	21.748046875
3682.00292847434	7.8525390625
3685.00781574554	29.6982421875
3688.01144846065	0.69921875
3691.01382751746	18.2216796875
3694.01495381297	-13.62109375
3697.01482824332	21.5869140625
3700.01345170388	-27.65234375
3703.01082508917	18.6005859375
3706.00694929293	9.7294921875
3709.00182520806	24.5380859375
3711.99545372666	52.91015625
3714.98783574003	-2.4638671875
3717.97897213865	-15.123046875
3720.96886381218	15.283203125
3723.95751164951	-12.0380859375
3726.94491653868	-3.63671875
3729.93107936694	53.091796875
3732.91600102077	15.349609375
3735.89968238578	0.392578125
3738.88212434683	-5.0771484375
3741.86332778796	-3.9853515625
3744.84329359241	18.4814453125
3747.82202264261	4.9326171875
3750.7995158202	13.919921875
3753.77577400604	17.0439453125
3756.75079808015	-18.28515625
3759.72458892179	-8.88671875
3762.6971474094	4.052734375
3765.66847442065	-16.814453125
3768.63857083238	-14.259765625
