## Supplementary material for "NON-AVIAN DINOSAUR EGGSHELL CALCITE CONTAINS ANCIENT, ENDOGENOUS AMINO ACIDS": Raw Data: Titanosaur A_center dark 2_inner_20 mW_20 sec.txt

-115.574846515698	-1.0389404296875
-110.694402384142	1.23968505859375
-105.816730425009	0.49945068359375
-100.941828154213	0.54949951171875
-96.0696930906124	-0.050537109375
-91.2003227559071	0.29949951171875
-86.3337146747399	0.64947509765625
-81.4698663746094	-0.6505126953125
-76.608775385921	-0.75054931640625
-71.7504392419178	0.0994873046875
-66.8948554787785	-0.73260498046875
-62.0420216354869	-0.74072265625
-57.1919352539589	-0.841552734375
-52.3445938789046	-0.73486328125
-47.499995057944	-1.5709228515625
-42.6581363415316	-1.753173828125
-37.8190152829738	-1.33380126953125
-32.982629438422	-1.806884765625
-28.1489763668651	-2.52239990234375
-23.3180536301224	-2.8804931640625
-18.4898587928692	-2.43133544921875
-13.6643894225854	-1.774658203125
-8.84164308959953	-2.46075439453125
-4.02161736702692	3.06060791015625
0.795690169161389	27.5892333984375
5.61028194022583	15.225341796875
10.422160364571	-0.82379150390625
15.231327857844	-2.98193359375
20.0377868328433	-2.08270263671875
24.8415396996279	-2.0260009765625
29.642588865423	-2.8121337890625
34.4409367346743	-2.5906982421875
39.236585709059	-1.91217041015625
44.029538187453	-2.3260498046875
48.8197965659747	-2.89202880859375
53.6073632379739	-3.8065185546875
58.3922405940139	-4.31866455078125
63.1744310219001	-4.279541015625
67.9539369066988	-27.1198120117187
72.7307606307004	-38.1248168945313
77.5049045734486	84.400146484375
82.2763711117477	0.000244140625
87.0451626196445	-26.489501953125
91.811281468461	92.387451171875
96.5747300267722	65.83642578125
101.335510660432	84.627685546875
106.09362573257	98.060791015625
110.849077603561	101.587890625
115.601868631114	93.02392578125
120.352001170184	95.89453125
125.099477573014	156.561767578125
129.844300189168	228.801025390625
134.586471365474	209.739501953125
139.325993446088	141.071044921875
144.062868772438	99.384765625
148.797099683299	55.0029296875
153.528688514725	27.221923828125
158.257637600109	17.9560546875
162.983949270147	3.732666015625
167.707625852876	-1.157470703125
172.428669673653	0.232421875
177.147083055152	5.058349609375
181.862868317396	28.230224609375
186.576027777763	54.71484375
191.286563750939	88.03076171875
195.99447854899	141.001708984375
200.699774481309	185.803466796875
205.402453854658	228.164306640625
210.102518973144	269.7646484375
214.799972138262	238.43701171875
219.494815648839	200.615478515625
224.187051801109	176.284912109375
228.876682888633	116.932373046875
233.563711202405	77.6455078125
238.248139030744	37.6123046875
242.929968659402	14.7734375
247.609202371477	11.918212890625
252.285842447513	-12.91162109375
256.959891165396	-13.224853515625
261.631350800442	11.070556640625
266.300223625363	35.7177734375
270.966511910283	8.41015625
275.630217922724	8.990478515625
280.291343927649	-9.196533203125
284.949892187411	-4.1064453125
289.605864961792	8.1298828125
294.259264508019	14.49951171875
298.910093080747	14.547119140625
303.558352932025	9.159912109375
308.204046311384	5.527099609375
312.847175465777	5.5380859375
317.487742639605	9.033203125
322.125750074716	10.953125
326.761200010405	15.689697265625
331.394094683437	1.285888671875
336.024436328018	9.78271484375
340.652227175829	5.508544921875
345.277469456018	7.980712890625
349.900165395193	-3.534912109375
354.520317217452	28.531005859375
359.137927144347	24.501953125
363.752997394924	19.50341796875
368.365530185729	6.814208984375
372.975527730767	10.314697265625
377.582992241551	14.287353515625
382.18792592709	14.165283203125
386.790330993888	19.03515625
391.390209645946	25.4326171875
395.98756408479	44.545654296875
400.582396509424	28.2275390625
405.174709116396	19.247314453125
409.764504099759	8.49462890625
414.351783651084	-10.342529296875
418.936549959461	4.2109375
423.518805211519	3.62353515625
428.098551591407	1.158447265625
432.675791280824	-2.657470703125
437.250526458974	-5.58056640625
441.822759302664	19.37890625
446.39249198616	58.31298828125
450.959726681354	127.32275390625
455.52446555765	266.7626953125
460.086710782012	601.58837890625
464.64646451897	1014.66040039062
469.20372893061	859.644775390625
473.758506176589	440.9609375
478.310798414132	227.531982421875
482.860607798022	140.183349609375
487.407936480649	91.194580078125
491.952786611946	98.5947265625
496.495160339466	136.01708984375
501.03505980831	229.895751953125
505.572487161204	273.615234375
510.107444538447	152.71240234375
514.639934077932	55.475341796875
519.169957915165	41.24267578125
523.697518183249	28.353515625
528.222617012889	22.048583984375
532.745256532406	25.168701171875
537.265438867737	30.1552734375
541.783166142432	30.90087890625
546.298440477651	34.1484375
550.811263992211	57.690185546875
555.321638802499	62.520751953125
559.829567022603	73.433837890625
564.335050764177	56.373779296875
568.838092136564	66.485107421875
573.338693246711	63.3134765625
577.836856199236	54.453369140625
582.33258309638	71.950927734375
586.825876038052	61.70166015625
591.316737121815	42.751953125
595.805168442868	46.14697265625
600.291172094094	72.33447265625
604.774750166027	30.960205078125
609.255904746864	35.621337890625
613.734637922495	57.464111328125
618.210951776451	47.98681640625
622.684848389974	48.43603515625
627.156329841946	36.35888671875
631.625398208966	37.05224609375
636.092055565306	23.814453125
640.556303982925	27.24365234375
645.018145531478	0.53662109375
649.477582278319	8.7412109375
653.934616288501	13.6064453125
658.389249624768	7.279296875
662.841484347595	19.3583984375
667.291322515135	17.091796875
671.738766183273	12.02734375
676.18381740561	18.91357421875
680.626478233447	30.7998046875
685.066750715832	21.33349609375
689.504636899521	22.26318359375
693.940138829002	32.9873046875
698.373258546504	18.65478515625
702.803998091975	23.96435546875
707.232359503112	15.6650390625
711.65834481534	-7.44482421875
716.081956061837	-1.31689453125
720.50319527353	6.64892578125
724.922064479109	-7.099609375
729.338565704969	6.3798828125
733.752700975325	-7.267578125
738.16447231211	9.72900390625
742.573881735028	-4.51904296875
746.980931261554	-2.45849609375
751.385622906946	-0.7080078125
755.787958684188	7.3642578125
760.187940604093	11.7431640625
764.585570675219	45.6123046875
768.980850903918	31.15966796875
773.373783294319	43.2724609375
777.764369848355	29.23974609375
782.152612565722	48.87841796875
786.538513443946	65.42919921875
790.922074478312	43.8515625
795.303297661929	46.7294921875
799.682184985701	35.74951171875
804.058738438343	28.8466796875
808.432960006368	37.2099609375
812.804851674122	20.27685546875
817.174415423735	4.13818359375
821.541653235185	-6.716796875
825.906567086258	9.35302734375
830.269158952557	-0.66064453125
834.629430807527	-2.71484375
838.987384622433	12.99365234375
843.343022366385	14.10595703125
847.696346006305	12.67333984375
852.047357506981	16.43408203125
856.396058831029	25.779296875
860.742451938913	26.04931640625
865.086538788957	21.98583984375
869.428321337295	27.7314453125
873.767801537979	15.32861328125
878.104981342858	20.0712890625
882.439862701678	14.80126953125
886.772447562034	20.71435546875
891.102737869394	13.8544921875
895.430735567086	12.7158203125
899.756442596314	-8.255859375
904.079860896152	12.38916015625
908.400992403571	-4.72314453125
912.719839053389	-2.75830078125
917.03640277834	3.9658203125
921.350685509027	-12.6240234375
925.662689173943	-4.72509765625
929.972415699485	5.20703125
934.279867009926	6.2705078125
938.585045027448	6.3388671875
942.88795167215	10.95751953125
947.188588861998	18.84130859375
951.486958512898	23.0185546875
955.783062538645	33.9287109375
960.07690285096	9.96875
964.368481359459	40.89453125
968.657799971712	11.91650390625
972.944860593172	26.1005859375
977.229665127237	35.16650390625
981.512215475228	43.48779296875
985.792513536395	24.43896484375
990.070561207918	27.7109375
994.346360384909	6.10107421875
998.619912960436	19.4775390625
1002.89122082549	20.94921875
1007.16028586899	9.93310546875
1011.42710997785	1.85009765625
1015.6916950369	-3.1796875
1019.95404292892	-9.77783203125
1024.21415553465	-9.09619140625
1028.4720347328	8.53076171875
1032.72768240003	14.59033203125
1036.98110041094	-2.76953125
1041.23229063816	39.55615234375
1045.48125495222	18.02880859375
1049.72799522166	37.39208984375
1053.97251331298	47.56494140625
1058.21481109067	79.8984375
1062.45489041718	98.71484375
1066.69275315296	98.78564453125
1070.92840115644	108.93798828125
1075.16183628406	121.1982421875
1079.39306039018	155.1982421875
1083.62207532724	164.02099609375
1087.84888294563	179.048828125
1092.07348509374	157.86865234375
1096.29588361799	163.5166015625
1100.51608036275	159.57958984375
1104.73407717047	148.94677734375
1108.94987588154	135.95751953125
1113.16347833441	124.00244140625
1117.37488636553	106.72265625
1121.58410180936	65.70947265625
1125.79112649839	68.95458984375
1129.99596226313	30.4521484375
1134.19861093212	24.54443359375
1138.39907433193	12.82470703125
1142.59735428715	-2.6123046875
1146.79345262042	-0.87255859375
1150.98737115241	-5.71044921875
1155.17911170181	-1.92138671875
1159.36867608539	30.74072265625
1163.55606611794	3.80517578125
1167.74128361229	6.11669921875
1171.92433037935	22.89501953125
1176.10520822805	6.03515625
1180.28391896539	1.982421875
1184.46046439645	-20.3486328125
1188.63484632432	10.2734375
1192.80706655021	4.0078125
1196.97712687334	23.47412109375
1201.14502909104	29.84521484375
1205.31077499869	3.34716796875
1209.47436638977	3.60693359375
1213.63580505579	7.15771484375
1217.79509278639	7.7294921875
1221.95223136924	12.81982421875
1226.10722259014	15.47998046875
1230.26006823296	11.63037109375
1234.41077007965	26.60302734375
1238.55932991025	27.03173828125
1242.70574950292	25.35107421875
1246.85003063388	-2.1513671875
1250.99217507748	21.6611328125
1255.13218460617	24.62890625
1259.27006099047	6.9892578125
1263.40580599904	16.7841796875
1267.53942139867	18.654296875
1271.67090895419	30.3916015625
1275.80027042863	12.53662109375
1279.92750758306	5.3837890625
1284.05262217674	19.87646484375
1288.17561596698	-6.54345703125
1292.29649070928	8.22412109375
1296.41524815724	-13.4755859375
1300.53189006258	20.2177734375
1304.64641817515	0.740234375
1308.75883424297	-8.6259765625
1312.86914001216	-10.458984375
1316.977337227	15.66162109375
1321.08342762991	23.013671875
1325.18741296143	6.27392578125
1329.28929496029	4.62353515625
1333.38907536334	17.0966796875
1337.48675590559	36.6748046875
1341.58233832021	45.79443359375
1345.67582433851	42.79150390625
1349.76721568999	37.60498046875
1353.85651410227	51.9716796875
1357.94372130117	91.8828125
1362.02883901066	82.328125
1366.11186895289	74.69775390625
1370.19281284818	70.88427734375
1374.27167241501	79.98046875
1378.34844937006	73.02783203125
1382.42314542815	62.41943359375
1386.49576230235	55.8818359375
1390.56630170383	48.7919921875
1394.63476534201	32.88671875
1398.70115492447	24.45654296875
1402.765472157	13.744140625
1406.82771874356	22.63916015625
1410.88789638631	13.23681640625
1414.94600678564	8.82861328125
1419.0020516401	9.6591796875
1423.05603264646	-4.82763671875
1427.10795149971	-5.9375
1431.15780989302	11.49609375
1435.20560951779	6.8232421875
1439.25135206362	9.83203125
1443.29503921835	20.97265625
1447.336672668	0.19775390625
1451.37625409684	41.6708984375
1455.41378518735	54.0048828125
1459.44926762023	36.37109375
1463.48270307442	36.69189453125
1467.51409322708	19.404296875
1471.54343975361	41.4384765625
1475.57074432763	44.65478515625
1479.59600862101	65.5751953125
1483.61923430385	59.62744140625
1487.64042304449	47.03759765625
1491.65957650954	15.38818359375
1495.67669636379	67.51025390625
1499.69178427036	37.138671875
1503.70484189056	35.35888671875
1507.71587088397	29.556640625
1511.72487290845	47.4697265625
1515.73184962008	45.58642578125
1519.73680267321	28.947265625
1523.73973372048	35.64208984375
1527.74064441274	40.46240234375
1531.73953639916	3.99853515625
1535.73641132714	16.4951171875
1539.73127084237	12.6416015625
1543.72411658882	-18.96630859375
1547.71495020872	16.30078125
1551.70377334258	-8.23828125
1555.69058762919	2.21142578125
1559.67539470562	19.88427734375
1563.65819620725	26.11279296875
1567.63899376769	27.59619140625
1571.61778901892	15.01318359375
1575.59458359114	36.68359375
1579.56937911288	45.685546875
1583.54217721094	33.94677734375
1587.51297951045	52.396484375
1591.48178763481	70.8193359375
1595.44860320574	67.49755859375
1599.41342784327	67.3671875
1603.37626316572	107.41455078125
1607.33711078972	104.927734375
1611.29597233024	113.84521484375
1615.25284940052	77.00537109375
1619.20774361214	114.95068359375
1623.16065657501	79.67041015625
1627.11158989733	44.607421875
1631.06054518564	33.20263671875
1635.00752404481	50.8505859375
1638.95252807803	45.84228515625
1642.8955588868	31.072265625
1646.83661807099	2.1357421875
1650.77570722876	30.02587890625
1654.71282795666	1.837890625
1658.64798184951	-19.53466796875
1662.58117050053	23.95556640625
1666.51239550124	9.10302734375
1670.44165844153	1.11279296875
1674.36896090964	3.6650390625
1678.29430449212	-22.37451171875
1682.21769077392	38.52587890625
1686.13912133829	42.748046875
1690.0585977669	46.12646484375
1693.97612163971	56.34619140625
1697.89169453509	26.2431640625
1701.80531802974	48.1064453125
1705.71699369875	58.1494140625
1709.62672311554	51.3095703125
1713.53450785194	48.51025390625
1717.4403494781	55.68212890625
1721.34424956261	57.61083984375
1725.24620967235	65.33056640625
1729.14623137266	32.8779296875
1733.04431622719	24.84130859375
1736.940465798	21.4580078125
1740.83468164554	23.369140625
1744.72696532864	5.81396484375
1748.61731840452	-2.8662109375
1752.50574242875	22.62060546875
1756.39223895535	7.86669921875
1760.27680953669	12.51318359375
1764.15945572357	1.35546875
1768.04017906513	25.73583984375
1771.91898110899	-20.55029296875
1775.79586340109	11.900390625
1779.67082748584	20.02197265625
1783.543874906	28.6005859375
1787.4150072028	41.7705078125
1791.2842259158	44.4677734375
1795.15153258304	46.130859375
1799.01692874094	37.2978515625
1802.88041592435	78.20849609375
1806.74199566653	70.75390625
1810.60166949916	68.87353515625
1814.45943895233	89.41064453125
1818.3153055546	72.806640625
1822.16927083288	83.90380859375
1826.02133631259	97.04541015625
1829.87150351751	83.8828125
1833.7197739699	77.54345703125
1837.56614919043	61.53857421875
1841.41063069822	78.65869140625
1845.25322001081	55.39501953125
1849.09391864419	46.59130859375
1852.9327281128	37.48779296875
1856.76964992951	16.77978515625
1860.60468560564	25.9599609375
1864.43783665097	32.0234375
1868.26910457371	14.96337890625
1872.09849088054	10.77490234375
1875.92599707658	-7.947265625
1879.75162466542	-5.30712890625
1883.57537514908	20.9404296875
1887.39725002809	6.00341796875
1891.21725080139	10.17041015625
1895.03537896641	21.681640625
1898.85163601904	8.7763671875
1902.66602345365	20.39599609375
1906.47854276305	27.033203125
1910.28919543856	24.07861328125
1914.09798296994	28.62548828125
1917.90490684544	61.56787109375
1921.7099685518	83.439453125
1925.51316957422	90.4501953125
1929.31451139639	85.64501953125
1933.11399550048	75.31494140625
1936.91162336713	79.90185546875
1940.70739647553	107.44775390625
1944.50131630326	111.34423828125
1948.29338432649	83.08740234375
1952.08360201981	94.16748046875
1955.87197085634	74.5810546875
1959.65849230769	60.2705078125
1963.44316784398	64.58251953125
1967.22599893379	84.0595703125
1971.00698704427	56.44970703125
1974.786133641	28.09765625
1978.56344018814	23.94873046875
1982.33890814829	17.49853515625
1986.1125389826	36.64404296875
1989.88433415074	19.4814453125
1993.65429511086	12.107421875
1997.42242331965	4.59326171875
2001.18872023232	-2.78857421875
2004.95318730258	13.7841796875
2008.71582598267	-5.90283203125
2012.47663772336	-3.0361328125
2016.23562397396	32.974609375
2019.99278618226	36.11962890625
2023.74812579463	32.3896484375
2027.50164425594	52.82666015625
2031.25334300961	57.72216796875
2035.00322349758	76.51904296875
2038.75128716033	96.861328125
2042.49753543689	102.0224609375
2046.24196976481	94.48291015625
2049.98459158021	115.97802734375
2053.72540231773	100.498046875
2057.46440341057	85.63427734375
2061.20159629046	92.33056640625
2064.9369823877	95.92724609375
2068.67056313113	103.76953125
2072.40233994814	72.44970703125
2076.1323142647	62.76318359375
2079.8604875053	34.65283203125
2083.586861093	38.564453125
2087.31143644944	32.54248046875
2091.03421499481	25.68310546875
2094.75519814786	22.5302734375
2098.4743873259	25.0810546875
2102.19178394482	33.03125
2105.90738941909	23.62646484375
2109.62120516172	13.06298828125
2113.33323258432	-16.56005859375
2117.04347309706	-9.19921875
2120.75192810869	12.146484375
2124.45859902655	16.193359375
2128.16348725654	16.0849609375
2131.86659420317	20.8662109375
2135.5679212695	35.9296875
2139.2674698572	33.1689453125
2142.96524136651	49.880859375
2146.66123719628	83.6083984375
2150.35545874394	66.9482421875
2154.04790740551	43.1962890625
2157.73858457561	38.046875
2161.42749164745	57.7470703125
2165.11463001283	65.2919921875
2168.8000010622	63.529296875
2172.48360618453	110.35546875
2176.16544676746	52.1162109375
2179.8455241972	69.8095703125
2183.52383985859	24.2822265625
2187.20039513506	35.2001953125
2190.87519140866	20.8994140625
2194.54823006004	51.1943359375
2198.21951246849	50.83203125
2201.88904001188	12.8076171875
2205.55681406673	37.46875
2209.22283600815	27.5126953125
2212.88710720992	4.53515625
2216.54962904436	33.083984375
2220.2104028825	-0.4443359375
2223.86943009393	4.2998046875
2227.52671204692	-1.48828125
2231.18225010834	-8.1083984375
2234.83604564368	21.9345703125
2238.4881000171	1.08984375
2242.13841459135	2.654296875
2245.78699072786	1.65234375
2249.43382978667	12.9248046875
2253.07893312646	31.0693359375
2256.72230210457	31.681640625
2260.36393807696	22.1103515625
2264.00384239825	30.953125
2267.64201642171	14.9091796875
2271.27846149923	-3.67578125
2274.91317898139	1.595703125
2278.5461702174	53.0244140625
2282.1774365551	68.708984375
2285.80697934104	55.6943359375
2289.43479992037	27.0810546875
2293.06089963694	29.5166015625
2296.68527983324	21.0498046875
2300.30794185042	49.6796875
2303.92888702829	6.853515625
2307.54811670534	24.771484375
2311.16563221873	19.880859375
2314.78143490427	13.3076171875
2318.39552609643	6.822265625
2322.00790712838	2
2325.61857933195	11.1162109375
2329.22754403764	7.9169921875
2332.83480257464	26.5576171875
2336.4403562708	19.0751953125
2340.04420645267	-1.9150390625
2343.64635444546	2.9853515625
2347.24680157309	1.525390625
2350.84554915812	-5.17578125
2354.44259852184	4.6201171875
2358.0379509842	-14.7421875
2361.63160786386	51.7333984375
2365.22357047817	34.6455078125
2368.81384014315	44.837890625
2372.40241817352	37.41015625
2375.98930588273	43.609375
2379.57450458287	26.4306640625
2383.15801558479	34.1259765625
2386.73984019798	31.779296875
2390.31997973069	25.5791015625
2393.89843548983	-0.5498046875
2397.47520878105	31.89453125
2401.05030090866	3.65625
2404.62371317573	-7.6142578125
2408.19544688402	-7.7216796875
2411.76550333398	-2.7158203125
2415.33388382481	13.2490234375
2418.9005896544	46.171875
2422.46562211937	39.30078125
2426.02898251505	9.93359375
2429.59067213549	-1.330078125
2433.15069227346	29.3564453125
2436.70904422046	5.2919921875
2440.26572926671	26.1259765625
2443.82074870116	33.5546875
2447.37410381148	14.0791015625
2450.92579588407	11.9482421875
2454.47582620408	-0.2421875
2458.02419605535	40.107421875
2461.57090672051	41.6982421875
2465.11595948086	45.9765625
2468.6593556165	72.5908203125
2472.20109640623	75.9775390625
2475.7411831276	56.716796875
2479.27961705689	47.744140625
2482.81639946916	42.560546875
2486.35153163817	37.7958984375
2489.88501483645	33.115234375
2493.41685033527	28.5185546875
2496.94703940467	24.87109375
2500.47558331339	30.9560546875
2504.00248332898	39.2724609375
2507.52774071771	65.16796875
2511.05135674461	13.6435546875
2514.57333267348	4.84765625
2518.09366976686	-6.271484375
2521.61236928607	-20.763671875
2525.12943249117	12.8701171875
2528.64486064099	-12.115234375
2532.15865499314	3.677734375
2535.67081680398	7.80859375
2539.18134732863	15.3212890625
2542.69024782099	20.4609375
2546.19751953374	45.72265625
2549.70316371832	17.1005859375
2553.20718162494	12.740234375
2556.70957450259	25.23828125
2560.21034359904	15.638671875
2563.70949016083	-0.9609375
2567.20701543329	17.68359375
2570.7029206605	19.771484375
2574.19720708538	30.34765625
2577.68987594957	37.55859375
2581.18092849355	23.7021484375
2584.67036595654	54.4736328125
2588.15818957659	14.9228515625
2591.6444005905	18.595703125
2595.1290002339	5.7392578125
2598.61198974117	20.1513671875
2602.09337034554	-3.26953125
2605.57314327896	10.0234375
2609.05130977225	17.1279296875
2612.527871055	8.9443359375
2616.00282835558	1.56640625
2619.47618290119	-13.5546875
2622.94793591782	-10.12109375
2626.41808863026	0.3154296875
2629.88664226213	22.3017578125
2633.35359803582	6.8359375
2636.81895717255	1.0205078125
2640.28272089235	-4.849609375
2643.74489041407	-2.4755859375
2647.20546695534	7.341796875
2650.66445173264	27.6513671875
2654.12184596125	-21.2470703125
2657.57765085527	33.5419921875
2661.03186762762	40.3701171875
2664.48449749003	24.6357421875
2667.93554165305	28.8876953125
2671.38500132609	18.9736328125
2674.83287771733	36.09375
2678.27917203381	45.2958984375
2681.72388548139	53.380859375
2685.16701926476	27.947265625
2688.60857458743	52.1943359375
2692.04855265176	21.26953125
2695.48695465891	36.271484375
2698.92378180892	24.654296875
2702.35903530062	5.2119140625
2705.79271633171	22.244140625
2709.22482609871	10.75390625
2712.65536579699	-4.8134765625
2716.08433662075	2.1943359375
2719.51173976305	32.0751953125
2722.93757641577	-1.671875
2726.36184776965	7.251953125
2729.7845550143	27.447265625
2733.20569933812	23.1142578125
2736.62528192841	0.1513671875
2740.0433039713	-1.9443359375
2743.45976665177	17.630859375
2746.87467115366	16.724609375
2750.28801865967	13.986328125
2753.69981035135	36.7646484375
2757.1100474091	15.359375
2760.5187310122	15.822265625
2763.92586233877	12.7490234375
2767.33144256579	27.744140625
2770.73547286912	36.2529296875
2774.13795442349	55.826171875
2777.53888840246	20.3642578125
2780.93827597848	57.2666015625
2784.3361183229	35.9326171875
2787.73241660587	46.76171875
2791.12717199646	56.3046875
2794.52038566261	70.1083984375
2797.91205877113	45.126953125
2801.30219248768	22.2353515625
2804.69078797684	22.1728515625
2808.07784640203	36.42578125
2811.46336892558	25.791015625
2814.84735670866	50.220703125
2818.22981091137	0.5126953125
2821.61073269266	-12.4326171875
2824.99012321039	-6.1142578125
2828.36798362127	-10.435546875
2831.74431508093	8.6552734375
2835.11911874387	-1.591796875
2838.49239576349	12.0224609375
2841.86414729209	-3.552734375
2845.23437448083	-1.1181640625
2848.60307847979	10.37890625
2851.97026043795	-18.8154296875
2855.33592150317	3.02734375
2858.70006282221	-10.4111328125
2862.06268554074	34.466796875
2865.42379080331	25.86328125
2868.7833797534	3.7255859375
2872.14145353337	43.5537109375
2875.49801328449	45.646484375
2878.85306014694	32.0556640625
2882.20659525981	42.9306640625
2885.55861976108	63.7177734375
2888.90913478766	75.6572265625
2892.25814147537	64.501953125
2895.60564095892	78.71484375
2898.95163437197	115.9921875
2902.29612284704	74.986328125
2905.63910751562	72.9453125
2908.9805895081	102.119140625
2912.32056995377	77.45703125
2915.65904998086	100.2099609375
2918.99603071653	110.2255859375
2922.33151328681	113.654296875
2925.66549881673	102.1962890625
2928.99798843018	109.6015625
2932.32898325002	97.4697265625
2935.658484398	92.44921875
2938.98649299484	100.4384765625
2942.31301016015	53.341796875
2945.63803701249	62.40625
2948.96157466935	72.630859375
2952.28362424716	83.365234375
2955.60418686129	78.0625
2958.92326362601	64.91796875
2962.24085565457	79.8349609375
2965.55696405914	59.7109375
2968.87158995084	80.046875
2972.1847344397	62.44140625
2975.49639863472	-3.8046875
2978.80658364386	31.859375
2982.11529057399	31.0810546875
2985.42252053093	48.0126953125
2988.72827461946	41.65234375
2992.03255394332	0.5009765625
2995.33535960518	16.3076171875
2998.63669270665	-0.4287109375
3001.93655434833	-16.4560546875
3005.23494562974	4.92578125
3008.53186764937	-7.6865234375
3011.82732150466	2.9111328125
3015.121308292	3.615234375
3018.41382910678	-16.7236328125
3021.70488504328	4.3837890625
3024.9944771948	-2.3017578125
3028.28260665357	-6.12890625
3031.56927451081	12.0517578125
3034.85448185667	30.2900390625
3038.13822978029	34.63671875
3041.42051936977	48.3916015625
3044.70135171219	19.90234375
3047.98072789357	58.3720703125
3051.25864899893	52.748046875
3054.53511611224	54.734375
3057.81013031646	58.3251953125
3061.08369269352	40.375
3064.35580432431	50.03125
3067.62646628872	52.9443359375
3070.8956796656	55.767578125
3074.16344553279	60.7451171875
3077.4297649671	94.330078125
3080.69463904434	72.775390625
3083.95806883926	67.638671875
3087.22005542564	77.7880859375
3090.48059987623	65.2451171875
3093.73970326276	49.6591796875
3096.99736665595	45.4306640625
3100.25359112551	38.109375
3103.50837774012	44.6455078125
3106.7617275675	38.8876953125
3110.0136416743	22.2900390625
3113.26412112621	24.646484375
3116.51316698789	30.36328125
3119.76078032301	11.8857421875
3123.00696219422	19.4169921875
3126.25171366318	15.4541015625
3129.49503579055	2.5
3132.73692963598	37.955078125
3135.97739625812	-31.333984375
3139.21643671465	-9.9658203125
3142.4540520622	19.8623046875
3145.69024335647	20.7470703125
3148.9250116521	4.640625
3152.1583580028	27.4423828125
3155.39028346123	28.353515625
3158.62078907911	32.921875
3161.84987590713	35.8994140625
3165.07754499502	11.2861328125
3168.3037973915	28.982421875
3171.52863414431	35.3369140625
3174.75205630023	42.951171875
3177.97406490501	34.125
3181.19466100346	39.9091796875
3184.41384563938	30.453125
3187.63161985562	31.1572265625
3190.847984694	9.0205078125
3194.06294119541	11.546875
3197.27649039975	15.0830078125
3200.48863334592	-25.9208984375
3203.69937107188	16.388671875
3206.90870461459	-1.7412109375
3210.11663501006	3.091796875
3213.3231632933	10.98828125
3216.52829049837	1.294921875
3219.73201765836	-9.8017578125
3222.93434580538	17.1337890625
3226.1352759706	-35.5693359375
3229.33480918417	-4.1103515625
3232.53294647534	1.2109375
3235.72968887234	16.244140625
3238.92503740249	15.439453125
3242.1189930921	-2.0029296875
3245.31155696654	31.0673828125
3248.50273005023	54.0517578125
3251.69251336662	33.4990234375
3254.88090793821	41.560546875
3258.06791478653	71.7373046875
3261.25353493217	39.978515625
3264.43776939476	13.0341796875
3267.62061919297	36.9560546875
3270.80208534453	32.1943359375
3273.98216886622	6.599609375
3277.16087077387	-2.3798828125
3280.33819208233	14.458984375
3283.51413380555	23.8154296875
3286.68869695652	9.44140625
3289.86188254727	32.634765625
3293.03369158888	26.248046875
3296.20412509151	3.9326171875
3299.37318406437	-4.962890625
3302.54086951573	-9.5380859375
3305.70718245291	-13.291015625
3308.8721238823	15.0791015625
3312.03569480935	0.322265625
3315.19789623859	0.98828125
3318.35872917358	10.529296875
3321.51819461696	12.24609375
3324.67629357045	36.9384765625
3327.83302703485	49.45703125
3330.98839600996	60.703125
3334.14240149472	41.8779296875
3337.29504448712	53.1826171875
3340.44632598422	56.0166015625
3343.59624698214	62.181640625
3346.74480847611	52.7783203125
3349.89201146037	73.2080078125
3353.03785692831	44.921875
3356.18234587235	50.1708984375
3359.32547928401	55.4541015625
3362.46725815387	55.4765625
3365.6076834716	49.9375
3368.74675622596	14.3369140625
3371.88447740479	44.92578125
3375.02084799499	44.3583984375
3378.15586898258	40.833984375
3381.28954135263	34.5048828125
3384.42186608933	1.271484375
3387.55284417593	0.8857421875
3390.68247659478	-9.8505859375
3393.81076432733	11.39453125
3396.93770835409	19.361328125
3400.0633096547	-5.296875
3403.18756920788	-17.2783203125
3406.3104879914	12.5185546875
3409.4320669822	2.34375
3412.55230715627	-14.8466796875
3415.6712094887	8.697265625
3418.78877495367	13.1611328125
3421.90500452449	-15.5048828125
3425.01989917353	-1.201171875
3428.1334598723	20.57421875
3431.24568759139	6.2216796875
3434.35658330049	-12.388671875
3437.4661479684	10.9365234375
3440.57438256303	15.78125
3443.68128805138	6.994140625
3446.78686539958	3.4775390625
3449.89111557284	4.0322265625
3452.99403953551	-2.7421875
3456.09563825102	6.6962890625
3459.19591268193	-0.0478515625
3462.2948637899	2.0771484375
3465.39249253573	-1.27734375
3468.48879987928	-2.71484375
3471.58378677958	18.369140625
3474.67745419474	2.623046875
3477.76980308201	25.3486328125
3480.86083439774	18.0283203125
3483.95054909742	28.234375
3487.03894813562	5.9599609375
3490.12603246609	-3.1953125
3493.21180304163	5.517578125
3496.29626081424	18.80078125
3499.37940673498	12.2548828125
3502.46124175407	20.3310546875
3505.54176682084	-4.3720703125
3508.62098288376	29.998046875
3511.69889089041	1.240234375
3514.77549178751	1.0576171875
3517.8507865209	21.548828125
3520.92477603558	18.71484375
3523.99746127564	-25.9921875
3527.06884318433	31.1259765625
3530.13892270402	27.072265625
3533.20770077622	31.6474609375
3536.27517834158	36.701171875
3539.34135633988	48.9853515625
3542.40623571004	30.30078125
3545.46981739011	37.1474609375
3548.5321023173	-2.1220703125
3551.59309142792	5.9404296875
3554.65278565747	0.83984375
3557.71118594057	1.6240234375
3560.76829321097	13.1953125
3563.82410840158	10.3564453125
3566.87863244445	-13.2451171875
3569.93186627079	31.1455078125
3572.98381081093	5.02734375
3576.03446699436	-7.9453125
3579.08383574973	-9.7265625
3582.13191800483	-0.109375
3585.17871468659	15.3544921875
3588.22422672111	-9.4814453125
3591.26845503364	5.6826171875
3594.31140054857	-10.0009765625
3597.35306418945	-8.2802734375
3600.393446879	15.8974609375
3603.43254953907	-3.8173828125
3606.47037309068	-2.22265625
3609.50691845402	33.2841796875
3612.54218654843	46.796875
3615.57617829241	-12.638671875
3618.6088946036	19.7783203125
3621.64033639884	-6.6015625
3624.6705045941	19.525390625
3627.69940010454	-12.4892578125
3630.72702384447	19.255859375
3633.75337672736	-16.6376953125
3636.77845966586	15.244140625
3639.80227357178	-10.7421875
3642.8248193561	21.474609375
3645.84609792897	5.5947265625
3648.86611019971	21.0224609375
3651.8848570768	8.7578125
3654.90233946791	23.00390625
3657.91855827988	19.009765625
3660.93351441871	0.23046875
3663.94720878959	-13.130859375
3666.95964229687	25.7255859375
3669.9708158441	37.1025390625
3672.98073033397	30.5537109375
3675.9893866684	59.6806640625
3678.99678574843	29.337890625
3682.00292847434	3.126953125
3685.00781574554	21.900390625
3688.01144846065	-6.0869140625
3691.01382751746	14.1875
3694.01495381297	3.908203125
3697.01482824332	-5.064453125
3700.01345170388	-8.7294921875
3703.01082508917	14.0361328125
3706.00694929293	-10.5498046875
3709.00182520806	-14.2861328125
3711.99545372666	18.828125
3714.98783574003	1.4443359375
3717.97897213865	-6.6845703125
3720.96886381218	-1.0712890625
3723.95751164951	-6.1015625
3726.94491653868	17.7646484375
3729.93107936694	12.685546875
3732.91600102077	13.6953125
3735.89968238578	-21.6552734375
3738.88212434683	-9.833984375
3741.86332778796	12.4853515625
3744.84329359241	15.6826171875
3747.82202264261	-20.5068359375
3750.7995158202	14.82421875
3753.77577400604	22.142578125
3756.75079808015	-23.3291015625
3759.72458892179	0.1572265625
3762.6971474094	-8.50390625
3765.66847442065	-6.1689453125
3768.63857083238	-38.296875
