## Supplementary material for "NON-AVIAN DINOSAUR EGGSHELL CALCITE CONTAINS ANCIENT, ENDOGENOUS AMINO ACIDS": Raw Data: Titanosaur A_central white region_spectrum from map_5 s_100 uW_CRR_subBG_SG.txt

-115.178429090098	2.16381144523621
-110.298194773004	-1.06717681884766
-105.420732457271	-3.42131328582764
-100.546039659017	-2.30419301986694
-95.6741138972975	0.447916328907013
-90.8049526940304	2.76241278648376
-85.9385535740439	1.53445911407471
-81.0749140650478	-2.35103249549866
-76.2140316976329	-4.04388523101807
-71.3559040052714	-2.1484911441803
-66.5005285243023	1.61250030994415
-61.6479027939495	2.78123927116394
-56.7980243562997	2.91876816749573
-51.950890756274	2.3225634098053
-47.1064995416891	2.49165487289429
-42.2648482632067	2.16637349128723
-37.4259344743077	3.1523609161377
-32.5897557313619	2.16208004951477
-27.7563095935438	1.23772513866425
-22.9255936228801	-0.734495580196381
-18.0976053842423	0.137370616197586
-13.2723424452961	-0.786071538925171
-8.44980237657001	0.0991820693016052
-3.62998275138307	-1.88972198963165
1.18711885410812	-2.20705795288086
6.00150486095663	-1.53178250789642
10.8131776873925	-1.12805509567261
15.622139748848	-0.367111057043076
20.4283934579435	0.66451108455658
25.2319412245306	-0.397224932909012
30.0327854556417	-0.917918264865875
34.8309285555442	-1.51041972637177
39.6263729257007	-3.03022289276123
44.4191209648197	11.4793615341187
49.2091750688087	-10.7095975875854
53.9965376308319	-14.9043912887573
58.7812110412597	-10.1459312438965
63.5631976877121	0.14210619032383
68.3424999550552	26.8467769622803
73.1191202253976	-24.6057319641113
77.8930608780793	16.7153701782227
82.6643242897226	53.7110176086426
87.432912834196	90.0365982055664
92.1988288826178	93.5753021240234
96.9620748033703	78.9216384887695
101.722652962133	100.663276672363
106.480565721831	91.4556732177734
111.23581544268	91.516975402832
115.988404482167	147.50732421875
120.73833519507	88.8676605224609
125.485609933461	64.533332824707
130.230231046695	56.7047157287598
134.972200881431	132.151489257812
139.711521781606	138.48356628418
144.448196088517	109.703399658203
149.182226140714	75.2521896362305
153.913614274064	39.7810516357422
158.642362821793	0.323742806911468
163.368474114417	-1.73558294773102
168.09195047976	3.45187902450562
172.812794243011	-17.7713890075684
177.531007726662	-43.887092590332
182.246593250562	-11.7771558761597
186.959553131874	7.82692909240723
191.669889685138	20.9273910522461
196.377605222209	41.8102836608887
201.08270205231	40.0831451416016
205.785182482032	34.3363838195801
210.485048815284	55.9425735473633
215.182303353376	85.5102005004883
219.876948394973	78.4882202148438
224.568986236103	31.8289928436279
229.258419170164	-5.98818922042847
233.945249487962	-35.4843559265137
238.629479477651	-41.5253105163574
243.31111142478	0.906304061412811
247.990147612298	19.9528274536133
252.666590320532	23.7485256195068
257.340441827211	-9.54883766174316
262.011704407472	4.65930938720703
266.680380333852	-4.97838354110718
271.346471876284	14.8686571121216
276.009981302122	41.2457313537598
280.670910876146	42.7268142700195
285.329262860538	80.0724411010742
289.985039514904	114.901527404785
294.638243096288	182.370346069336
299.288875859158	213.537750244141
303.936940055413	120.819030761719
308.582437934398	21.6776447296143
313.225371742879	-39.6884384155273
317.865743725095	-31.0609130859375
322.503556122716	32.7112312316895
327.138811174857	112.095596313477
331.771511118113	189.976135253906
336.401658186518	167.476867675781
341.029254611585	91.0471038818359
345.654302622268	18.8538417816162
350.276804445009	-31.7109260559082
354.896762303739	-71.2300186157227
359.514178419846	-44.7947425842285
364.129055012196	-2.89770436286926
368.741394297154	7.82286930084228
373.351198488559	-15.2796325683594
377.958469797759	-12.8238086700439
382.563210433578	2.6699435710907
387.165422602357	5.42429733276367
391.765108507942	28.8951015472412
396.362270351645	26.3459777832031
400.956910332348	41.168155670166
405.549030646409	38.1538009643555
410.138633487702	67.6510009765625
414.725721047635	50.1346168518066
419.310295515134	25.7751197814941
423.892359076657	9.68466377258301
428.471913916186	18.1900634765625
433.048962215245	18.7041721343994
437.623506152882	48.1184005737305
442.195547905711	74.4948425292969
446.765089647874	52.8152122497559
451.332133551045	25.5912570953369
455.896681784488	15.984884262085
460.458736515011	39.1809310913086
465.018299906955	74.1457748413086
469.575374122247	127.542251586914
474.129961320385	130.886138916016
478.682063658416	83.9287414550781
483.231683290967	21.9937515258789
487.778822370259	42.0208473205566
492.323483046071	25.2982559204102
496.865667465765	55.3536262512207
501.405377774303	54.1290664672852
505.942616114244	69.1238555908203
510.477384625705	44.791374206543
515.009685446435	70.1230926513672
519.539520711765	89.9748153686523
524.066892554645	90.7035675048828
528.591803105606	67.217399597168
533.114254492808	61.5944747924805
537.634248842031	35.1922760009766
542.15178827666	48.3663101196289
546.666874917701	26.7368278503418
551.179510883787	13.5078115463257
555.689698291175	6.58246374130249
560.197439253759	27.0119018554687
564.70273588306	24.9401607513428
569.205590288242	15.1751022338867
573.706004576106	12.4968376159668
578.203980851093	-9.00132846832275
582.699521215305	-32.666072845459
587.19262776848	59.1587715148926
591.683302608009	100.875503540039
596.171547828948	81.6750717163086
600.657365524024	14.1128730773926
605.1407577836	23.8519802093506
609.621726695728	10.0812244415283
614.100274346125	29.0442638397217
618.576402818177	95.1154251098633
623.050114192956	129.323348999023
627.521410549187	71.3775253295898
631.990293963328	54.5550270080566
636.456766509476	-1.48588919639587
640.920830259453	8.59064674377441
645.382487282739	50.9318046569824
649.841739646537	112.58772277832
654.29858941575	133.947692871094
658.753038652962	143.005416870117
663.205089418483	116.776252746582
667.654743770327	86.1537475585938
672.102003764216	37.5823402404785
676.546871453593	50.2372093200684
680.98934888962	83.5027847290039
685.429438121173	144.09521484375
689.86714119486	194.578475952148
694.302460155024	213.231979370117
698.735397043711	86.2698440551758
703.165953900749	-17.7016944885254
707.594132763661	-59.7718315124512
712.019935667733	-13.9239358901978
716.443364645987	67.5757675170898
720.864421729206	41.4425888061523
725.283108945889	58.210090637207
729.699428322325	84.5833587646484
734.113381882558	44.5629043579102
738.524971648367	43.8981628417969
742.934199639316	19.350435256958
747.34106787272	6.03156566619873
751.745578363676	18.0317687988281
756.147733125035	66.8274993896484
760.547534167454	170.549057006836
764.944983499347	202.740371704102
769.340083126899	180.190475463867
773.732835054106	201.556198120117
778.123241282741	230.632049560547
782.511303812364	258.200592041016
786.897024640333	318.688568115234
791.280405761798	360.273773193359
795.661449169718	332.553283691406
800.040156854844	276.449615478516
804.416530805742	224.17741394043
808.790573008788	247.763748168945
813.162285448161	216.392974853516
817.531670105862	154.932830810547
821.898728961718	122.416557312012
826.263463993357	62.8445434570312
830.625877176251	43.753719329834
834.985970483693	86.4449920654297
839.343745886792	89.3364868164062
843.699205354515	83.5871505737305
848.052350853654	76.3132705688477
852.403184348834	129.326126098633
856.751707802534	198.41227722168
861.097923175068	213.211715698242
865.441832424604	240.207427978516
869.783437507165	225.190811157227
874.122740376632	196.641586303711
878.459742984709	177.068908691406
882.794447281005	164.977523803711
887.126855212977	105.347190856934
891.456968725932	100.936164855957
895.784789763067	69.7821884155273
900.110320265445	37.5964736938477
904.433562171998	-1.1950067281723
908.754517419529	-18.8339023590088
913.073187942751	-17.1462898254395
917.389575674231	18.4124145507813
921.70368254443	60.5078315734863
926.015510481713	100.78076171875
930.325061412324	111.432266235352
934.632337260402	120.95288848877
938.937339947985	76.6938323974609
943.240071395023	110.892227172852
947.54053351935	173.995819091797
951.838728236722	257.740112304687
956.13465746081	327.336242675781
960.428323103173	369.940277099609
964.719727073305	375.527374267578
969.008871278627	300.949493408203
973.295757624459	216.319931030273
977.580388014048	229.80517578125
981.862764348589	210.451324462891
986.142888527189	178.643447875977
990.420762446876	190.810836791992
994.696388002652	169.371887207031
998.969767087408	112.791259765625
1003.24090159202	68.3532943725586
1007.50979340529	34.7543830871582
1011.77644441395	70.6163482666016
1016.04085650271	11.6822967529297
1020.30303155422	15.7350425720215
1024.56297144908	40.7056312561035
1028.82067806587	19.5672092437744
1033.07615328108	23.0702438354492
1037.32939896922	14.0302925109863
1041.58041700274	-5.71756076812744
1045.82920925207	-39.6408424377441
1050.07577758559	-32.6758460998535
1054.32012386968	33.1585807800293
1058.56224996868	92.4995727539063
1062.80215774492	134.877807617188
1067.0398490587	150.373809814453
1071.27532576833	57.6250991821289
1075.50858973008	-15.1838846206665
1079.73964279823	-45.9626350402832
1083.96848682504	33.7691345214844
1088.19512366079	117.446105957031
1092.41955515373	205.474395751953
1096.64178315013	231.474212646484
1100.86180949426	161.765808105469
1105.0796360284	77.8769760131836
1109.29526459285	43.5825538635254
1113.50869702587	25.2411441802979
1117.71993516383	45.8202705383301
1121.92898084102	80.5952758789063
1126.13583588982	73.6098403930664
1130.34050214061	63.3921279907227
1134.54298142178	13.3408765792847
1138.74327555977	4.79450368881226
1142.94138637905	-18.6755199432373
1147.13731570213	-1.60565626621246
1151.33106534952	19.8479099273682
1155.52263713982	61.7554321289063
1159.71203288964	77.4415054321289
1163.89925441365	100.714797973633
1168.08430352454	109.231513977051
1172.26718203311	104.125877380371
1176.44789174814	40.9035758972168
1180.62643447652	29.4760684967041
1184.80281202316	17.4552097320557
1188.97702619107	5.96657133102417
1193.14907878129	41.2542839050293
1197.31897159294	40.6835975646973
1201.48670642321	42.2088165283203
1205.65228506735	40.7840270996094
1209.8157093187	52.5533180236816
1213.97698096867	64.3029251098633
1218.13610180673	44.1955718994141
1222.29307362048	78.6661758422852
1226.44789819554	109.747444152832
1230.60057731566	157.008926391602
1234.75111276268	214.834732055664
1238.89950631651	156.698715209961
1243.04575975517	50.9242057800293
1247.18987485477	23.6383876800537
1251.33185338951	3.23608207702637
1255.47169713173	57.2527236938477
1259.60940785183	138.674514770508
1263.74498731834	198.25569152832
1267.8784372979	206.554183959961
1272.00975955524	258.729644775391
1276.13895585325	236.130340576172
1280.26602795289	219.545989990234
1284.39097761326	145.333740234375
1288.5138065916	93.9438781738281
1292.63451664324	66.3020095825195
1296.75310952166	22.1626358032227
1300.86958697846	22.1807079315186
1304.9839507634	14.1736145019531
1309.09620262432	-2.18363237380981
1313.20634430725	67.3392791748047
1317.31437755633	23.4037990570068
1321.42030411386	56.1792182922363
1325.52412572028	132.593780517578
1329.62584411416	137.189483642578
1333.72546103224	162.247131347656
1337.82297820941	225.088317871094
1341.91839737871	257.206848144531
1346.01172027134	246.810241699219
1350.10294861666	237.044494628906
1354.19208414219	247.181930541992
1358.27912857361	217.917449951172
1362.36408363477	260.780334472656
1366.44695104771	337.959686279297
1370.52773253261	364.652801513672
1374.60642980785	281.265380859375
1378.68304458996	268.607513427734
1382.75757859366	239.342758178711
1386.83003353189	180.201431274414
1390.90041111571	178.755523681641
1394.96871305441	207.000045776367
1399.03494105545	116.70059967041
1403.09909682449	110.167465209961
1407.16118206538	156.322830200195
1411.22119848018	146.642852783203
1415.27914776912	87.3826446533203
1419.33503163066	32.3014602661133
1423.38885176144	-2.48363637924194
1427.44060985632	-39.7181739807129
1431.49030760837	-32.5004348754883
1435.53794670886	62.3769607543945
1439.58352884728	136.335098266602
1443.62705571133	166.786071777344
1447.66852898694	212.245193481445
1451.70795035824	143.054946899414
1455.74532150759	134.263793945312
1459.78064411561	138.769866943359
1463.81391986107	164.011520385742
1467.84515042104	218.16242980957
1471.8743374708	342.663635253906
1475.90148268385	433.415771484375
1479.92658773193	511.090759277344
1483.94965428505	557.394348144531
1487.97068401141	634.629760742188
1491.98967857749	576.255859375
1496.00663964803	521.117370605469
1500.02156888595	529.896057128906
1504.0344679525	503.129272460937
1508.04533850713	481.532348632812
1512.05418220758	478.118896484375
1516.0610007098	448.695587158203
1520.06579566804	401.952941894531
1524.06856873482	304.796081542969
1528.06932156089	256.935180664062
1532.06805579527	132.159454345703
1536.06477308528	30.3960075378418
1540.05947507649	4.70121335983276
1544.05216341273	-8.01736354827881
1548.04283973614	-49.9211006164551
1552.0315056871	-40.9678955078125
1556.0181629043	-74.5002288818359
1560.00281302469	-69.6433410644531
1563.98545768352	-33.6527976989746
1567.96609851434	54.4649887084961
1571.94473714894	102.715492248535
1575.92137521745	100.905815124512
1579.89601434828	96.265754699707
1583.86865616812	81.2041397094727
1587.83930230199	30.5333995819092
1591.80795437317	69.5703353881836
1595.77461400326	120.002670288086
1599.7392828122	192.994812011719
1603.70196241817	248.496139526367
1607.66265443771	278.278198242187
1611.62136048565	283.605163574219
1615.57808217516	239.330352783203
1619.53282111768	193.802963256836
1623.48557892301	159.263320922852
1627.43635719924	193.626724243164
1631.3851575528	262.989166259766
1635.33198158845	286.218933105469
1639.27683090926	319.291137695313
1643.21970711664	319.793182373047
1647.16061181033	350.582092285156
1651.09954658839	353.763214111328
1655.03651304725	387.492309570313
1658.97151278163	391.639862060547
1662.90454738463	307.742095947266
1666.83561844767	242.285598754883
1670.76472756052	218.750152587891
1674.6918763113	157.08642578125
1678.61706628649	125.890548706055
1682.54029907088	93.0414199829102
1686.46157624766	199.211929321289
1690.38089939835	228.155212402344
1694.29827010284	276.231384277344
1698.21368993936	261.819702148438
1702.12716048451	252.212738037109
1706.03868331325	182.729553222656
1709.94825999895	194.305908203125
1713.85589211327	258.117126464844
1717.76158122629	287.648376464844
1721.66532890646	248.732467651367
1725.56713672059	312.850067138672
1729.46700623388	293.239135742188
1733.36493900989	317.924194335937
1737.26093661058	309.538238525391
1741.15500059629	334.208465576172
1745.04713252571	325.253601074219
1748.93733395598	327.890563964844
1752.82560644257	396.712158203125
1756.71195153938	490.328582763672
1760.59637079867	508.154693603516
1764.47886577114	548.515014648438
1768.35943800584	536.472961425781
1772.23808905025	546.320434570313
1776.11482045025	598.493408203125
1779.98963375009	633.095031738281
1783.86253049246	660.917907714844
1787.73351221846	691.23095703125
1791.60258046758	722.855224609375
1795.46973677772	761.908935546875
1799.33498268522	829.317687988281
1803.19831972482	926.695739746094
1807.05974942965	997.255920410156
1810.91927333131	1096.6318359375
1814.7768929598	1156.10266113281
1818.63260984352	1150.58337402344
1822.48642550934	1092.50280761719
1826.33834148253	1010.45300292969
1830.1883592868	969.417175292969
1834.03648044427	924.112182617187
1837.88270647554	911.6572265625
1841.7270388996	851.434143066406
1845.5694792339	853.595336914062
1849.41002899433	908.970397949219
1853.24868969522	934.763732910156
1857.08546284933	927.910705566406
1860.9203499679	870.69189453125
1864.75335256059	805.544738769531
1868.58447213551	720.09423828125
1872.41371019923	631.641906738281
1876.24106825678	569.482788085937
1880.06654781164	543.310424804687
1883.89015036573	576.273803710937
1887.71187741947	632.8681640625
1891.53173047172	692.499328613281
1895.34971101979	712.355224609375
1899.16582055947	729.421203613281
1902.98006058503	727.108093261719
1906.79243258919	753.070129394531
1910.60293806315	876.765563964844
1914.41157849658	935.38232421875
1918.21835537764	996.296508789063
1922.02327019295	1035.48266601562
1925.8263244276	934.40478515625
1929.62751956521	853.189331054687
1933.42685708782	723.245178222656
1937.22433847602	732.615661621094
1941.01996520881	751.56201171875
1944.81373876377	768.076599121094
1948.6056606169	761.427612304687
1952.39573224272	746.4208984375
1956.18395511424	666.089965820312
1959.97033070299	696.208374023437
1963.75486047896	675.521423339844
1967.53754591065	597.966735839844
1971.31838846512	481.549163818359
1975.09738960783	396.264739990234
1978.87455080284	394.514801025391
1982.64987351268	379.404388427734
1986.42335919838	422.79150390625
1990.1950093195	528.129943847656
1993.9648253341	567.602661132812
1997.73280869879	499.583648681641
2001.49896086867	504.789154052734
2005.26328329734	474.203857421875
2009.02577743696	485.923614501953
2012.78644473821	465.687530517578
2016.54528665026	612.2041015625
2020.30230462085	675.6806640625
2024.05750009623	701.873291015625
2027.81087452118	718.756469726563
2031.562429339	768.804748535156
2035.31216599156	795.327209472656
2039.06008591923	836.967712402344
2042.80619056096	885.51416015625
2046.5504813542	900.552978515625
2050.29295973495	834.226806640625
2054.03362713777	743.453125
2057.77248499576	754.167541503906
2061.50953474056	774.428588867187
2065.24477780237	824.320983886719
2068.97821560994	835.422485351562
2072.70984959056	774.002807617187
2076.43968117008	620.038391113281
2080.16771177293	471.10205078125
2083.89394282207	414.510375976562
2087.61837573904	372.898529052734
2091.34101194392	275.008392333984
2095.06185285538	290.832916259766
2098.78089989063	325.560302734375
2102.49815446548	319.227142333984
2106.21361799427	362.474548339844
2109.92729188995	367.069213867188
2113.63917756402	370.698638916016
2117.34927642657	330.385864257812
2121.05758988624	341.225372314453
2124.76411935027	344.158325195313
2128.4688662245	381.815948486328
2132.1718319133	461.676666259766
2135.87301781967	551.689636230469
2139.57242534517	611.748779296875
2143.27005588997	585.10888671875
2146.96591085279	588.655883789063
2150.65999163099	559.250854492188
2154.3522996205	562.025695800781
2158.04283621584	660.704895019531
2161.73160281012	691.259216308594
2165.41860079506	716.198852539063
2169.103831561	700.949035644531
2172.78729649684	688.17578125
2176.46899699011	645.596313476563
2180.14893442694	496.156280517578
2183.82711019208	403.907348632812
2187.50352566885	391.031188964844
2191.17818223922	347.382476806641
2194.85108128375	351.982025146484
2198.52222418163	337.505554199219
2202.19161231065	323.250244140625
2205.85924704723	244.256744384766
2209.5251297664	186.983520507813
2213.18926184181	206.379638671875
2216.85164464574	282.329406738281
2220.5122795491	298.529327392578
2224.17116792141	361.586120605469
2227.82831113082	394.526641845703
2231.48371054413	372.815887451172
2235.13736752673	327.679962158203
2238.78928344269	396.4404296875
2242.43945965469	497.301361083984
2246.08789752404	588.577575683594
2249.7345984107	623.067504882813
2253.37956367328	659.609069824219
2257.022794669	639.552001953125
2260.66429275375	560.033386230469
2264.30405928205	500.162414550781
2267.94209560708	416.102264404297
2271.57840308066	384.033752441406
2275.21298305326	448.900360107422
2278.845836874	463.817138671875
2282.47696589064	529.701721191406
2286.10637144964	504.030456542969
2289.73405489606	422.198272705078
2293.36001757366	364.868133544922
2296.98426082484	347.313842773438
2300.60678599067	311.973968505859
2304.22759441086	285.334899902344
2307.84668742382	254.863540649414
2311.46406636661	286.382598876953
2315.07973257496	260.282196044922
2318.69368738326	253.228179931641
2322.30593212458	242.638305664062
2325.91646813067	202.866241455078
2329.52529673195	149.428680419922
2333.1324192575	173.680160522461
2336.7378370351	152.867248535156
2340.3415513912	159.075942993164
2343.94356365093	153.161499023438
2347.54387513812	189.070419311523
2351.14248717525	167.642669677734
2354.73940108352	151.189010620117
2358.3346181828	142.932312011719
2361.92813979165	123.33723449707
2365.51996722732	102.873657226562
2369.11010180577	129.651489257812
2372.69854484165	161.976547241211
2376.28529764827	215.490234375
2379.87036153768	238.455032348633
2383.45373782062	263.427276611328
2387.03542780651	185.480499267578
2390.6154328035	99.2575454711914
2394.19375411842	4.50428915023804
2397.77039305683	-63.4394912719727
2401.34535092297	-25.6375179290771
2404.9186290198	18.1058044433594
2408.49022864901	54.7094383239746
2412.06015111097	108.006324768066
2415.62839770478	96.1165390014648
2419.19496972826	71.994010925293
2422.75986847794	35.0481491088867
2426.32309524905	32.1212921142578
2429.88465133557	20.3871746063232
2433.44453803019	-1.49288237094879
2437.00275662432	5.76097106933594
2440.5593084081	18.0243110656738
2444.11419467038	-39.6545791625977
2447.66741669876	-23.3630542755127
2451.21897577956	-13.1349315643311
2454.76887319782	61.8151931762695
2458.31711023733	208.7890625
2461.86368818061	324.847015380859
2465.4086083089	350.282653808594
2468.9518719022	291.714965820313
2472.49348023922	187.382568359375
2476.03343459744	136.502258300781
2479.57173625306	118.534713745117
2483.10838648105	211.390914916992
2486.64338655508	240.977203369141
2490.17673774761	265.364593505859
2493.70844132983	244.405868530273
2497.23849857166	194.653915405273
2500.76691074182	106.24893951416
2504.29367910772	22.9169120788574
2507.81880493558	73.9207763671875
2511.34228949035	107.184349060059
2514.86413403572	69.9733276367187
2518.38433983417	37.2393455505371
2521.90290814693	1.20937848091125
2525.41984023398	-56.4368019104004
2528.93513735408	-60.6360397338867
2532.44880076473	5.42919683456421
2535.96083172223	32.0080871582031
2539.47123148162	5.83554553985596
2542.98000129671	1.17332148551941
2546.4871424201	41.5486030578613
2549.99265610315	55.0181312561035
2553.49654359599	46.4511756896973
2556.99880614753	67.677864074707
2560.49944500545	17.2234725952148
2563.99846141621	-32.6198844909668
2567.49585662507	-38.0681915283203
2570.99163187603	-39.8280487060547
2574.48578841191	-32.744499206543
2577.97832747431	-9.16072940826416
2581.46925030358	96.7755966186523
2584.9585581389	128.574508666992
2588.4462522182	147.95947265625
2591.93233377823	129.008575439453
2595.41680405453	47.223388671875
2598.89966428142	-25.1280975341797
2602.38091569201	-28.8620052337646
2605.86055951821	16.1174697875977
2609.33859699074	51.1501998901367
2612.8150293391	16.9252815246582
2616.28985779161	49.6388778686523
2619.76308357537	54.7439041137695
2623.2347079163	91.3437728881836
2626.7047320391	128.710998535156
2630.17315716731	99.8068695068359
2633.63998452326	60.3513641357422
2637.10521532808	-18.4467620849609
2640.56885080172	-72.877571105957
2644.03089216295	-79.9498825073242
2647.49134062933	4.30731868743897
2650.95019741725	119.119590759277
2654.40746374192	119.854248046875
2657.86314081736	61.9167633056641
2661.31722985641	10.778281211853
2664.76973207071	-71.2008514404297
2668.22064867077	-60.0182495117187
2671.66998086587	-43.2734375
2675.11772986416	16.0775241851807
2678.56389687257	69.2440185546875
2682.0084830969	97.6704864501953
2685.45148974175	143.584457397461
2688.89291801056	134.766967773438
2692.33276910561	138.887802124023
2695.77104422799	132.834182739258
2699.20774457764	120.269866943359
2702.64287135334	112.395034790039
2706.07642575271	60.4010200500488
2709.50840897218	-11.5978012084961
2712.93882220705	-69.6967544555664
2716.36766665144	-85.0737075805664
2719.79494349834	-5.26617860794067
2723.22065393955	69.1700210571289
2726.64479916574	101.280746459961
2730.06738036641	103.227416992187
2733.48839872993	80.349983215332
2736.9078554435	-7.61181449890137
2740.32575169317	-103.504348754883
2743.74208866386	-72.5761947631836
2747.15686753934	7.18210983276367
2750.5700895022	48.5881156921387
2753.98175573394	64.2897567749023
2757.39186741489	89.3395156860352
2760.80042572423	61.5503768920898
2764.20743184002	73.161491394043
2767.61288693917	62.3242416381836
2771.01679219746	130.934020996094
2774.41914878952	147.528305053711
2777.81995788888	125.39623260498
2781.21922066789	69.7121276855469
2784.61693829781	82.7622222900391
2788.01311194874	99.3815155029297
2791.40774278968	112.778282165527
2794.80083198848	105.547874450684
2798.19238071187	105.088043212891
2801.58239012545	81.5166168212891
2804.97086139371	81.5207977294922
2808.35779568002	112.692230224609
2811.7431941466	127.425727844238
2815.12705795459	45.6848411560059
2818.50938826399	26.9681816101074
2821.89018623367	-7.96382904052734
2825.26945302142	25.3933277130127
2828.6471897839	12.6507139205933
2832.02339767663	5.93421745300293
2835.39807785406	11.0356254577637
2838.77123146953	18.3315200805664
2842.14285967522	70.2911911010742
2845.51296362225	147.819900512695
2848.88154446063	85.4546508789063
2852.24860333926	30.6297569274902
2855.61414140591	-11.2904596328735
2858.97815980729	-12.4320831298828
2862.34065968899	-11.4031896591187
2865.70164219549	63.7385063171387
2869.06110847017	134.659118652344
2872.41905965536	130.451019287109
2875.77549689224	69.0311279296875
2879.13042132091	84.6636199951172
2882.48383408039	83.7502212524414
2885.8357363086	91.6734237670898
2889.18612914236	116.261558532715
2892.53501371743	136.051559448242
2895.88239116844	146.846862792969
2899.22826262897	85.7119064331055
2902.57262923151	118.873016357422
2905.91549210743	176.76985168457
2909.25685238707	144.56217956543
2912.59671119965	131.885543823242
2915.93506967333	118.560501098633
2919.27192893517	124.965042114258
2922.60729011118	79.1387557983398
2925.94115432626	-18.4661235809326
2929.27352270428	8.56918716430664
2932.60439636799	-15.806510925293
2935.93377643911	-10.1709451675415
2939.26166403824	57.7580909729004
2942.58806028495	100.502563476562
2945.91296629773	59.2898445129395
2949.236383194	6.02576065063477
2952.55831209011	34.3813705444336
2955.87875410135	103.273956298828
2959.19771034194	84.6750793457031
2962.51518192504	70.4112701416016
2965.83116996277	32.824104309082
2969.14567556617	13.9942493438721
2972.4586998452	-0.591858327388763
2975.77024390879	90.0974197387695
2979.08030886483	98.6880111694336
2982.38889582011	143.870376586914
2985.6960058804	188.883193969727
2989.00164015041	171.999313354492
2992.30579973379	147.538482666016
2995.60848573314	152.613357543945
2998.90969925004	102.047523498535
3002.20944138498	96.5468978881836
3005.50771323741	79.9173355102539
3008.80451590578	96.2859878540039
3012.09985048743	63.7268295288086
3015.39371807872	71.6433258056641
3018.68611977492	90.0749359130859
3021.97705667028	119.928825378418
3025.26652985802	67.9575271606445
3028.55454043031	37.2789649963379
3031.84108947828	88.1526794433594
3035.12617809202	110.797698974609
3038.40980736061	131.131408691406
3041.69197837208	153.226211547852
3044.97269221343	175.051040649414
3048.25194997061	188.514923095703
3051.52975272859	166.510803222656
3054.80610157127	252.25959777832
3058.08099758153	270.997924804687
3061.35444184123	228.818054199219
3064.62643543121	213.007400512695
3067.89697943127	173.861343383789
3071.16607492021	156.506454467773
3074.4337229758	170.616714477539
3077.69992467477	179.863098144531
3080.96468109287	204.435363769531
3084.22799330479	187.810394287109
3087.48986238424	165.461669921875
3090.7502894039	139.343246459961
3094.00927543542	145.960433959961
3097.26682154946	120.739860534668
3100.52292881567	86.499397277832
3103.77759830267	95.8090286254883
3107.03083107809	63.3630867004394
3110.28262820854	38.6997261047363
3113.53299075963	-26.3046131134033
3116.78191979594	-31.3548412322998
3120.0294163811	-15.0587110519409
3123.27548157768	30.6207408905029
3126.52011644727	70.2731628417969
3129.76332205046	59.7932319641113
3133.00509944684	-26.1487617492676
3136.24544969501	-34.2002601623535
3139.48437385256	-46.4227867126465
3142.72187297607	-23.4038963317871
3145.95794812115	-9.50045108795166
3149.19260034241	-7.8128457069397
3152.42583069346	88.5355834960937
3155.65764022693	100.234169006348
3158.88802999443	144.13069152832
3162.11700104662	126.893257141113
3165.34455443314	81.8876495361328
3168.57069120267	63.0228691101074
3171.79541240288	135.471374511719
3175.01871908046	146.917526245117
3178.24061228112	250.39909362793
3181.46109304959	229.711349487305
3184.68016242962	217.778472900391
3187.89782146397	125.429092407227
3191.11407119443	111.606063842773
3194.3289126618	23.4214706420898
3197.54234690591	-3.72721457481384
3200.75437496562	7.86745452880859
3203.96499787881	12.0584630966187
3207.17421668238	-26.0043067932129
3210.38203241227	3.35467100143433
3213.58844610343	20.2580070495605
3216.79345878985	15.7802104949951
3219.99707150457	-8.25692939758301
3223.19928527962	1.95038402080536
3226.4001011461	-8.62231063842773
3229.59952013413	17.8409900665283
3232.79754327286	17.688497543335
3235.99417159048	-2.90686511993408
3239.18940611423	-24.0990600585938
3242.38324787036	-18.47314453125
3245.57569788419	8.12151718139648
3248.76675718006	64.6403198242188
3251.95642678137	78.6428527832031
3255.14470771053	32.5580902099609
3258.33160098903	-18.8157844543457
3261.51710763741	-20.0134048461914
3264.70122867519	-28.7499866485596
3267.88396512103	5.23823976516724
3271.06531799257	13.5307521820068
3274.24528830652	76.1340942382813
3277.42387707865	72.0945281982422
3280.60108532377	44.1891098022461
3283.77691405576	21.7936134338379
3286.95136428751	34.6977996826172
3290.12443703102	113.978332519531
3293.29613329732	126.193138122559
3296.46645409648	149.712783813477
3299.63540043766	69.0479354858398
3302.80297332907	-60.965705871582
3305.96917377796	-94.7433547973633
3309.13400279066	-46.0019683837891
3312.29746137257	63.0231781005859
3315.45955052813	136.834609985352
3318.62027126086	180.878890991211
3321.77962457334	214.89599609375
3324.93761146722	208.624114990234
3328.09423294322	189.881484985352
3331.24949000112	138.392059326172
3334.40338363977	137.908126831055
3337.55591485711	142.532196044922
3340.70708465013	143.099029541016
3343.85689401489	237.801834106445
3347.00534394655	247.955535888672
3350.15243543932	227.176910400391
3353.29816948649	187.876541137695
3356.44254708045	196.995101928711
3359.58556921263	202.382553100586
3362.72723687358	168.293716430664
3365.86755105288	200.074462890625
3369.00651273926	193.513977050781
3372.14412292047	160.848724365234
3375.28038258336	178.292282104492
3378.4152927139	180.259872436523
3381.54885429708	202.130722045898
3384.68106831704	140.600448608398
3387.81193575697	92.534538269043
3390.94145759916	99.8660125732422
3394.069634825	53.216796875
3397.19646841494	40.5515327453613
3400.32195934856	17.1631355285645
3403.4461086045	-2.5337963104248
3406.56891716051	-0.481121242046356
3409.69038599344	0.649037718772888
3412.81051607922	68.204460144043
3415.92930839288	76.4507141113281
3419.04676390857	68.9898223876953
3422.16288359951	64.4266738891602
3425.27766843803	76.007453918457
3428.39111939556	89.1809387207031
3431.50323744263	117.067092895508
3434.61402354889	111.65013885498
3437.72347868307	132.050750732422
3440.83160381303	132.04817199707
3443.93839990569	104.696380615234
3447.04386792714	74.5414505004883
3450.14800884253	58.1464576721191
3453.25082361613	53.3662223815918
3456.35231321133	91.4200592041016
3459.45247859063	91.9203414916992
3462.55132071564	76.8627777099609
3465.64884054707	36.1114959716797
3468.74503904475	15.8989419937134
3471.83991716764	-0.381217807531357
3474.9334758738	7.93334722518921
3478.02571612042	32.0152397155762
3481.11663886378	-21.0962467193604
3484.20624505931	-41.966796875
3487.29453566155	-17.2549228668213
3490.38151162415	-5.8987603187561
3493.4671738999	7.98543691635132
3496.5515234407	55.2078971862793
3499.63456119757	61.5477523803711
3502.71628812067	23.2690181732178
3505.79670515927	0.186721250414848
3508.87581326179	8.59671497344971
3511.95361337574	-10.2848453521729
3515.03010644779	-25.3625946044922
3518.10529342373	-12.7957906723022
3521.17917524849	-36.2681579589844
3524.2517528661	-12.9822225570679
3527.32302721976	49.6009292602539
3530.39299925179	100.555694580078
3533.46166990363	81.6263198852539
3536.52904011587	78.0137710571289
3539.59511082825	66.2173309326172
3542.65988297962	13.5196361541748
3545.72335750798	-15.7285938262939
3548.78553535046	16.6906185150146
3551.84641744335	30.4176502227783
3554.90600472207	66.6753540039063
3557.96429812119	67.6476974487305
3561.0212985744	74.1435394287109
3564.07700701456	33.5419578552246
3567.13142437366	-31.9375076293945
3570.18455158284	27.7406444549561
3573.23638957239	41.221321105957
3576.28693927174	48.04541015625
3579.33620160949	53.7588081359863
3582.38417751335	43.318531036377
3585.43086791023	44.8004570007324
3588.47627372614	37.0398597717285
3591.52039588629	13.5536727905273
3594.56323531501	40.837776184082
3597.6047929358	77.3077621459961
3600.64506967132	116.258613586426
3603.68406644336	128.270614624023
3606.7217841729	68.3814926147461
3609.75822378007	41.4240036010742
3612.79338618413	17.8120174407959
3615.82727230354	10.9982080459595
3618.8598830559	39.7866249084473
3621.89121935797	50.2650680541992
3624.92128212568	57.503101348877
3627.95007227414	76.854362487793
3630.97759071758	102.575126647949
3634.00383836944	115.151489257813
3637.02881614231	123.919334411621
3640.05252494792	77.315185546875
3643.07496569723	67.1097793579102
3646.09613930032	41.927490234375
3649.11604666644	34.9544258117676
3652.13468870404	2.84970355033874
3655.15206632074	27.5265483856201
3658.1681804233	16.1267280578613
3661.18303191767	75.6866760253906
3664.196621709	63.8368644714355
3667.20895070157	58.8259162902832
3670.22001979889	14.9176597595215
3673.22982990359	69.9249114990234
3676.23838191752	97.5722274780273
3679.2456767417	114.116859436035
3682.25171527633	145.789855957031
3685.25649842076	137.889083862305
3688.26002707358	84.6152572631836
3691.26230213252	64.2099761962891
3694.2633244945	80.8293762207031
3697.26309505565	53.5396347045898
3700.26161471124	21.4653663635254
3703.25888435578	17.7377624511719
3706.25490488291	2.91381692886353
3709.24967718551	-57.1271934509277
3712.24320215563	-16.3189506530762
3715.2354806845	4.80846214294434
3718.22651366254	1.88750147819519
3721.21630197938	25.8407726287842
3724.20484652384	55.7883453369141
3727.1921481839	63.7870483398438
3730.17820784679	81.0029525756836
3733.1630263989	94.6505737304687
3736.14660472581	98.6745681762695
3739.12894371231	14.5499629974365
3742.11004424241	-59.0502014160156
3745.08990719926	-38.6454811096191
3748.06853346528	-18.5196132659912
3751.04592392203	18.4127922058105
3754.02207945033	29.1619510650635
3756.99700093014	34.5566062927246
3759.97068924066	2.54675149917603
3762.9431452603	-52.3646659851074
3765.91436986665	-88.1955184936523
3768.88436393653	-97.1179656982422
