## Supplementary material for "NON-AVIAN DINOSAUR EGGSHELL CALCITE CONTAINS ANCIENT, ENDOGENOUS AMINO ACIDS": Raw Data: Titanosaur A_internal white region_spectrum from map_5 s_100 uW_CRR_subBG_SG.txt

-115.178429090098	1.54896926879883
-110.298194773004	-1.10791122913361
-105.420732457271	-2.48645710945129
-100.546039659017	-1.48393976688385
-95.6741138972975	0.642720878124237
-90.8049526940304	1.20950675010681
-85.9385535740439	2.07959866523743
-81.0749140650478	0.628837108612061
-76.2140316976329	-1.59022521972656
-71.3559040052714	-1.34573662281036
-66.5005285243023	-0.733126997947693
-61.6479027939495	0.23152768611908
-56.7980243562997	0.820816099643707
-51.950890756274	-0.193065419793129
-47.1064995416891	0.220560520887375
-42.2648482632067	-0.679352462291718
-37.4259344743077	-0.0311777498573065
-32.5897557313619	0.542132139205933
-27.7563095935438	3.90467572212219
-22.9255936228801	4.13130378723145
-18.0976053842423	1.45291650295258
-13.2723424452961	-1.71943175792694
-8.44980237657001	-3.61210536956787
-3.62998275138307	-2.26171374320984
1.18711885410812	2.92991781234741
6.00150486095663	7.40812110900879
10.8131776873925	7.60022735595703
15.622139748848	3.06693243980408
20.4283934579435	-1.27353096008301
25.2319412245306	-3.31146240234375
30.0327854556417	-3.13942813873291
34.8309285555442	0.801081657409668
39.6263729257007	3.09005546569824
44.4191209648197	-6.19929504394531
49.2091750688087	-7.2738037109375
53.9965376308319	-3.27352070808411
58.7812110412597	2.60201954841614
63.5631976877121	8.56640625
68.3424999550552	27.6129875183105
73.1191202253976	-41.6069068908691
77.8930608780793	-0.968146026134491
82.6643242897226	64.6092071533203
87.432912834196	96.1598968505859
92.1988288826178	96.0532379150391
96.9620748033703	110.517486572266
101.722652962133	107.896636962891
106.480565721831	109.715660095215
111.23581544268	86.6067962646484
115.988404482167	121.786750793457
120.73833519507	49.5510940551758
125.485609933461	50.2865867614746
130.230231046695	145.773468017578
134.972200881431	215.495391845703
139.711521781606	221.95866394043
144.448196088517	129.942840576172
149.182226140714	6.60386943817139
153.913614274064	-35.6648063659668
158.642362821793	-33.336727142334
163.368474114417	21.7398986816406
168.09195047976	40.7351493835449
172.812794243011	1.29869437217712
177.531007726662	-23.7666454315186
182.246593250562	-56.9987258911133
186.959553131874	-5.81466388702393
191.669889685138	8.68319797515869
196.377605222209	76.1137008666992
201.08270205231	77.822265625
205.785182482032	0.232636585831642
210.485048815284	10.9307355880737
215.182303353376	70.1212921142578
219.876948394973	50.4331130981445
224.568986236103	49.2978553771973
229.258419170164	41.5459976196289
233.945249487962	-6.61545848846436
238.629479477651	-57.7206878662109
243.31111142478	-24.4764194488525
247.990147612298	20.7113761901855
252.666590320532	-4.30018663406372
257.340441827211	-23.3725509643555
262.011704407472	30.1830940246582
266.680380333852	-0.269845277070999
271.346471876284	-5.55064535140991
276.009981302122	46.6098442077637
280.670910876146	41.1307678222656
285.329262860538	71.1353988647461
289.985039514904	205.540908813477
294.638243096288	286.083679199219
299.288875859158	295.177185058594
303.936940055413	296.742828369141
308.582437934398	288.480895996094
313.225371742879	203.136871337891
317.865743725095	154.114242553711
322.503556122716	184.599151611328
327.138811174857	186.763580322266
331.771511118113	184.82633972168
336.401658186518	202.259613037109
341.029254611585	152.880493164062
345.654302622268	89.6191329956055
350.276804445009	16.4592552185059
354.896762303739	0.351639807224274
359.514178419846	73.5084686279297
364.129055012196	86.7125625610352
368.741394297154	171.419540405273
373.351198488559	207.853897094727
377.958469797759	261.440490722656
382.563210433578	313.739074707031
387.165422602357	312.919128417969
391.765108507942	348.651763916016
396.362270351645	351.561065673828
400.956910332348	240.494674682617
405.549030646409	226.833404541016
410.138633487702	130.933670043945
414.725721047635	56.5699615478516
419.310295515134	36.6515007019043
423.892359076657	4.07994604110718
428.471913916186	2.84984159469604
433.048962215245	39.3110771179199
437.623506152882	13.9266109466553
442.195547905711	50.7984962463379
446.765089647874	57.6147994995117
451.332133551045	89.5872421264648
455.896681784488	149.949249267578
460.458736515011	181.32746887207
465.018299906955	262.842651367187
469.575374122247	316.8583984375
474.129961320385	258.649536132813
478.682063658416	247.040954589844
483.231683290967	234.955215454102
487.778822370259	219.42724609375
492.323483046071	211.223449707031
496.865667465765	161.932586669922
501.405377774303	132.671875
505.942616114244	39.0747222900391
510.477384625705	15.8791999816895
515.009685446435	25.5392036437988
519.539520711765	59.9503936767578
524.066892554645	98.9178695678711
528.591803105606	188.206848144531
533.114254492808	211.120819091797
537.634248842031	177.164215087891
542.15178827666	129.182510375977
546.666874917701	68.6504745483398
551.179510883787	-19.9026870727539
555.689698291175	44.2956733703613
560.197439253759	140.329849243164
564.70273588306	134.015213012695
569.205590288242	114.474906921387
573.706004576106	110.977012634277
578.203980851093	90.6643142700195
582.699521215305	3.42457842826843
587.19262776848	21.3084526062012
591.683302608009	82.3705368041992
596.171547828948	89.7528457641602
600.657365524024	63.1959571838379
605.1407577836	119.461639404297
609.621726695728	147.836761474609
614.100274346125	199.838684082031
618.576402818177	246.846115112305
623.050114192956	274.818267822266
627.521410549187	243.011108398438
631.990293963328	171.997467041016
636.456766509476	122.778884887695
640.920830259453	151.098373413086
645.382487282739	216.577224731445
649.841739646537	233.033996582031
654.29858941575	260.826690673828
658.753038652962	272.877044677734
663.205089418483	248.935897827148
667.654743770327	207.875030517578
672.102003764216	221.01530456543
676.546871453593	206.662506103516
680.98934888962	292.242706298828
685.429438121173	341.281799316406
689.86714119486	442.351928710937
694.302460155024	463.201690673828
698.735397043711	402.091857910156
703.165953900749	307.416351318359
707.594132763661	166.869110107422
712.019935667733	125.462951660156
716.443364645987	174.825103759766
720.864421729206	123.672218322754
725.283108945889	68.7191848754883
729.699428322325	-2.08615684509277
734.113381882558	-11.3328800201416
738.524971648367	-32.4595146179199
742.934199639316	-11.0658693313599
747.34106787272	43.3136672973633
751.745578363676	101.960350036621
756.147733125035	151.057174682617
760.547534167454	180.052520751953
764.944983499347	136.937362670898
769.340083126899	5.27776050567627
773.732835054106	-29.5783061981201
778.123241282741	130.242370605469
782.511303812364	249.127670288086
786.897024640333	317.063812255859
791.280405761798	284.977416992187
795.661449169718	193.073028564453
800.040156854844	91.1145782470703
804.416530805742	29.026195526123
808.790573008788	22.934476852417
813.162285448161	41.6394157409668
817.531670105862	3.99587464332581
821.898728961718	17.6301460266113
826.263463993357	58.6068344116211
830.625877176251	21.2755489349365
834.985970483693	98.6353759765625
839.343745886792	147.529342651367
843.699205354515	199.753051757813
848.052350853654	256.076629638672
852.403184348834	287.897583007813
856.751707802534	352.712768554687
861.097923175068	456.460632324219
865.441832424604	429.747589111328
869.783437507165	402.0947265625
874.122740376632	275.255523681641
878.459742984709	269.385894775391
882.794447281005	312.73486328125
887.126855212977	349.741149902344
891.456968725932	371.841949462891
895.784789763067	292.925842285156
900.110320265445	117.429473876953
904.433562171998	62.9381408691406
908.754517419529	-13.7322244644165
913.073187942751	-15.4131355285645
917.389575674231	-1.51559829711914
921.70368254443	34.4168853759766
926.015510481713	96.5259017944336
930.325061412324	168.50537109375
934.632337260402	226.740524291992
938.937339947985	236.713104248047
943.240071395023	232.807540893555
947.54053351935	297.786468505859
951.838728236722	453.135559082031
956.13465746081	598.091857910156
960.428323103173	682.449157714844
964.719727073305	689.527160644531
969.008871278627	630.1787109375
973.295757624459	520.657592773438
977.580388014048	463.460266113281
981.862764348589	458.963897705078
986.142888527189	467.187255859375
990.420762446876	399.318298339844
994.696388002652	393.599517822266
998.969767087408	327.479766845703
1003.24090159202	176.980285644531
1007.50979340529	107.263931274414
1011.77644441395	81.3205261230469
1016.04085650271	78.9631729125977
1020.30303155422	48.398006439209
1024.56297144908	39.7533264160156
1028.82067806587	33.3828392028809
1033.07615328108	45.6858406066895
1037.32939896922	144.947692871094
1041.58041700274	295.783050537109
1045.82920925207	274.52734375
1050.07577758559	270.292114257813
1054.32012386968	218.616958618164
1058.56224996868	248.559020996094
1062.80215774492	286.223236083984
1067.0398490587	353.766326904297
1071.27532576833	355.958679199219
1075.50858973008	319.548248291016
1079.73964279823	338.234191894531
1083.96848682504	428.737609863281
1088.19512366079	488.632995605469
1092.41955515373	501.069885253906
1096.64178315013	484.108093261719
1100.86180949426	405.972198486328
1105.0796360284	370.989227294922
1109.29526459285	418.835296630859
1113.50869702587	405.413970947266
1117.71993516383	325.205505371094
1121.92898084102	159.566757202148
1126.13583588982	20.4493160247803
1130.34050214061	-53.7312049865723
1134.54298142178	-48.5095138549805
1138.74327555977	55.3088455200195
1142.94138637905	129.549346923828
1147.13731570213	125.891448974609
1151.33106534952	98.4280548095703
1155.52263713982	-9.64408683776855
1159.71203288964	-18.3933410644531
1163.89925441365	-34.3676147460937
1168.08430352454	68.1114501953125
1172.26718203311	67.29541015625
1176.44789174814	88.3808517456055
1180.62643447652	-1.17355859279633
1184.80281202316	-42.6431312561035
1188.97702619107	-68.6202926635742
1193.14907878129	56.5515899658203
1197.31897159294	176.139419555664
1201.48670642321	314.858276367188
1205.65228506735	335.167327880859
1209.8157093187	321.683258056641
1213.97698096867	213.320556640625
1218.13610180673	186.339263916016
1222.29307362048	192.304473876953
1226.44789819554	239.589859008789
1230.60057731566	308.0517578125
1234.75111276268	330.050415039063
1238.89950631651	316.820434570313
1243.04575975517	270.988189697266
1247.18987485477	294.669158935547
1251.33185338951	347.990814208984
1255.47169713173	424.414459228516
1259.60940785183	395.187286376953
1263.74498731834	330.337036132812
1267.8784372979	173.286148071289
1272.00975955524	146.158050537109
1276.13895585325	119.38597869873
1280.26602795289	179.742538452148
1284.39097761326	194.009658813477
1288.5138065916	125.027755737305
1292.63451664324	50.4396438598633
1296.75310952166	-0.761884033679962
1300.86958697846	-28.4913463592529
1304.9839507634	21.0438785552979
1309.09620262432	28.1182594299316
1313.20634430725	51.5787963867188
1317.31437755633	73.3422164916992
1321.42030411386	81.6907806396484
1325.52412572028	109.213821411133
1329.62584411416	170.017868041992
1333.72546103224	216.870941162109
1337.82297820941	308.293426513672
1341.91839737871	308.226379394531
1346.01172027134	320.995849609375
1350.10294861666	318.806823730469
1354.19208414219	374.080627441406
1358.27912857361	426.739624023438
1362.36408363477	497.702789306641
1366.44695104771	509.584442138672
1370.52773253261	523.368469238281
1374.60642980785	449.20654296875
1378.68304458996	431.469604492188
1382.75757859366	422.809020996094
1386.83003353189	435.537872314453
1390.90041111571	391.858612060547
1394.96871305441	338.96630859375
1399.03494105545	245.623413085938
1403.09909682449	155.21989440918
1407.16118206538	84.3080291748047
1411.22119848018	54.4139785766602
1415.27914776912	22.9878082275391
1419.33503163066	-28.51513671875
1423.38885176144	-26.2568988800049
1427.44060985632	28.3734683990479
1431.49030760837	115.838310241699
1435.53794670886	215.622680664062
1439.58352884728	316.338500976562
1443.62705571133	312.438903808594
1447.66852898694	356.088348388672
1451.70795035824	458.799224853516
1455.74532150759	506.958129882812
1459.78064411561	616.926391601562
1463.81391986107	746.114013671875
1467.84515042104	905.404846191406
1471.8743374708	1054.517578125
1475.90148268385	1113.70690917969
1479.92658773193	1152.98962402344
1483.94965428505	1089.50329589844
1487.97068401141	1119.107421875
1491.98967857749	1235.84155273438
1496.00663964803	1303.8564453125
1500.02156888595	1332.07019042969
1504.0344679525	1280.97595214844
1508.04533850713	1168.34020996094
1512.05418220758	1130.85913085938
1516.0610007098	1063.41516113281
1520.06579566804	1017.40008544922
1524.06856873482	933.902221679688
1528.06932156089	813.150390625
1532.06805579527	694.121643066406
1536.06477308528	666.116577148438
1540.05947507649	711.579833984375
1544.05216341273	844.687133789063
1548.04283973614	915.865966796875
1552.0315056871	936.506530761719
1556.0181629043	885.644470214844
1560.00281302469	924.757141113281
1563.98545768352	1009.96661376953
1567.96609851434	1152.16833496094
1571.94473714894	1332.26354980469
1575.92137521745	1451.66052246094
1579.89601434828	1449.80847167969
1583.86865616812	1555.41162109375
1587.83930230199	1646.31323242187
1591.80795437317	1726.798828125
1595.77461400326	1744.23901367187
1599.7392828122	1851.06909179687
1603.70196241817	1832.76220703125
1607.66265443771	1727.96545410156
1611.62136048565	1671.34362792969
1615.57808217516	1726.4716796875
1619.53282111768	1659.046875
1623.48557892301	1690.71594238281
1627.43635719924	1740.25622558594
1631.3851575528	1736.7431640625
1635.33198158845	1625.18957519531
1639.27683090926	1548.06311035156
1643.21970711664	1472.97534179687
1647.16061181033	1364.375
1651.09954658839	1317.61987304688
1655.03651304725	1283.99475097656
1658.97151278163	1255.63439941406
1662.90454738463	1144.91088867188
1666.83561844767	1115.37683105469
1670.76472756052	1063.27136230469
1674.6918763113	1090.65075683594
1678.61706628649	1144.42687988281
1682.54029907088	1241.51245117188
1686.46157624766	1332.26806640625
1690.38089939835	1473.61840820313
1694.29827010284	1507.99096679687
1698.21368993936	1551.35144042969
1702.12716048451	1504.61853027344
1706.03868331325	1459.40222167969
1709.94825999895	1416.46459960938
1713.85589211327	1377.05993652344
1717.76158122629	1381.06652832031
1721.66532890646	1310.16027832031
1725.56713672059	1327.669921875
1729.46700623388	1359.87316894531
1733.36493900989	1346.53381347656
1737.26093661058	1357.01721191406
1741.15500059629	1383.13830566406
1745.04713252571	1361.07141113281
1748.93733395598	1361.46520996094
1752.82560644257	1324.28820800781
1756.71195153938	1381.966796875
1760.59637079867	1370.76208496094
1764.47886577114	1352.6201171875
1768.35943800584	1429.20556640625
1772.23808905025	1510.74731445313
1776.11482045025	1672.513671875
1779.98963375009	1754.63354492187
1783.86253049246	1797.18103027344
1787.73351221846	1814.470703125
1791.60258046758	1820.06762695313
1795.46973677772	1899.86499023438
1799.33498268522	2018.56103515625
1803.19831972482	2192.7392578125
1807.05974942965	2312.30712890625
1810.91927333131	2353.96557617187
1814.7768929598	2425.4892578125
1818.63260984352	2474.9296875
1822.48642550934	2510.783203125
1826.33834148253	2523.28344726562
1830.1883592868	2449.63500976562
1834.03648044427	2379.48999023438
1837.88270647554	2238.45703125
1841.7270388996	2147.35107421875
1845.5694792339	2072.26171875
1849.41002899433	1999.13098144531
1853.24868969522	1840.76550292969
1857.08546284933	1741.64538574219
1860.9203499679	1691.15625
1864.75335256059	1713.72973632813
1868.58447213551	1705.76196289062
1872.41371019923	1606.57885742187
1876.24106825678	1501.56555175781
1880.06654781164	1367.65124511719
1883.89015036573	1346.23168945312
1887.71187741947	1466.99621582031
1891.53173047172	1516.33532714844
1895.34971101979	1541.18969726562
1899.16582055947	1540.67053222656
1902.98006058503	1516.37512207031
1906.79243258919	1553.51574707031
1910.60293806315	1710.83752441406
1914.41157849658	1893.85852050781
1918.21835537764	2017.77160644531
1922.02327019295	2106.96850585938
1925.8263244276	2169.96459960938
1929.62751956521	2208.27514648438
1933.42685708782	2259.96850585938
1937.22433847602	2285.6943359375
1941.01996520881	2287.423828125
1944.81373876377	2097.92626953125
1948.6056606169	1889.45947265625
1952.39573224272	1724.28247070313
1956.18395511424	1631.75769042969
1959.97033070299	1705.82275390625
1963.75486047896	1721.228515625
1967.53754591065	1685.10424804687
1971.31838846512	1618.46533203125
1975.09738960783	1410.033203125
1978.87455080284	1293.83569335938
1982.64987351268	1280.4775390625
1986.42335919838	1262.09362792969
1990.1950093195	1255.85998535156
1993.9648253341	1209.21862792969
1997.73280869879	1213.01745605469
2001.49896086867	1120.21508789062
2005.26328329734	1042.96557617188
2009.02577743696	1040.32019042969
2012.78644473821	1074.47912597656
2016.54528665026	1068.62683105469
2020.30230462085	1211.78588867188
2024.05750009623	1305.83557128906
2027.81087452118	1353.59851074219
2031.562429339	1491.22204589844
2035.31216599156	1601.82055664062
2039.06008591923	1631.70959472656
2042.80619056096	1662.75390625
2046.5504813542	1699.57312011719
2050.29295973495	1723.52954101562
2054.03362713777	1698.31591796875
2057.77248499576	1718.09643554687
2061.50953474056	1725.43933105469
2065.24477780237	1680.65942382813
2068.97821560994	1621.67553710938
2072.70984959056	1639.47705078125
2076.43968117008	1582.23974609375
2080.16771177293	1443.44812011719
2083.89394282207	1311.55407714844
2087.61837573904	1188.18176269531
2091.34101194392	1126.21923828125
2095.06185285538	1115.23937988281
2098.78089989063	1106.1279296875
2102.49815446548	1112.54028320312
2106.21361799427	1030.48059082031
2109.92729188995	929.20361328125
2113.63917756402	934.650512695313
2117.34927642657	947.5830078125
2121.05758988624	1009.82073974609
2124.76411935027	1157.78479003906
2128.4688662245	1168.01867675781
2132.1718319133	1196.83728027344
2135.87301781967	1188.33666992188
2139.57242534517	1232.71911621094
2143.27005588997	1309.24230957031
2146.96591085279	1361.97424316406
2150.65999163099	1385.81750488281
2154.3522996205	1391.50207519531
2158.04283621584	1360.26171875
2161.73160281012	1417.11560058594
2165.41860079506	1428.23327636719
2169.103831561	1453.3125
2172.78729649684	1447.59020996094
2176.46899699011	1425.16430664062
2180.14893442694	1305.77465820312
2183.82711019208	1179.96484375
2187.50352566885	1042.74682617188
2191.17818223922	962.478576660156
2194.85108128375	900.684631347656
2198.52222418163	898.072692871094
2202.19161231065	830.576232910156
2205.85924704723	746.299865722656
2209.5251297664	657.610290527344
2213.18926184181	647.57275390625
2216.85164464574	726.38818359375
2220.5122795491	635.784606933594
2224.17116792141	517.0517578125
2227.82831113082	425.045074462891
2231.48371054413	288.937927246094
2235.13736752673	336.368743896484
2238.78928344269	360.985473632812
2242.43945965469	416.219512939453
2246.08789752404	400.053009033203
2249.7345984107	274.634857177734
2253.37956367328	311.398193359375
2257.022794669	368.607147216797
2260.66429275375	468.966888427734
2264.30405928205	569.766662597656
2267.94209560708	501.846221923828
2271.57840308066	481.928436279297
2275.21298305326	433.751251220703
2278.845836874	449.472808837891
2282.47696589064	602.078552246094
2286.10637144964	633.129699707031
2289.73405489606	583.353332519531
2293.36001757366	414.034973144531
2296.98426082484	321.307159423828
2300.60678599067	181.647003173828
2304.22759441086	197.47233581543
2307.84668742382	257.819366455078
2311.46406636661	351.223999023438
2315.07973257496	337.898590087891
2318.69368738326	276.292175292969
2322.30593212458	177.214157104492
2325.91646813067	109.897583007813
2329.52529673195	23.6584606170654
2333.1324192575	47.9742736816406
2336.7378370351	67.4065017700195
2340.3415513912	70.3628616333008
2343.94356365093	41.8010902404785
2347.54387513812	-22.7154006958008
2351.14248717525	-49.992733001709
2354.73940108352	-66.6162414550781
2358.3346181828	-3.30162644386292
2361.92813979165	100.731414794922
2365.51996722732	180.171676635742
2369.11010180577	138.62223815918
2372.69854484165	79.7431640625
2376.28529764827	-43.1769828796387
2379.87036153768	-55.0449371337891
2383.45373782062	-43.2466735839844
2387.03542780651	14.323489189148
2390.6154328035	105.513595581055
2394.19375411842	132.071228027344
2397.77039305683	68.3535232543945
2401.34535092297	-8.38534736633301
2404.9186290198	-40.368278503418
2408.49022864901	-89.7937393188477
2412.06015111097	26.8419151306152
2415.62839770478	102.401275634766
2419.19496972826	96.4021835327148
2422.75986847794	51.2765007019043
2426.32309524905	68.2702255249023
2429.88465133557	118.121917724609
2433.44453803019	235.878173828125
2437.00275662432	267.479553222656
2440.5593084081	236.421051025391
2444.11419467038	64.1499252319336
2447.66741669876	-64.9431457519531
2451.21897577956	-51.8556671142578
2454.76887319782	-41.3903961181641
2458.31711023733	57.0946235656738
2461.86368818061	136.651260375977
2465.4086083089	150.940872192383
2468.9518719022	183.774017333984
2472.49348023922	135.622024536133
2476.03343459744	142.441253662109
2479.57173625306	156.805313110352
2483.10838648105	178.073333740234
2486.64338655508	146.638946533203
2490.17673774761	57.7390975952148
2493.70844132983	-3.44031572341919
2497.23849857166	-14.8665561676025
2500.76691074182	-24.9040260314941
2504.29367910772	28.1716537475586
2507.81880493558	24.6311931610107
2511.34228949035	34.2449645996094
2514.86413403572	23.3179531097412
2518.38433983417	51.0884590148926
2521.90290814693	32.7196960449219
2525.41984023398	-4.50058269500732
2528.93513735408	-36.6338768005371
2532.44880076473	-3.64593243598938
2535.96083172223	67.197151184082
2539.47123148162	151.488464355469
2542.98000129671	179.524169921875
2546.4871424201	200.353927612305
2549.99265610315	282.70361328125
2553.49654359599	238.179183959961
2556.99880614753	180.668243408203
2560.49944500545	175.617645263672
2563.99846141621	144.282440185547
2567.49585662507	163.816711425781
2570.99163187603	237.361557006836
2574.48578841191	212.398834228516
2577.97832747431	230.733551025391
2581.46925030358	219.823547363281
2584.9585581389	258.028747558594
2588.4462522182	213.880493164062
2591.93233377823	132.728332519531
2595.41680405453	105.487907409668
2598.89966428142	9.17437934875488
2602.38091569201	19.6621494293213
2605.86055951821	104.202812194824
2609.33859699074	81.6317672729492
2612.8150293391	5.14717864990234
2616.28985779161	-31.8774490356445
2619.76308357537	-45.9121856689453
2623.2347079163	-8.24949645996094
2626.7047320391	10.5134725570679
2630.17315716731	98.8932723999023
2633.63998452326	151.628707885742
2637.10521532808	164.764785766602
2640.56885080172	95.5192565917969
2644.03089216295	95.8014068603516
2647.49134062933	83.0975189208984
2650.95019741725	58.6031723022461
2654.40746374192	95.1941299438477
2657.86314081736	195.879577636719
2661.31722985641	225.560256958008
2664.76973207071	267.234649658203
2668.22064867077	224.414733886719
2671.66998086587	224.014022827148
2675.11772986416	182.09944152832
2678.56389687257	152.184356689453
2682.0084830969	250.620223999023
2685.45148974175	289.316986083984
2688.89291801056	323.454010009766
2692.33276910561	310.678588867188
2695.77104422799	209.142761230469
2699.20774457764	263.250732421875
2702.64287135334	292.997863769531
2706.07642575271	321.82666015625
2709.50840897218	290.323455810547
2712.93882220705	194.512466430664
2716.36766665144	59.2027244567871
2719.79494349834	-48.0616302490234
2723.22065393955	-36.4493713378906
2726.64479916574	37.6094627380371
2730.06738036641	52.4288368225098
2733.48839872993	96.4969024658203
2736.9078554435	166.468307495117
2740.32575169317	170.379486083984
2743.74208866386	106.297889709473
2747.15686753934	108.436325073242
2750.5700895022	125.59366607666
2753.98175573394	122.671455383301
2757.39186741489	166.496276855469
2760.80042572423	254.83415222168
2764.20743184002	301.224029541016
2767.61288693917	278.964752197266
2771.01679219746	308.908782958984
2774.41914878952	375.923706054687
2777.81995788888	410.743530273438
2781.21922066789	407.026611328125
2784.61693829781	411.461761474609
2788.01311194874	475.772552490234
2791.40774278968	379.002593994141
2794.80083198848	324.222625732422
2798.19238071187	309.426513671875
2801.58239012545	277.523712158203
2804.97086139371	276.688659667969
2808.35779568002	274.543395996094
2811.7431941466	285.124084472656
2815.12705795459	279.066558837891
2818.50938826399	124.346572875977
2821.89018623367	93.7680740356445
2825.26945302142	48.1878089904785
2828.6471897839	26.5589771270752
2832.02339767663	40.8114852905273
2835.39807785406	-19.2970390319824
2838.77123146953	-35.4817008972168
2842.14285967522	-53.083179473877
2845.51296362225	-41.8645172119141
2848.88154446063	57.1175193786621
2852.24860333926	78.3997268676758
2855.61414140591	7.52493190765381
2858.97815980729	-23.7240886688232
2862.34065968899	-61.0516548156738
2865.70164219549	-50.6010513305664
2869.06110847017	-34.0051918029785
2872.41905965536	43.5804481506348
2875.77549689224	86.841911315918
2879.13042132091	67.8133773803711
2882.48383408039	75.8285903930664
2885.8357363086	58.5257034301758
2889.18612914236	34.6076622009277
2892.53501371743	23.8801898956299
2895.88239116844	79.9914779663086
2899.22826262897	136.48991394043
2902.57262923151	207.393814086914
2905.91549210743	143.569137573242
2909.25685238707	100.262046813965
2912.59671119965	82.7826766967773
2915.93506967333	139.986923217773
2919.27192893517	240.498748779297
2922.60729011118	371.145263671875
2925.94115432626	412.924072265625
2929.27352270428	358.878997802734
2932.60439636799	269.413299560547
2935.93377643911	211.842132568359
2939.26166403824	129.559448242188
2942.58806028495	67.9652099609375
2945.91296629773	66.3143844604492
2949.236383194	6.59933090209961
2952.55831209011	32.9084663391113
2955.87875410135	81.3963928222656
2959.19771034194	54.4434432983398
2962.51518192504	62.1132011413574
2965.83116996277	108.575988769531
2969.14567556617	125.239051818848
2972.4586998452	163.745544433594
2975.77024390879	101.82137298584
2979.08030886483	78.6837310791016
2982.38889582011	-7.04431772232056
2985.6960058804	-4.4731707572937
2989.00164015041	36.6921806335449
2992.30579973379	58.3973846435547
2995.60848573314	95.6524276733398
2998.90969925004	16.8340911865234
3002.20944138498	-49.8878593444824
3005.50771323741	40.4091529846191
3008.80451590578	147.183746337891
3012.09985048743	271.693786621094
3015.39371807872	266.527801513672
3018.68611977492	193.589111328125
3021.97705667028	2.49753999710083
3025.26652985802	-90.7308349609375
3028.55454043031	-84.824462890625
3031.84108947828	18.7382564544678
3035.12617809202	67.0307006835938
3038.40980736061	62.2043762207031
3041.69197837208	137.585525512695
3044.97269221343	217.787200927734
3048.25194997061	304.007263183594
3051.52975272859	329.784332275391
3054.80610157127	261.558837890625
3058.08099758153	142.028030395508
3061.35444184123	-29.687816619873
3064.62643543121	-8.28981781005859
3067.89697943127	99.4011306762695
3071.16607492021	126.696762084961
3074.4337229758	199.605804443359
3077.69992467477	178.344497680664
3080.96468109287	163.880859375
3084.22799330479	128.425033569336
3087.48986238424	127.985740661621
3090.7502894039	137.19841003418
3094.00927543542	92.4006118774414
3097.26682154946	61.0225448608398
3100.52292881567	89.682487487793
3103.77759830267	103.515762329102
3107.03083107809	101.59009552002
3110.28262820854	52.411190032959
3113.53299075963	-26.8195285797119
3116.78191979594	-16.0863742828369
3120.0294163811	80.357780456543
3123.27548157768	153.28076171875
3126.52011644727	186.201614379883
3129.76332205046	125.790451049805
3133.00509944684	59.7792510986328
3136.24544969501	-7.1123423576355
3139.48437385256	25.3837242126465
3142.72187297607	104.891754150391
3145.95794812115	97.4833679199219
3149.19260034241	67.9445419311523
3152.42583069346	80.4454040527344
3155.65764022693	76.1735382080078
3158.88802999443	97.1490783691406
3162.11700104662	102.255897521973
3165.34455443314	132.906524658203
3168.57069120267	112.345825195312
3171.79541240288	81.9523391723633
3175.01871908046	89.934814453125
3178.24061228112	73.7825546264648
3181.46109304959	60.3593978881836
3184.68016242962	65.8892364501953
3187.89782146397	83.9763412475586
3191.11407119443	65.0051727294922
3194.3289126618	-10.8531188964844
3197.54234690591	-33.1995887756348
3200.75437496562	-12.6199445724487
3203.96499787881	-10.5434799194336
3207.17421668238	118.556587219238
3210.38203241227	178.88899230957
3213.58844610343	136.724853515625
3216.79345878985	62.7339019775391
3219.99707150457	15.9886560440063
3223.19928527962	0.320038706064224
3226.4001011461	0.0182671248912811
3229.59952013413	76.015022277832
3232.79754327286	164.368423461914
3235.99417159048	117.619323730469
3239.18940611423	111.808555603027
3242.38324787036	133.684478759766
3245.57569788419	141.429977416992
3248.76675718006	150.319213867187
3251.95642678137	194.210968017578
3255.14470771053	242.788696289062
3258.33160098903	240.177688598633
3261.51710763741	287.847625732422
3264.70122867519	356.168121337891
3267.88396512103	330.226928710937
3271.06531799257	290.87451171875
3274.24528830652	202.062744140625
3277.42387707865	199.186096191406
3280.60108532377	162.564514160156
3283.77691405576	203.622421264648
3286.95136428751	223.867797851562
3290.12443703102	129.641403198242
3293.29613329732	90.2985610961914
3296.46645409648	67.8545303344727
3299.63540043766	46.4686050415039
3302.80297332907	46.2229537963867
3305.96917377796	41.9822158813477
3309.13400279066	44.9448471069336
3312.29746137257	41.8726234436035
3315.45955052813	35.6120491027832
3318.62027126086	37.9836044311523
3321.77962457334	62.004955291748
3324.93761146722	49.1523132324219
3328.09423294322	119.238739013672
3331.24949000112	218.504577636719
3334.40338363977	210.769195556641
3337.55591485711	248.524673461914
3340.70708465013	271.055572509766
3343.85689401489	352.794616699219
3347.00534394655	326.294860839844
3350.15243543932	251.418212890625
3353.29816948649	208.981811523438
3356.44254708045	120.815086364746
3359.58556921263	143.485275268555
3362.72723687358	229.50065612793
3365.86755105288	260.978240966797
3369.00651273926	259.589752197266
3372.14412292047	238.444244384766
3375.28038258336	241.106094360352
3378.4152927139	207.898727416992
3381.54885429708	155.197677612305
3384.68106831704	43.7680168151855
3387.81193575697	-53.5467491149902
3390.94145759916	-25.1984767913818
3394.069634825	49.286808013916
3397.19646841494	131.50813293457
3400.32195934856	135.299865722656
3403.4461086045	78.3556594848633
3406.56891716051	-3.94704246520996
3409.69038599344	-21.2441635131836
3412.81051607922	41.9891815185547
3415.92930839288	125.937217712402
3419.04676390857	138.51399230957
3422.16288359951	127.640754699707
3425.27766843803	84.6302032470703
3428.39111939556	110.512001037598
3431.50323744263	132.623138427734
3434.61402354889	118.891525268555
3437.72347868307	69.3581619262695
3440.83160381303	19.3662509918213
3443.93839990569	-8.08580017089844
3447.04386792714	17.5695648193359
3450.14800884253	47.6657562255859
3453.25082361613	91.0748443603516
3456.35231321133	56.3984260559082
3459.45247859063	66.512077331543
3462.55132071564	110.115989685059
3465.64884054707	114.174034118652
3468.74503904475	143.824310302734
3471.83991716764	110.474067687988
3474.9334758738	75.4193649291992
3478.02571612042	70.9547729492188
3481.11663886378	63.0314903259277
3484.20624505931	36.7414321899414
3487.29453566155	19.3830261230469
3490.38151162415	99.7394104003906
3493.4671738999	185.284255981445
3496.5515234407	160.409133911133
3499.63456119757	136.726409912109
3502.71628812067	38.4241523742676
3505.79670515927	18.1630573272705
3508.87581326179	8.46210193634033
3511.95361337574	53.9171447753906
3515.03010644779	60.1548690795898
3518.10529342373	39.6382255554199
3521.17917524849	42.064567565918
3524.2517528661	88.3234786987305
3527.32302721976	125.932609558105
3530.39299925179	167.730316162109
3533.46166990363	77.2677230834961
3536.52904011587	66.205192565918
3539.59511082825	23.4082069396973
3542.65988297962	16.1234645843506
3545.72335750798	29.8661804199219
3548.78553535046	57.0536155700684
3551.84641744335	52.3753089904785
3554.90600472207	85.7736511230469
3557.96429812119	76.7979583740234
3561.0212985744	128.442001342773
3564.07700701456	144.458267211914
3567.13142437366	152.411575317383
3570.18455158284	91.483528137207
3573.23638957239	14.3343477249146
3576.28693927174	8.48329067230225
3579.33620160949	13.1116247177124
3582.38417751335	5.55350542068481
3585.43086791023	97.5810775756836
3588.47627372614	111.503044128418
3591.52039588629	109.447441101074
3594.56323531501	102.084083557129
3597.6047929358	100.991790771484
3600.64506967132	29.4268703460693
3603.68406644336	-35.3021965026855
3606.7217841729	-27.029426574707
3609.75822378007	24.5212669372559
3612.79338618413	15.8080625534058
3615.82727230354	74.3671722412109
3618.8598830559	90.4977111816406
3621.89121935797	124.35400390625
3624.92128212568	143.879928588867
3627.95007227414	150.047576904297
3630.97759071758	112.953254699707
3634.00383836944	53.9706230163574
3637.02881614231	29.2976455688477
3640.05252494792	30.8093910217285
3643.07496569723	36.7271499633789
3646.09613930032	68.2772216796875
3649.11604666644	66.9109878540039
3652.13468870404	71.3858032226563
3655.15206632074	84.9487380981445
3658.1681804233	48.1291618347168
3661.18303191767	50.1270523071289
3664.196621709	21.1266632080078
3667.20895070157	50.3552322387695
3670.22001979889	90.7653656005859
3673.22982990359	88.4342727661133
3676.23838191752	94.4575119018555
3679.2456767417	94.1638870239258
3682.25171527633	120.157096862793
3685.25649842076	89.8815536499023
3688.26002707358	34.8218727111816
3691.26230213252	-0.556080400943756
3694.2633244945	12.5929040908813
3697.26309505565	37.1082229614258
3700.26161471124	79.6842956542969
3703.25888435578	69.4666595458984
3706.25490488291	53.2541389465332
3709.24967718551	-14.676778793335
3712.24320215563	28.1040954589844
3715.2354806845	22.1962356567383
3718.22651366254	79.395393371582
3721.21630197938	81.6227264404297
3724.20484652384	103.259757995605
3727.1921481839	133.079299926758
3730.17820784679	85.5616302490234
3733.1630263989	44.3273849487305
3736.14660472581	-13.9761056900024
3739.12894371231	-7.67736577987671
3742.11004424241	21.3536357879639
3745.08990719926	53.5379753112793
3748.06853346528	118.037200927734
3751.04592392203	92.6371994018555
3754.02207945033	18.5136775970459
3756.99700093014	-5.62655687332153
3759.97068924066	-43.0598373413086
3762.9431452603	-54.7745742797852
3765.91436986665	-114.873741149902
3768.88436393653	-77.9153671264648
