## Supplementary material for "NON-AVIAN DINOSAUR EGGSHELL CALCITE CONTAINS ANCIENT, ENDOGENOUS AMINO ACIDS": Raw Data: Titanosaur A_outer white region_spectrum from map_5 s_100 uW_CRR_subBG_SG.txt

-115.178429090098	-1.75281357765198
-110.298194773004	-1.2125049829483
-105.420732457271	0.00661214534193277
-100.546039659017	1.76052296161652
-95.6741138972975	1.62456798553467
-90.8049526940304	0.902927339076996
-85.9385535740439	-1.09588623046875
-81.0749140650478	-2.43223166465759
-76.2140316976329	-2.18787527084351
-71.3559040052714	1.05303335189819
-66.5005285243023	3.47254037857056
-61.6479027939495	2.77342748641968
-56.7980243562997	1.1348682641983
-51.950890756274	-1.14155864715576
-47.1064995416891	-3.69423604011536
-42.2648482632067	-3.84322142601013
-37.4259344743077	-2.90549039840698
-32.5897557313619	0.424279868602753
-27.7563095935438	-0.735597670078278
-22.9255936228801	-0.680384516716003
-18.0976053842423	-1.61797153949738
-13.2723424452961	-0.449100941419601
-8.44980237657001	0.968437254428863
-3.62998275138307	3.81318926811218
1.18711885410812	5.57327270507812
6.00150486095663	5.4824366569519
10.8131776873925	4.30706691741943
15.622139748848	3.63300967216492
20.4283934579435	3.65363311767578
25.2319412245306	1.97356629371643
30.0327854556417	0.411081612110138
34.8309285555442	0.664073944091797
39.6263729257007	1.24318778514862
44.4191209648197	-7.32324886322022
49.2091750688087	-7.68771839141846
53.9965376308319	-3.68644022941589
58.7812110412597	2.83087348937988
63.5631976877121	-19.9083156585693
68.3424999550552	99.1735992431641
73.1191202253976	-26.4720001220703
77.8930608780793	-118.23575592041
82.6643242897226	-100.913635253906
87.432912834196	-65.5515594482422
92.1988288826178	-33.2142906188965
96.9620748033703	64.0511322021484
101.722652962133	152.753189086914
106.480565721831	125.290603637695
111.23581544268	-37.2516555786133
115.988404482167	48.9679641723633
120.73833519507	38.478458404541
125.485609933461	-8.30352878570557
130.230231046695	97.0201034545898
134.972200881431	164.949783325195
139.711521781606	144.216583251953
144.448196088517	110.437057495117
149.182226140714	110.634834289551
153.913614274064	95.0954437255859
158.642362821793	60.2107353210449
163.368474114417	30.8549880981445
168.09195047976	45.6542129516602
172.812794243011	-9.31174564361572
177.531007726662	-17.6200828552246
182.246593250562	-40.7646026611328
186.959553131874	-31.8208503723145
191.669889685138	-19.4075908660889
196.377605222209	22.9050636291504
201.08270205231	71.2400131225586
205.785182482032	80.9688186645508
210.485048815284	5.62252426147461
215.182303353376	13.2549571990967
219.876948394973	0.812600195407867
224.568986236103	3.45446825027466
229.258419170164	-6.82464790344238
233.945249487962	6.57027578353882
238.629479477651	14.9675846099854
243.31111142478	45.1232948303223
247.990147612298	14.8233795166016
252.666590320532	-8.69160556793213
257.340441827211	-55.0508117675781
262.011704407472	-15.6480112075806
266.680380333852	50.7535438537598
271.346471876284	116.71053314209
276.009981302122	179.700912475586
280.670910876146	185.637130737305
285.329262860538	143.69026184082
289.985039514904	177.045501708984
294.638243096288	226.253356933594
299.288875859158	200.556503295898
303.936940055413	189.89826965332
308.582437934398	157.171600341797
313.225371742879	123.560737609863
317.865743725095	31.8206043243408
322.503556122716	28.3566036224365
327.138811174857	63.8591270446777
331.771511118113	61.4306602478027
336.401658186518	30.6690826416016
341.029254611585	13.6466016769409
345.654302622268	-27.0220260620117
350.276804445009	-28.6561908721924
354.896762303739	-4.89208745956421
359.514178419846	39.9811935424805
364.129055012196	57.2311363220215
368.741394297154	55.384765625
373.351198488559	162.344589233398
377.958469797759	252.062866210938
382.563210433578	354.924346923828
387.165422602357	412.603118896484
391.765108507942	406.701965332031
396.362270351645	353.755432128906
400.956910332348	298.505126953125
405.549030646409	253.094223022461
410.138633487702	252.833724975586
414.725721047635	127.636695861816
419.310295515134	55.387149810791
423.892359076657	0.503819108009338
428.471913916186	-23.6646842956543
433.048962215245	51.8657264709473
437.623506152882	49.2150917053223
442.195547905711	73.167610168457
446.765089647874	86.4764785766602
451.332133551045	148.271789550781
455.896681784488	260.485961914062
460.458736515011	398.542816162109
465.018299906955	492.876770019531
469.575374122247	545.976928710937
474.129961320385	511.366485595703
478.682063658416	570.410217285156
483.231683290967	607.059997558594
487.778822370259	584.641418457031
492.323483046071	553.250244140625
496.865667465765	566.266662597656
501.405377774303	597.679077148438
505.942616114244	638.595947265625
510.477384625705	643.080261230469
515.009685446435	633.903137207031
519.539520711765	502.415740966797
524.066892554645	397.151245117188
528.591803105606	353.73486328125
533.114254492808	319.958099365234
537.634248842031	258.389373779297
542.15178827666	168.678131103516
546.666874917701	76.5217971801758
551.179510883787	-8.97478485107422
555.689698291175	-14.0602884292603
560.197439253759	79.2400588989258
564.70273588306	74.2064208984375
569.205590288242	92.653938293457
573.706004576106	-2.79494833946228
578.203980851093	41.4431915283203
582.699521215305	123.550193786621
587.19262776848	254.470474243164
591.683302608009	373.91552734375
596.171547828948	352.746704101562
600.657365524024	319.347839355469
605.1407577836	298.791748046875
609.621726695728	297.080047607422
614.100274346125	434.385559082031
618.576402818177	449.986175537109
623.050114192956	471.417144775391
627.521410549187	402.594055175781
631.990293963328	296.036987304687
636.456766509476	139.619262695312
640.920830259453	-8.03011608123779
645.382487282739	23.6760883331299
649.841739646537	87.9202117919922
654.29858941575	115.685493469238
658.753038652962	133.137435913086
663.205089418483	77.4646377563477
667.654743770327	71.4324035644531
672.102003764216	117.760307312012
676.546871453593	294.812652587891
680.98934888962	419.187194824219
685.429438121173	461.517181396484
689.86714119486	439.880584716797
694.302460155024	425.495910644531
698.735397043711	474.084075927734
703.165953900749	468.500549316406
707.594132763661	476.298126220703
712.019935667733	458.900543212891
716.443364645987	396.027679443359
720.864421729206	329.673065185547
725.283108945889	259.960510253906
729.699428322325	208.455657958984
734.113381882558	141.498443603516
738.524971648367	67.0126724243164
742.934199639316	46.543342590332
747.34106787272	14.9817914962769
751.745578363676	28.3879833221436
756.147733125035	10.5686874389648
760.547534167454	50.375171661377
764.944983499347	109.231567382813
769.340083126899	140.392974853516
773.732835054106	262.321472167969
778.123241282741	408.552703857422
782.511303812364	539.355590820313
786.897024640333	578.587829589844
791.280405761798	610.352172851562
795.661449169718	561.946533203125
800.040156854844	472.332916259766
804.416530805742	471.704254150391
808.790573008788	531.214660644531
813.162285448161	518.975036621094
817.531670105862	555.421142578125
821.898728961718	505.989624023438
826.263463993357	459.731781005859
830.625877176251	292.9033203125
834.985970483693	250.171630859375
839.343745886792	216.265960693359
843.699205354515	232.194183349609
848.052350853654	204.025756835938
852.403184348834	196.839019775391
856.751707802534	169.867980957031
861.097923175068	126.956367492676
865.441832424604	84.6575622558594
869.783437507165	86.9220352172852
874.122740376632	38.1595802307129
878.459742984709	25.8221626281738
882.794447281005	64.601203918457
887.126855212977	137.751083374023
891.456968725932	167.236236572266
895.784789763067	143.384246826172
900.110320265445	42.7543678283691
904.433562171998	-9.09390449523926
908.754517419529	-29.619499206543
913.073187942751	-10.4419498443604
917.389575674231	7.53194189071655
921.70368254443	47.23193359375
926.015510481713	34.2006683349609
930.325061412324	29.5753078460693
934.632337260402	32.5030136108398
938.937339947985	57.6588287353516
943.240071395023	21.2516555786133
947.54053351935	52.3091659545898
951.838728236722	117.614562988281
956.13465746081	177.161911010742
960.428323103173	180.700103759766
964.719727073305	217.884155273438
969.008871278627	258.192016601562
973.295757624459	252.814575195313
977.580388014048	235.502059936523
981.862764348589	174.716186523438
986.142888527189	136.447479248047
990.420762446876	46.775562286377
994.696388002652	61.9982833862305
998.969767087408	97.1797637939453
1003.24090159202	135.017959594727
1007.50979340529	47.1453132629395
1011.77644441395	36.2246704101562
1016.04085650271	-1.85078847408295
1020.30303155422	10.3125562667847
1024.56297144908	1.72442209720612
1028.82067806587	51.8258476257324
1033.07615328108	61.4404067993164
1037.32939896922	31.9781055450439
1041.58041700274	49.953784942627
1045.82920925207	161.381393432617
1050.07577758559	190.770538330078
1054.32012386968	252.421340942383
1058.56224996868	207.072143554687
1062.80215774492	176.878219604492
1067.0398490587	127.744338989258
1071.27532576833	165.403305053711
1075.50858973008	248.438049316406
1079.73964279823	257.183258056641
1083.96848682504	278.042297363281
1088.19512366079	215.772354125977
1092.41955515373	111.015419006348
1096.64178315013	49.0901336669922
1100.86180949426	-36.1478538513184
1105.0796360284	27.0298366546631
1109.29526459285	35.8066558837891
1113.50869702587	46.8765487670898
1117.71993516383	48.4736671447754
1121.92898084102	51.1476516723633
1126.13583588982	76.81103515625
1130.34050214061	27.6388072967529
1134.54298142178	34.0987968444824
1138.74327555977	12.3332595825195
1142.94138637905	-47.8934669494629
1147.13731570213	22.7609825134277
1151.33106534952	108.54753112793
1155.52263713982	209.448348999023
1159.71203288964	269.200164794922
1163.89925441365	304.898590087891
1168.08430352454	272.676300048828
1172.26718203311	266.049591064453
1176.44789174814	195.86540222168
1180.62643447652	144.417816162109
1184.80281202316	89.9357452392578
1188.97702619107	68.021614074707
1193.14907878129	-25.4780559539795
1197.31897159294	-31.8829307556152
1201.48670642321	74.9553680419922
1205.65228506735	173.414886474609
1209.8157093187	180.588455200195
1213.97698096867	159.555053710938
1218.13610180673	9.15708541870117
1222.29307362048	3.45580220222473
1226.44789819554	85.8940887451172
1230.60057731566	246.179092407227
1234.75111276268	304.618896484375
1238.89950631651	280.610748291016
1243.04575975517	249.389205932617
1247.18987485477	174.946914672852
1251.33185338951	239.55615234375
1255.47169713173	371.605682373047
1259.60940785183	419.400207519531
1263.74498731834	366.127136230469
1267.8784372979	338.538879394531
1272.00975955524	337.659240722656
1276.13895585325	316.176391601562
1280.26602795289	278.134490966797
1284.39097761326	222.535827636719
1288.5138065916	107.376129150391
1292.63451664324	52.8661575317383
1296.75310952166	-23.807653427124
1300.86958697846	-1.4100044965744
1304.9839507634	18.4701175689697
1309.09620262432	54.5188293457031
1313.20634430725	44.4344329833984
1317.31437755633	54.6633262634277
1321.42030411386	71.2409286499023
1325.52412572028	36.4356498718262
1329.62584411416	28.7108268737793
1333.72546103224	152.031982421875
1337.82297820941	248.443618774414
1341.91839737871	257.487823486328
1346.01172027134	256.501983642578
1350.10294861666	379.071929931641
1354.19208414219	452.594543457031
1358.27912857361	485.869750976562
1362.36408363477	596.492370605469
1366.44695104771	670.359191894531
1370.52773253261	723.642272949219
1374.60642980785	770.366638183594
1378.68304458996	805.643371582031
1382.75757859366	752.802490234375
1386.83003353189	550.836608886719
1390.90041111571	412.8974609375
1394.96871305441	348.459808349609
1399.03494105545	312.484924316406
1403.09909682449	325.730834960937
1407.16118206538	311.395538330078
1411.22119848018	204.991119384766
1415.27914776912	85.2877807617187
1419.33503163066	-44.3065643310547
1423.38885176144	-35.6061210632324
1427.44060985632	52.4962348937988
1431.49030760837	160.034240722656
1435.53794670886	86.1873016357422
1439.58352884728	101.112716674805
1443.62705571133	163.420989990234
1447.66852898694	314.637908935547
1451.70795035824	551.422973632812
1455.74532150759	794.636169433594
1459.78064411561	853.500366210937
1463.81391986107	901.547668457031
1467.84515042104	932.01318359375
1471.8743374708	1063.3486328125
1475.90148268385	1126.36853027344
1479.92658773193	1211.41796875
1483.94965428505	1188.78015136719
1487.97068401141	1064.69091796875
1491.98967857749	1023.07269287109
1496.00663964803	972.010864257812
1500.02156888595	926.976989746094
1504.0344679525	797.759887695313
1508.04533850713	637.82763671875
1512.05418220758	449.47998046875
1516.0610007098	405.746185302734
1520.06579566804	360.829162597656
1524.06856873482	347.064086914063
1528.06932156089	230.476318359375
1532.06805579527	141.000122070312
1536.06477308528	-19.9733257293701
1540.05947507649	94.5830764770508
1544.05216341273	179.7451171875
1548.04283973614	293.577758789063
1552.0315056871	341.433349609375
1556.0181629043	467.179779052734
1560.00281302469	573.735168457031
1563.98545768352	743.390319824219
1567.96609851434	915.102233886719
1571.94473714894	1099.90283203125
1575.92137521745	1161.22021484375
1579.89601434828	1260.55114746094
1583.86865616812	1278.70483398438
1587.83930230199	1278.14624023438
1591.80795437317	1310.49890136719
1595.77461400326	1378.21044921875
1599.7392828122	1517.64086914062
1603.70196241817	1464.56677246094
1607.66265443771	1360.62292480469
1611.62136048565	1230.99658203125
1615.57808217516	1070.50415039062
1619.53282111768	912.013549804687
1623.48557892301	845.011901855469
1627.43635719924	781.852905273437
1631.3851575528	763.992309570312
1635.33198158845	710.342102050781
1639.27683090926	744.492248535156
1643.21970711664	784.380310058594
1647.16061181033	744.971130371094
1651.09954658839	785.274658203125
1655.03651304725	862.757751464844
1658.97151278163	937.44970703125
1662.90454738463	1063.20056152344
1666.83561844767	1143.65881347656
1670.76472756052	1284.87133789062
1674.6918763113	1373.55285644531
1678.61706628649	1415.85144042969
1682.54029907088	1534.56506347656
1686.46157624766	1659.63586425781
1690.38089939835	1824.09606933594
1694.29827010284	2016.39868164062
1698.21368993936	2083.20703125
1702.12716048451	2085.45092773438
1706.03868331325	1964.01977539062
1709.94825999895	1852.14245605469
1713.85589211327	1784.84582519531
1717.76158122629	1743.83361816406
1721.66532890646	1696.98559570313
1725.56713672059	1695.11486816406
1729.46700623388	1502.95495605469
1733.36493900989	1388.75866699219
1737.26093661058	1296.62255859375
1741.15500059629	1302.35522460938
1745.04713252571	1332.63244628906
1748.93733395598	1374.28796386719
1752.82560644257	1453.18725585938
1756.71195153938	1411.42443847656
1760.59637079867	1334.18627929688
1764.47886577114	1312.25988769531
1768.35943800584	1302.34631347656
1772.23808905025	1428.03369140625
1776.11482045025	1620.12646484375
1779.98963375009	1767.26574707031
1783.86253049246	1922.8134765625
1787.73351221846	2018.99877929687
1791.60258046758	2076.39135742187
1795.46973677772	2095.54541015625
1799.33498268522	2263.49340820313
1803.19831972482	2347.00561523438
1807.05974942965	2391.20971679687
1810.91927333131	2430.26635742187
1814.7768929598	2519.693359375
1818.63260984352	2581.45239257813
1822.48642550934	2627.70361328125
1826.33834148253	2674.189453125
1830.1883592868	2566.68090820313
1834.03648044427	2367.09106445313
1837.88270647554	2206.08569335938
1841.7270388996	2088.13989257813
1845.5694792339	2074.68994140625
1849.41002899433	2044.13073730469
1853.24868969522	1885.59924316406
1857.08546284933	1760.01220703125
1860.9203499679	1590.16577148438
1864.75335256059	1454.462890625
1868.58447213551	1306.61547851562
1872.41371019923	1296.35339355469
1876.24106825678	1317.43127441406
1880.06654781164	1375.75842285156
1883.89015036573	1484.72790527344
1887.71187741947	1653.1845703125
1891.53173047172	1782.99987792969
1895.34971101979	1965.39074707031
1899.16582055947	2045.03601074219
1902.98006058503	2104.91748046875
1906.79243258919	2132.21948242187
1910.60293806315	2264.07275390625
1914.41157849658	2475.33374023438
1918.21835537764	2707.95678710938
1922.02327019295	2876.4970703125
1925.8263244276	2846.96630859375
1929.62751956521	2644.47265625
1933.42685708782	2573.8916015625
1937.22433847602	2555.70874023438
1941.01996520881	2603.470703125
1944.81373876377	2524.76220703125
1948.6056606169	2351.78515625
1952.39573224272	2099.7060546875
1956.18395511424	1868.20422363281
1959.97033070299	1707.21923828125
1963.75486047896	1692.68896484375
1967.53754591065	1614.17358398438
1971.31838846512	1556.13659667969
1975.09738960783	1358.77233886719
1978.87455080284	1222.08544921875
1982.64987351268	1087.70239257812
1986.42335919838	1082.12182617188
1990.1950093195	1138.40612792969
1993.9648253341	1258.78039550781
1997.73280869879	1358.32214355469
2001.49896086867	1433.49328613281
2005.26328329734	1461.92126464844
2009.02577743696	1625.19201660156
2012.78644473821	1735.95239257813
2016.54528665026	1818.53979492187
2020.30230462085	1940.78295898438
2024.05750009623	2089.48486328125
2027.81087452118	2230.57470703125
2031.562429339	2337.63916015625
2035.31216599156	2448.97802734375
2039.06008591923	2455.58374023438
2042.80619056096	2441.92651367187
2046.5504813542	2388.11938476562
2050.29295973495	2308.56811523438
2054.03362713777	2116.04760742187
2057.77248499576	1985.01696777344
2061.50953474056	1880.02416992187
2065.24477780237	1724.35791015625
2068.97821560994	1528.93774414062
2072.70984959056	1367.32299804688
2076.43968117008	1167.74072265625
2080.16771177293	1028.08801269531
2083.89394282207	861.313415527344
2087.61837573904	770.52880859375
2091.34101194392	573.490356445313
2095.06185285538	606.906188964844
2098.78089989063	677.281799316406
2102.49815446548	732.468322753906
2106.21361799427	809.389282226563
2109.92729188995	856.524047851562
2113.63917756402	914.16015625
2117.34927642657	934.72509765625
2121.05758988624	1022.58782958984
2124.76411935027	1156.30407714844
2128.4688662245	1216.55004882812
2132.1718319133	1431.82360839844
2135.87301781967	1548.84973144531
2139.57242534517	1557.58972167969
2143.27005588997	1567.005859375
2146.96591085279	1545.15466308594
2150.65999163099	1565.60815429687
2154.3522996205	1495.08142089844
2158.04283621584	1476.08776855469
2161.73160281012	1388.4423828125
2165.41860079506	1301.04516601562
2169.103831561	1304.23913574219
2172.78729649684	1239.2197265625
2176.46899699011	1091.25512695312
2180.14893442694	974.885681152344
2183.82711019208	844.442321777344
2187.50352566885	664.309875488281
2191.17818223922	603.540710449219
2194.85108128375	570.905151367188
2198.52222418163	533.758911132812
2202.19161231065	447.752349853516
2205.85924704723	470.187255859375
2209.5251297664	502.762725830078
2213.18926184181	604.657470703125
2216.85164464574	719.108703613281
2220.5122795491	779.402770996094
2224.17116792141	726.744506835938
2227.82831113082	763.258972167969
2231.48371054413	863.297668457031
2235.13736752673	1012.06231689453
2238.78928344269	1236.30029296875
2242.43945965469	1380.30432128906
2246.08789752404	1408.64782714844
2249.7345984107	1396.05517578125
2253.37956367328	1383.33166503906
2257.022794669	1377.25549316406
2260.66429275375	1232.74230957031
2264.30405928205	1102.05334472656
2267.94209560708	925.737915039063
2271.57840308066	722.03759765625
2275.21298305326	559.128540039063
2278.845836874	426.182952880859
2282.47696589064	381.897125244141
2286.10637144964	282.443084716797
2289.73405489606	162.354827880859
2293.36001757366	143.912994384766
2296.98426082484	106.276733398438
2300.60678599067	97.8049468994141
2304.22759441086	60.3609085083008
2307.84668742382	70.8498077392578
2311.46406636661	56.5218124389648
2315.07973257496	67.9306335449219
2318.69368738326	96.6194686889648
2322.30593212458	159.658065795898
2325.91646813067	160.560394287109
2329.52529673195	238.166091918945
2333.1324192575	340.010528564453
2336.7378370351	460.599090576172
2340.3415513912	495.283843994141
2343.94356365093	520.048706054687
2347.54387513812	487.51513671875
2351.14248717525	551.236511230469
2354.73940108352	668.179321289063
2358.3346181828	772.705444335938
2361.92813979165	718.7099609375
2365.51996722732	645.315612792969
2369.11010180577	493.138549804687
2372.69854484165	410.162902832031
2376.28529764827	378.422546386719
2379.87036153768	338.872924804687
2383.45373782062	202.251724243164
2387.03542780651	86.0738143920898
2390.6154328035	95.6620864868164
2394.19375411842	79.3784027099609
2397.77039305683	57.2790069580078
2401.34535092297	28.7493171691895
2404.9186290198	-69.8933944702148
2408.49022864901	-158.458374023438
2412.06015111097	-115.165756225586
2415.62839770478	-44.0258255004883
2419.19496972826	16.5197772979736
2422.75986847794	7.95074796676636
2426.32309524905	40.1556663513184
2429.88465133557	83.6563262939453
2433.44453803019	211.796249389648
2437.00275662432	350.826995849609
2440.5593084081	414.825286865234
2444.11419467038	479.569030761719
2447.66741669876	489.412872314453
2451.21897577956	538.789672851562
2454.76887319782	581.794860839844
2458.31711023733	660.036804199219
2461.86368818061	766.169738769531
2465.4086083089	765.614868164062
2468.9518719022	827.366760253906
2472.49348023922	822.056945800781
2476.03343459744	771.052062988281
2479.57173625306	674.738037109375
2483.10838648105	598.673217773437
2486.64338655508	697.777404785156
2490.17673774761	680.207580566406
2493.70844132983	636.942749023437
2497.23849857166	566.958923339844
2500.76691074182	395.519653320313
2504.29367910772	233.536529541016
2507.81880493558	41.0143089294434
2511.34228949035	40.9269714355469
2514.86413403572	36.8171539306641
2518.38433983417	-47.2712593078613
2521.90290814693	-88.0632019042969
2525.41984023398	-74.4939041137695
2528.93513735408	-84.432373046875
2532.44880076473	-94.6315078735352
2535.96083172223	-54.6152381896973
2539.47123148162	65.6366577148438
2542.98000129671	107.976806640625
2546.4871424201	114.91478729248
2549.99265610315	153.514434814453
2553.49654359599	155.47282409668
2556.99880614753	210.152603149414
2560.49944500545	288.763702392578
2563.99846141621	409.456817626953
2567.49585662507	515.74755859375
2570.99163187603	514.045104980469
2574.48578841191	538.608093261719
2577.97832747431	624.839294433594
2581.46925030358	705.078063964844
2584.9585581389	788.406677246094
2588.4462522182	718.560791015625
2591.93233377823	750.90771484375
2595.41680405453	601.979431152344
2598.89966428142	474.251251220703
2602.38091569201	397.700439453125
2605.86055951821	326.537445068359
2609.33859699074	297.310699462891
2612.8150293391	325.458862304687
2616.28985779161	261.073272705078
2619.76308357537	219.68505859375
2623.2347079163	61.62646484375
2626.7047320391	130.85319519043
2630.17315716731	114.129783630371
2633.63998452326	86.1493530273437
2637.10521532808	-17.3890933990479
2640.56885080172	-106.121032714844
2644.03089216295	-165.58512878418
2647.49134062933	-37.5515327453613
2650.95019741725	57.2185668945313
2654.40746374192	181.905746459961
2657.86314081736	151.003860473633
2661.31722985641	173.338333129883
2664.76973207071	160.353439331055
2668.22064867077	216.859802246094
2671.66998086587	367.695159912109
2675.11772986416	476.713958740234
2678.56389687257	566.230590820313
2682.0084830969	688.811401367187
2685.45148974175	807.993286132813
2688.89291801056	815.094970703125
2692.33276910561	805.701721191406
2695.77104422799	863.852966308594
2699.20774457764	941.390686035156
2702.64287135334	1007.90075683594
2706.07642575271	1149.14916992188
2709.50840897218	1218.96728515625
2712.93882220705	1185.7900390625
2716.36766665144	1023.06427001953
2719.79494349834	970.846557617187
2723.22065393955	978.355346679688
2726.64479916574	939.8837890625
2730.06738036641	814.274841308594
2733.48839872993	643.928527832031
2736.9078554435	485.570648193359
2740.32575169317	330.778594970703
2743.74208866386	259.343688964844
2747.15686753934	317.850463867188
2750.5700895022	260.047515869141
2753.98175573394	127.003471374512
2757.39186741489	-8.40789890289307
2760.80042572423	-41.6910552978516
2764.20743184002	-10.2120447158813
2767.61288693917	11.1723098754883
2771.01679219746	21.7997035980225
2774.41914878952	110.201667785645
2777.81995788888	170.510391235352
2781.21922066789	270.549377441406
2784.61693829781	352.446380615234
2788.01311194874	499.850280761719
2791.40774278968	561.828552246094
2794.80083198848	585.515686035156
2798.19238071187	681.185302734375
2801.58239012545	688.954772949219
2804.97086139371	590.553649902344
2808.35779568002	589.068786621094
2811.7431941466	633.153869628906
2815.12705795459	699.071166992188
2818.50938826399	703.435485839844
2821.89018623367	644.716003417969
2825.26945302142	520.243103027344
2828.6471897839	397.819183349609
2832.02339767663	405.355255126953
2835.39807785406	443.138153076172
2838.77123146953	465.763122558594
2842.14285967522	496.784149169922
2845.51296362225	374.895904541016
2848.88154446063	224.642776489258
2852.24860333926	72.9509353637695
2855.61414140591	43.4772987365723
2858.97815980729	-46.5221900939941
2862.34065968899	-54.5408897399902
2865.70164219549	-25.07421875
2869.06110847017	-0.111784473061562
2872.41905965536	35.4579849243164
2875.77549689224	149.147491455078
2879.13042132091	218.461791992187
2882.48383408039	261.475067138672
2885.8357363086	244.76252746582
2889.18612914236	378.735748291016
2892.53501371743	485.593170166016
2895.88239116844	560.412109375
2899.22826262897	670.437805175781
2902.57262923151	770.798583984375
2905.91549210743	814.546813964844
2909.25685238707	879.681457519531
2912.59671119965	1011.95404052734
2915.93506967333	1153.34008789062
2919.27192893517	1246.90905761719
2922.60729011118	1311.41296386719
2925.94115432626	1368.30981445312
2929.27352270428	1241.40197753906
2932.60439636799	1138.64453125
2935.93377643911	1043.36645507812
2939.26166403824	1027.32763671875
2942.58806028495	984.542358398438
2945.91296629773	865.189758300781
2949.236383194	781.455261230469
2952.55831209011	634.157104492188
2955.87875410135	506.405975341797
2959.19771034194	486.853851318359
2962.51518192504	406.789337158203
2965.83116996277	334.444000244141
2969.14567556617	172.050369262695
2972.4586998452	84.4481353759766
2975.77024390879	83.1099548339844
2979.08030886483	122.530967712402
2982.38889582011	180.71891784668
2985.6960058804	124.313163757324
2989.00164015041	-16.9364681243896
2992.30579973379	-104.162094116211
2995.60848573314	-173.890838623047
2998.90969925004	-62.1695709228516
3002.20944138498	107.50813293457
3005.50771323741	249.302490234375
3008.80451590578	256.775970458984
3012.09985048743	254.932434082031
3015.39371807872	281.606842041016
3018.68611977492	328.966491699219
3021.97705667028	436.79345703125
3025.26652985802	517.873352050781
3028.55454043031	557.381042480469
3031.84108947828	552.974548339844
3035.12617809202	579.993530273437
3038.40980736061	566.315124511719
3041.69197837208	578.744079589844
3044.97269221343	537.699340820313
3048.25194997061	507.220733642578
3051.52975272859	454.939727783203
3054.80610157127	351.748229980469
3058.08099758153	268.284576416016
3061.35444184123	237.769653320313
3064.62643543121	204.555435180664
3067.89697943127	268.653472900391
3071.16607492021	218.079086303711
3074.4337229758	157.436431884766
3077.69992467477	40.7247428894043
3080.96468109287	7.89975786209106
3084.22799330479	10.7191724777222
3087.48986238424	17.4591732025146
3090.7502894039	92.2950134277344
3094.00927543542	99.1397247314453
3097.26682154946	144.184860229492
3100.52292881567	328.226196289063
3103.77759830267	441.888061523438
3107.03083107809	423.552032470703
3110.28262820854	338.369415283203
3113.53299075963	308.657379150391
3116.78191979594	206.399459838867
3120.0294163811	213.086029052734
3123.27548157768	289.234283447266
3126.52011644727	391.453704833984
3129.76332205046	390.94580078125
3133.00509944684	377.432464599609
3136.24544969501	408.312255859375
3139.48437385256	377.918884277344
3142.72187297607	310.559509277344
3145.95794812115	292.435913085937
3149.19260034241	313.885375976562
3152.42583069346	374.273773193359
3155.65764022693	329.161926269531
3158.88802999443	262.221862792969
3162.11700104662	167.123168945313
3165.34455443314	2.42388868331909
3168.57069120267	-37.1696014404297
3171.79541240288	32.9061393737793
3175.01871908046	115.191024780273
3178.24061228112	185.648193359375
3181.46109304959	200.547256469727
3184.68016242962	144.72265625
3187.89782146397	96.9205703735352
3191.11407119443	-23.4012050628662
3194.3289126618	-34.4001121520996
3197.54234690591	-29.1008796691895
3200.75437496562	45.7803115844727
3203.96499787881	111.570869445801
3207.17421668238	195.879180908203
3210.38203241227	288.883026123047
3213.58844610343	267.753326416016
3216.79345878985	175.465606689453
3219.99707150457	162.731857299805
3223.19928527962	103.955261230469
3226.4001011461	52.6193008422852
3229.59952013413	124.299301147461
3232.79754327286	220.837097167969
3235.99417159048	212.933242797852
3239.18940611423	217.379806518555
3242.38324787036	242.781494140625
3245.57569788419	286.355407714844
3248.76675718006	252.418487548828
3251.95642678137	265.091461181641
3255.14470771053	370.658050537109
3258.33160098903	346.596984863281
3261.51710763741	393.577728271484
3264.70122867519	322.567596435547
3267.88396512103	208.036102294922
3271.06531799257	120.574211120605
3274.24528830652	22.3542079925537
3277.42387707865	40.6575698852539
3280.60108532377	93.7690353393555
3283.77691405576	153.788833618164
3286.95136428751	182.895584106445
3290.12443703102	128.682769775391
3293.29613329732	96.9580078125
3296.46645409648	34.8392448425293
3299.63540043766	-13.7365789413452
3302.80297332907	22.1874351501465
3305.96917377796	75.6343307495117
3309.13400279066	95.9682693481445
3312.29746137257	46.6898765563965
3315.45955052813	80.9082183837891
3318.62027126086	153.549606323242
3321.77962457334	246.325271606445
3324.93761146722	326.589660644531
3328.09423294322	426.090087890625
3331.24949000112	416.504058837891
3334.40338363977	505.874298095703
3337.55591485711	548.147338867188
3340.70708465013	576.262329101562
3343.85689401489	561.033996582031
3347.00534394655	490.040344238281
3350.15243543932	420.702850341797
3353.29816948649	383.209350585937
3356.44254708045	478.294311523438
3359.58556921263	493.646911621094
3362.72723687358	415.821472167969
3365.86755105288	352.428527832031
3369.00651273926	302.540191650391
3372.14412292047	210.540435791016
3375.28038258336	170.855743408203
3378.4152927139	173.284591674805
3381.54885429708	153.271545410156
3384.68106831704	44.2197685241699
3387.81193575697	47.7422904968262
3390.94145759916	42.814868927002
3394.069634825	68.9184265136719
3397.19646841494	19.5019664764404
3400.32195934856	-20.1670684814453
3403.4461086045	-58.1621246337891
3406.56891716051	-22.5967922210693
3409.69038599344	68.6460952758789
3412.81051607922	199.213790893555
3415.92930839288	221.551986694336
3419.04676390857	154.378677368164
3422.16288359951	76.1459884643555
3425.27766843803	25.0298233032227
3428.39111939556	114.95768737793
3431.50323744263	271.970825195313
3434.61402354889	396.101928710937
3437.72347868307	455.914123535156
3440.83160381303	441.716125488281
3443.93839990569	454.881988525391
3447.04386792714	459.537506103516
3450.14800884253	365.237762451172
3453.25082361613	289.117767333984
3456.35231321133	225.523849487305
3459.45247859063	222.736785888672
3462.55132071564	305.217742919922
3465.64884054707	464.916320800781
3468.74503904475	570.637084960937
3471.83991716764	539.134033203125
3474.9334758738	394.943145751953
3478.02571612042	320.791381835937
3481.11663886378	229.676803588867
3484.20624505931	133.779556274414
3487.29453566155	67.3190002441406
3490.38151162415	29.5227642059326
3493.4671738999	30.7677326202393
3496.5515234407	63.4400672912598
3499.63456119757	104.929725646973
3502.71628812067	141.669662475586
3505.79670515927	129.174194335938
3508.87581326179	88.3027038574219
3511.95361337574	55.8993034362793
3515.03010644779	15.8204860687256
3518.10529342373	11.4692602157593
3521.17917524849	-4.41480827331543
3524.2517528661	63.3403244018555
3527.32302721976	119.518173217773
3530.39299925179	204.783508300781
3533.46166990363	224.214813232422
3536.52904011587	226.53742980957
3539.59511082825	222.400054931641
3542.65988297962	298.730895996094
3545.72335750798	351.647613525391
3548.78553535046	418.269989013672
3551.84641744335	415.740325927734
3554.90600472207	447.268951416016
3557.96429812119	454.561706542969
3561.0212985744	509.996185302734
3564.07700701456	579.137329101562
3567.13142437366	606.926391601562
3570.18455158284	566.601013183594
3573.23638957239	601.102661132813
3576.28693927174	623.703063964844
3579.33620160949	650.672729492188
3582.38417751335	535.533813476562
3585.43086791023	413.2998046875
3588.47627372614	252.099914550781
3591.52039588629	159.573211669922
3594.56323531501	181.303649902344
3597.6047929358	224.893966674805
3600.64506967132	232.870315551758
3603.68406644336	202.121887207031
3606.7217841729	139.359298706055
3609.75822378007	114.024719238281
3612.79338618413	42.7391586303711
3615.82727230354	58.9870910644531
3618.8598830559	28.043643951416
3621.89121935797	5.76269149780273
3624.92128212568	23.4052543640137
3627.95007227414	34.4202880859375
3630.97759071758	68.2761840820312
3634.00383836944	70.3508758544922
3637.02881614231	71.7502212524414
3640.05252494792	99.4783020019531
3643.07496569723	103.158462524414
3646.09613930032	179.508102416992
3649.11604666644	277.424194335938
3652.13468870404	311.6435546875
3655.15206632074	284.008850097656
3658.1681804233	251.088653564453
3661.18303191767	274.961700439453
3664.196621709	317.921905517578
3667.20895070157	393.636932373047
3670.22001979889	492.934783935547
3673.22982990359	563.448974609375
3676.23838191752	588.238037109375
3679.2456767417	571.244262695313
3682.25171527633	557.967651367188
3685.25649842076	476.73583984375
3688.26002707358	426.583526611328
3691.26230213252	327.391662597656
3694.2633244945	259.527557373047
3697.26309505565	250.916793823242
3700.26161471124	207.735885620117
3703.25888435578	161.664978027344
3706.25490488291	185.451904296875
3709.24967718551	150.269439697266
3712.24320215563	207.405303955078
3715.2354806845	160.980545043945
3718.22651366254	165.328735351562
3721.21630197938	78.186653137207
3724.20484652384	-17.1873989105225
3727.1921481839	-12.9878330230713
3730.17820784679	42.3244743347168
3733.1630263989	71.1010360717773
3736.14660472581	100.59691619873
3739.12894371231	-37.3181304931641
3742.11004424241	-118.18098449707
3745.08990719926	-131.379119873047
3748.06853346528	-91.410514831543
3751.04592392203	-14.404746055603
3754.02207945033	9.43155765533447
3756.99700093014	40.8269729614258
3759.97068924066	35.026668548584
3762.9431452603	-17.7157897949219
3765.91436986665	-24.1688404083252
3768.88436393653	-52.3769340515137
